# A Multi-tissue Transcriptomic-Metabolomic Map Linking Maternal High-Fiber Diet to Reduced Offspring Type 2 Diabetes

**DOI:** 10.64898/2026.02.02.703389

**Authors:** Tetsuto Katsura, Oluwagbotemi Omojola, Antwi-Boasiasko Oteng, Peng Jiang, Katherine A. Overmyer, Josh Coon, Amadou Gaye, Huishi Toh

**Affiliations:** Department of Computer Science and Information Technology, California State University Channel Islands, CA; Department of Integrative Genomics and Epidemiology, Meharry Medical College, Nashville, TN; Department of Biological, Geological and Environmental Sciences, Cleveland State University, Cleveland, OH; National Center for Quantitative Biology of Complex Systems, Madison, WI; Morgridge Institute for Research, Madison, WI; Department of Biomolecular Chemistry, University of Wisconsin-Madison, Madison, WI; Department of Chemistry, University of Wisconsin-Madison, Madison, WI

## Abstract

**Background:** Early-life nutritional exposures are increasingly recognized as critical determinants of long-term metabolic health, yet the molecular mechanisms linking maternal diet to offspring type 2 diabetes susceptibility remain incompletely understood. Experimental models are essential to disentangle maternal dietary effects from later-life metabolic influences.

**Methods:** Using the Nile rat, a genetically heterogeneous model of diet-induced diabetes, we quantified the impact of maternal high-fiber diet on offspring diabetes incidence using sex-stratified time-to-event analyses in 762 offspring. To identify molecular mediators, we performed transcriptomic profiling across 13 offspring tissues, independently contrasting maternal diet exposure and early-onset diabetes status. Overlapping differentially expressed genes were prioritized and evaluated for cardiometabolic associations in human whole-blood transcriptomic data from the GENE-FORECAST cohort. Untargeted plasma metabolomics was integrated to identify circulating metabolites associated with candidate genes.

**Results:** Offspring born to dams maintained on a high-fiber diet exhibited a markedly reduced risk of developing type 2 diabetes, with approximately 70% lower hazard of diabetes onset in both males and females compared with offspring from regular chow-fed dams. Multi-tissue transcriptomic analyses identified 147 genes differentially expressed in association with both maternal diet and early-onset diabetes, with most effects being tissue-specific. *Asnsd1* uniquely showed consistent regulation across the aorta, brown adipose tissue, and skeletal muscle, with higher expression in offspring exposed to a high-fiber maternal diet and lower expression in offspring with early-onset diabetes. In human whole-blood transcriptomic data, *ASNSD1* expression was significantly associated with blood pressure–related cardiometabolic traits, including hypertension, systolic blood pressure, and mean arterial pressure. In the animal model, circulating succinic acid was positively correlated with *Asnsd1* expression in the aorta but not in other tissues.

**Conclusions:** This study provides a multi-tissue transcriptomic–metabolomic framework linking maternal high-fiber diet to reduced offspring type 2 diabetes risk. The findings identify *ASNSD1* as a maternal diet-sensitive gene associated with diabetes susceptibility across multiple tissues and with cardiometabolic traits in humans, while highlighting tissue-specific relationships between gene expression and circulating metabolites. Together, these results offer mechanistic insight into how early-life nutrition can durably influence diabetes risk across the life course.
