## Supplementary material for "A Multi-tissue Transcriptomic-Metabolomic Map Linking Maternal High-Fiber Diet to Reduced Offspring Type 2 Diabetes": aorta_signif_tagwise.tsv

genes	logFC	FC	logCPM	LR	PValue	FDR
LOC117711492	13.92	15499.81	7.32523644691894	76.8895648163286	1.80789856749812e-18	2.6984694018477e-14
Clec3a	-10.66	0	3.52747362356281	60.492969262533	7.38417491860646e-15	5.510809741756e-11
Adprhl1	-8.25	0	5.45723462012719	44.624206383481	2.38721900333749e-11	1.18772102812718e-07
Ankrd1	-5.83	0.02	6.82578318727307	42.7815726937451	6.12060077754245e-11	2.28390218013996e-07
Lrrc39	-8.54	0	4.69616451487798	41.1090508468755	1.43968113909318e-10	4.29773613642095e-07
Ppp1r3a	-11.01	0	3.86895650655672	40.1709466180142	2.326831259463e-10	4.84958071352121e-07
Chad	-5.49	0.02	5.46997284147769	40.030026739943	2.50088843878744e-10	4.84958071352121e-07
Csrp3	-7.19	0.01	7.66945932317387	39.95466083631	2.59926609327145e-10	4.84958071352121e-07
Srl	-6.03	0.02	6.66663039203595	39.3798440691415	3.48879661663943e-10	5.78597536666224e-07
Mybpc3	-8.23	0	9.44609535027676	36.4792836386418	1.54297484036073e-09	2.113270360597e-06
Nrap	-5.75	0.02	6.10811146303632	36.4611272585621	1.55741484433652e-09	2.113270360597e-06
Mlf1	-7.07	0.01	4.20049910476257	36.2069699367227	1.77434819341077e-09	2.20699342790409e-06
Nppa	-7.59	0.01	5.79982409611711	35.3315242950455	2.78094150855833e-09	3.19294868898013e-06
Mypn	-7.01	0.01	4.5646923664411	34.5161201782517	4.22735792226558e-09	4.50696745340971e-06
Tecrl	-9.89	0	2.80025708775141	33.8143672742863	6.06294519817818e-09	6.03303466853383e-06
Obscn	-6.49	0.01	7.74155797243968	33.612408150028	6.72622864146399e-09	6.27473054390572e-06
Myoz2	-5.93	0.02	6.05220117918622	33.0824341649145	8.83331549335548e-09	7.75565100316611e-06
Fsd2	-7.16	0.01	5.97369396494103	32.5402325486771	1.16750417134444e-08	9.68120403415955e-06
Alpk2	-6.13	0.01	5.3688927348276	31.9182519650236	1.60799108309134e-08	1.2632039424327e-05
Smyd1	-6.93	0.01	5.40980708930072	29.9956126302045	4.33024958881954e-08	3.23166526813602e-05
Cavin4	-7.36	0.01	4.3190503391465	29.6477696565058	5.18122102547956e-08	3.68261452506228e-05
Myom2	-6.75	0.01	9.42189048046566	29.5377148459038	5.48391434899438e-08	3.72058661695864e-05
Smpx	-5.82	0.02	4.40006693202095	29.195571949394	6.54285638229993e-08	4.24602932009603e-05
Tuba8	-5.41	0.02	4.96955930771946	28.9626354119172	7.37879276207195e-08	4.58899419861191e-05
Trim54	-6.26	0.01	7.09901424891939	28.7078838486016	8.4160414432206e-08	4.97793148630866e-05
Pgam2	-4.72	0.04	5.43152783074739	28.6278816714394	8.77101295195513e-08	4.97793148630866e-05
Unc45b	-6.02	0.02	5.55986343734328	28.5235264521455	9.25668529049578e-08	4.97793148630866e-05
Rbm20	-5.69	0.02	5.50305428456587	28.5065494108181	9.33820726360997e-08	4.97793148630866e-05
LOC117712226	-11.5	0	4.59271598497098	27.9618828980672	1.23728808061688e-07	6.20287305876728e-05
Eef1a2	-5.33	0.02	6.36031681565176	27.9471800911602	1.24672512235708e-07	6.20287305876728e-05
Myl3	-5.51	0.02	8.33351346152744	27.658984129201	1.44698459591344e-07	6.96699744471098e-05
Mylk3	-5.36	0.02	7.70560374693896	27.2632508850371	1.77554121065602e-07	8.20333737017518e-05
LOC117706868	-6.1	0.01	3.99029727575111	27.2221575553021	1.81368171791358e-07	8.20333737017518e-05
Trim63	-5.52	0.02	4.29713734035919	27.0150563714591	2.01876836939331e-07	8.86239314163665e-05
Ttn	-6.03	0.02	9.0333686407591	26.7497234861974	2.31584867191909e-07	9.87610207916123e-05
Xirp2	-5.15	0.03	7.17201749599071	26.1717194979275	3.12363832768069e-07	0.000129509515774895
LOC117708906	-6.79	0.01	3.56788571763355	26.0808818040527	3.27409915760111e-07	0.000132078929800957
Kcnj3	-5.22	0.03	4.44353044710084	25.9960489638972	3.42116799685335e-07	0.000134379877686929
LOC117713054	10.58	1534.68	4.01492602978654	25.8729039145475	3.6465205453339e-07	0.000139558886306805
Lrrn4	-4.37	0.05	3.17468273964257	25.5466834822128	4.31807635121371e-07	0.00016043516261677
Hhatl	-6.15	0.01	3.42467146407531	25.5073673672056	4.40696882439205e-07	0.00016043516261677
Asb11	-6.89	0.01	2.67415401078134	24.6791043406793	6.77143772623584e-07	0.000232468341447575
Mybpc2	-4.25	0.05	7.18930054620871	24.6764917804567	6.78062332444688e-07	0.000232468341447575
LOC117718759	-5.16	0.03	4.90248008562673	24.6560638140161	6.85287888496134e-07	0.000232468341447575
Mb	-6.42	0.01	9.80682468282401	24.4619029283542	7.57938019774642e-07	0.000251399619625696
Tbx20	-4.14	0.06	3.4982840095386	24.1745719238267	8.79863471807097e-07	0.000284265266611924
Meox1	-4.44	0.05	3.02359958502211	24.0898842763455	9.19420164634486e-07	0.000284265266611924
Actc1	-5.61	0.02	9.23629712421669	24.0851631990265	9.21677083203903e-07	0.000284265266611924
Thbs1	-3.32	0.1	6.68413303437301	24.0492417391939	9.39032337322832e-07	0.000284265266611924
LOC117711229	-3.33	0.1	4.9867996797872	24.0223307006214	9.522486487067e-07	0.000284265266611924
Myh7	-7.24	0.01	12.9333975732398	23.9302668806978	9.98889084112847e-07	0.000292341538617027
Myot	-4.4	0.05	4.12843633104136	23.5325422567622	1.22818760788098e-06	0.00035253708144676
Hspb3	-5.9	0.02	2.93660548174685	23.2103967549731	1.45210154350052e-06	0.000408944672420541
Scn5a	-5.92	0.02	4.89919757094253	23.0971990265041	1.54014896197453e-06	0.00042570858160059
Slc34a2	8.62	393.48	4.93405441280101	22.9259219258994	1.68365971891446e-06	0.000456914635718494
Irx4	-8.63	0	1.64534940584856	22.823415828256	1.77588778162503e-06	0.000473337518366701
Neb	-4.1	0.06	6.29943556870277	22.4772185113793	2.12650709031882e-06	0.00055392837267591
Nebl	-4.28	0.05	6.82002964924582	22.4539042447009	2.15247525225799e-06	0.00055392837267591
Yipf7	-6.92	0.01	2.18010005111807	22.2509795271523	2.39236710571604e-06	0.000605228329151145
Trim55	-3.72	0.08	4.9220333727177	22.2068714618598	2.44796119825821e-06	0.000608971147420035
Lmod3	-4.59	0.04	5.71543620121348	22.1230104078552	2.55726020188787e-06	0.000618273626826142
Cpa2	4.96	31.02	6.39909834660497	22.1148149602676	2.56820078140297e-06	0.000618273626826142
LOC117719693	-8	0	1.08460651027198	22.0526445672608	2.65273949888546e-06	0.00062848872635499
Cpa1	4.84	28.68	6.49601842754097	21.8144676060707	3.00326990930899e-06	0.000680171594541288
Kcnj11	-6.77	0.01	2.4857192587942	21.812511496588	3.00633329442945e-06	0.000680171594541288
Kcnip2	-4.65	0.04	4.50664512004771	21.8117080347322	3.00759247217774e-06	0.000680171594541288
Dusp13	-8.45	0	1.48243635985372	21.6386398329835	3.29153664815299e-06	0.000733275761348231
Rpl3l	-5.44	0.02	3.64990842869315	21.5487125065331	3.4495418776333e-06	0.00075717444214051
Myl7	-5.3	0.03	4.1418382619719	21.1779361590727	4.18555364902875e-06	0.000905414112542073
Asb15	-5.75	0.02	3.28991243652398	21.0216508334515	4.54122503837411e-06	0.00096831892746817
Mettl11b	-8.27	0	1.32659246806969	20.9367127953869	4.74709004952218e-06	0.000969251125351489
Col11a1	-3.61	0.08	3.8294292484775	20.93553188784	4.75001727815388e-06	0.000969251125351489
LOC117721016	5.35	40.88	4.25215356215668	20.9150334503961	4.80111833168131e-06	0.000969251125351489
Tnnc1	-4.8	0.04	8.83436700669777	20.9133476987244	4.80534525499197e-06	0.000969251125351489
Gpr22	-7.16	0.01	2.43021734194839	20.6710514762269	5.45342829436314e-06	0.00108530494295552
Chrna10	-5.04	0.03	3.42608238098459	20.5949725406091	5.67449353167334e-06	0.00111444066386521
Serpini2	5.37	41.23	4.28169814507825	20.2954510972373	6.63581627945707e-06	0.00128465423879246
Fhl2	-4.12	0.06	7.6535467428859	20.2732340860254	6.71332109244353e-06	0.00128465423879246
LOC117705073	-7.61	0.01	14.2295600669807	20.1852275511648	7.02936862370075e-06	0.00132810577313111
Nppb	-5.89	0.02	1.73394681592249	20.1434856989511	7.18445152338495e-06	0.00134043904297555
Clic6	-5.69	0.02	2.02070593347127	20.0145823239821	7.68538415460675e-06	0.00141619807273655
Gp2	4.98	31.46	5.44622128085318	19.8671465082791	8.30147721828035e-06	0.00151107132878113
C9	9.61	783.5	5.05599472038793	19.7456484816981	8.84628839397493e-06	0.00159083976588518
Tnnt2	-6.83	0.01	12.4638338615329	19.6818716254425	9.14649500072528e-06	0.00162524505215269
Apobec2	-4.58	0.04	4.87322925829672	19.485047387275	1.01390263775467e-05	0.0017804130318972
Cela1	4.88	29.38	6.70773315152034	19.3696636728425	1.07704458786478e-05	0.00186929854865927
LOC117723924	9.41	679	2.87245023645128	19.2602174595519	1.14058328414044e-05	0.00195682139069887
LOC117708326	8.84	459.48	2.33369074889896	19.1488645713552	1.20909405920442e-05	0.00205078840087331
Sycn	5.94	61.22	3.20595770577669	19.0996025601584	1.2407072146776e-05	0.00206147853747755
Art1	-7.34	0.01	2.33858700543935	19.0960492302868	1.24301935128621e-05	0.00206147853747755
Pln	-4.37	0.05	8.43287529686052	19.0252549461969	1.28999757700709e-05	0.00211587954224262
Armh4	-3.92	0.07	4.58590842114615	18.8507017178188	1.4135908794853e-05	0.00229339755078234
Upk1b	-3.28	0.1	3.73529489863702	18.8002609225491	1.4514726656791e-05	0.00232953559225014
LOC117718729	6.6	96.81	1.39759064219364	18.5349549894997	1.66816739841109e-05	0.00264883687113659
Actn2	-4.77	0.04	9.12961884105945	18.4935685779386	1.70478605663435e-05	0.00267848807171835
C17H2orf72	9.96	994.53	3.34166641573304	18.467076626591	1.72864887425381e-05	0.00268768886428254
Cdnf	-5.24	0.03	3.04526917325163	18.3990285334133	1.7914929423541e-05	0.00275668285129663
LOC117705494	8.04	263.99	1.51484643028974	18.2721128595279	1.91490028104366e-05	0.00290614388358231
Eno3	-4.29	0.05	8.19945407182578	18.2595567410373	1.92756428028038e-05	0.00290614388358231
Usp13	-3.41	0.09	5.53952613760653	18.2356490840473	1.95191043834326e-05	0.00291342152027115
LOC117709196	4.43	21.52	6.6930069109558	18.2089263818666	1.97948909427551e-05	0.00292533210110458
LOC117722448	9.9	954.9	7.06541188387389	18.0762874833429	2.1222808628492e-05	0.00310560432930266
LOC117705918	4.27	19.24	6.0012000639601	17.9878587807205	2.22318411975391e-05	0.00322167438557737
LOC117706010	4.83	28.51	7.05476898956925	17.9498441267583	2.26802991790411e-05	0.003255059091792
Fabp3	-4.41	0.05	7.50676958356575	17.898292618677	2.33030074396163e-05	0.00331257799089251
Cpb1	4.67	25.43	7.29951502432692	17.8571693826065	2.38120449267524e-05	0.00335300549600666
Atp2a1	-3.28	0.1	6.67108447223662	17.7505233567036	2.5184820121263e-05	0.00351316472084085
Asb18	-7.95	0	1.05411461306722	17.6964602237166	2.59108326742587e-05	0.00356414180507095
LOC117705090	-8.91	0	1.89712543126007	17.6878902476786	2.6027834433387e-05	0.00356414180507095
Mybphl	-8.9	0	1.8835300847479	17.6556274762692	2.64730839491963e-05	0.00359215682750641
Nkx2-5	-7.65	0	0.801813795593856	17.5978300265438	2.72899565669767e-05	0.00366963866413238
Tnni1	-4.45	0.05	2.08355541505606	17.5584969665647	2.78603036296535e-05	0.00370103502283404
Lrtm1	-6.06	0.02	2.36810193267954	17.5476721829055	2.8019359344784e-05	0.00370103502283404
LOC117721014	6.28	77.81	4.8678988017624	17.5067939214189	2.86282846181126e-05	0.00374829628254341
Ctrc	4.63	24.73	6.63288834923146	17.3034857511342	3.1860187907382e-05	0.00413517534526594
C3H10orf71	-4.02	0.06	4.78243262978479	17.2735170076652	3.23666583726953e-05	0.00416469605923147
Tmem182	-4.35	0.05	4.02901337187128	17.2301701238721	3.31135705348662e-05	0.0042243859299437
Esrrg	-4.33	0.05	2.56779741736619	17.1428491345351	3.46712230523005e-05	0.00438561589219184
Rasl10b	-4.92	0.03	3.39658603761576	17.1017453901987	3.54297297849839e-05	0.00444390039303084
Cacna1g	-3.24	0.11	3.80130086610297	16.9315995336891	3.87511081552527e-05	0.00481999200271085
LOC117705375	-3.47	0.09	3.39333262996358	16.897154692377	3.94606891669662e-05	0.00486768798765403
Ckm	-4.09	0.06	8.59013764401175	16.8757335952829	3.99085470881004e-05	0.00488258175276219
Col6a5	-3.28	0.1	3.62073726845616	16.7571694677694	4.24814415564196e-05	0.00515510566399283
LOC117720717	5.4	42.21	8.83833109653669	16.6715860134973	4.44416904417755e-05	0.00534948928656404
Ctrl	4.68	25.6	5.29701674925101	16.544004921762	4.75340267717062e-05	0.00565574652794977
Slc34a1	-4.11	0.06	2.91888062518277	16.52531760791	4.80047926843868e-05	0.00565574652794977
LOC117721015	9.24	606.1	2.6198633303238	16.5206650387423	4.81227260518304e-05	0.00565574652794977
LOC117720732	6.41	84.88	4.73215216335863	16.3774141162881	5.19000028054189e-05	0.00605202688963814
Asnsd1	4.78	27.43	4.81128786356496	16.2065249292667	5.67981455439138e-05	0.00657185364642214
Sftpc	11.93	3911.9	5.34912965032637	16.1706737892808	5.78833343663109e-05	0.00660569762470368
Dsg1	10.03	1045.05	5.4652289454721	16.1574372398795	5.8289245091114e-05	0.00660569762470368
LOC117723190	4.9	29.84	8.75330855823349	16.1507058659035	5.84967655642852e-05	0.00660569762470368
Pvalb	-3.39	0.1	4.10944820527533	16.1389522351976	5.88608993759607e-05	0.00660569762470368
Dapp1	-4.41	0.05	1.63532484373017	16.0569004226027	6.14672184557882e-05	0.00684671419903802
Foxa2	9.98	1008.98	3.36041927458757	15.9945206021931	6.35260780149385e-05	0.00702363141074794
LOC117711830	8.97	502.83	2.37675677664998	15.9402981598249	6.53719778981578e-05	0.00711200921965317
LOC117703631	7.32	159.48	0.891307356188725	15.9309320364613	6.56962511477449e-05	0.00711200921965317
LOC117719621	10.65	1610.04	6.08817470101435	15.9207942107587	6.60490658613252e-05	0.00711200921965317
LOC117704180	8.93	488.38	5.71613749482472	15.9155774638597	6.62313601455038e-05	0.00711200921965317
LOC117721762	6.3	78.8	1.90407031371126	15.7234138105721	7.33110678130598e-05	0.00781600712984093
Alas2	-2.7	0.15	5.59163333704168	15.6435132325292	7.64744457517676e-05	0.00804556711919012
LOC117721017	7.12	139.48	6.07025998565772	15.6374727887872	7.67191063167087e-05	0.00804556711919012
Klhl31	-3.71	0.08	4.26854669126697	15.6285650373466	7.70813411526321e-05	0.00804556711919012
LOC117704160	-3.59	0.08	4.7394286536883	15.5513661837314	8.02936039769898e-05	0.00828126424016839
Cdh16	-5.38	0.02	1.52539945353233	15.5477084167705	8.04491032309002e-05	0.00828126424016839
Tmod1	-3.43	0.09	7.07138657198457	15.4602656003337	8.42580419603924e-05	0.00861394201575902
Casq2	-3.73	0.08	8.31966512755769	15.4303899584442	8.56005690100828e-05	0.00869166049690133
Trem2	-3.24	0.11	3.07220041572076	15.3817703543803	8.78315703160302e-05	0.00882565530017473
Tnni2	-3.18	0.11	6.41189555204796	15.365137385666	8.86081614899946e-05	0.00882565530017473
Fmod	-2.7	0.15	5.0717589211478	15.3633055565682	8.86941106141102e-05	0.00882565530017473
Kcnj12	-5.47	0.02	2.55578682690263	15.2987142467103	9.1778959191422e-05	0.00907213738338519
Col22a1	-3.13	0.11	3.49742544477673	15.2737817227987	9.29984049893674e-05	0.00913219863731117
Sv2b	-4.57	0.04	2.51442587228483	15.245818335948	9.43854992930649e-05	0.00920782981992344
LOC117710155	-4.29	0.05	10.2451154491301	15.2327153947772	9.50426015434209e-05	0.00921172643270844
LOC117719704	2.99	7.96	4.92471921655132	15.2119599189122	9.60929071708055e-05	0.00925343698342867
LOC117694819	-4.07	0.06	4.11887599453245	15.1844740646009	9.75017936790292e-05	0.00932892161828968
LOC117719624	10.33	1288.87	5.76578514357263	15.0972024371877	0.000102114506167069	0.00970803260541188
LOC117708917	4.57	23.76	7.94113116509692	15.0549099016833	0.000104428249526284	0.00986516488879316
Cel	3.93	15.2	5.64625707196746	14.9817086739274	0.000108558356255409	0.0101908303488569
Plppr5	-7.24	0.01	0.470090703283021	14.905073465126	0.000113058518479172	0.0105469465426258
F7	10.27	1234.84	3.65260096168271	14.8085111501749	0.000118997229357951	0.0110320040086756
Smtnl2	-3.48	0.09	2.76733782610556	14.764543810467	0.000121804366043533	0.0112225430096653
Pdia2	5.18	36.24	3.17854818676076	14.738107886643	0.000123524185883801	0.0113111779049179
Hk2	-3.46	0.09	5.0545604728087	14.7092512093485	0.000125429410353039	0.0114156059690821
Tac1	7.64	198.78	1.14604765541605	14.6713971351846	0.000127973609467462	0.0115765702721899
LOC117706038	11.55	3004.2	4.97180314563615	14.4748186010613	0.000142045782418301	0.0127721406528649
LOC117712689	10.79	1772.43	6.22398297897496	14.4175766465337	0.000146429200314629	0.0130874385862045
Ryr1	-3.2	0.11	4.41356029636129	14.3078013368181	0.000155220264880407	0.0137905813905057
LOC117695211	8.57	380.29	2.05639159319698	14.243696207699	0.000160597826645038	0.0141170694052059
LOC117721637	8.52	366.81	1.91395941152116	14.2414845417653	0.000160786667485261	0.0141170694052059
LOC117705756	3.47	11.05	6.05052564054066	14.1968671774528	0.000164644402244567	0.0143712418005989
Elovl2	8.26	306.24	5.6702879978923	14.1852827547393	0.000165661176969225	0.0143759228339689
Acss1	-3.35	0.1	6.69743952394946	14.126881137103	0.000170884262189443	0.0146605431194785
Gdnf	3.48	11.12	3.99043307917102	14.1266480864925	0.000170905433658667	0.0146605431194785
LOC117718645	4.71	26.13	8.90294229723954	14.0561746019984	0.000177430327742868	0.0150591186953123
Selp	-4.52	0.04	1.44919646219459	14.0546982384096	0.000177569669728994	0.0150591186953123
Myl1	-3.13	0.11	4.0905397182277	14.0194308774524	0.00018093123504629	0.015257511945203
LOC117709042	7.62	196.33	1.20820931695325	13.9805526454658	0.000184711315277598	0.0154887701788395
LOC117722371	7.91	239.94	6.5201729592016	13.9658741716259	0.000186159084078081	0.0155229636254159
Slc26a4	-7.17	0.01	0.422921891611444	13.9368254271646	0.000189058006711503	0.0156072585620858
LOC117723833	-3.05	0.12	8.43190848124004	13.9213913819976	0.00019061670465917	0.0156072585620858
LOC117713076	8.7	416.45	5.27655455603034	13.9144513526375	0.000191321797349208	0.0156072585620858
Gadl1	-7.4	0.01	0.610727701612344	13.9141491472211	0.000191352560422196	0.0156072585620858
Apoc4	9.08	540.6	6.53040987333161	13.9015112653266	0.000192643507827556	0.0156271575969245
LOC117712855	9.24	605.35	2.60962566409185	13.8385811031463	0.000199203577932835	0.0160719600228405
Cldn18	9.12	555.27	2.59525303249759	13.8187146069848	0.000201320919037249	0.016155462567473
Gjd3	-7.28	0.01	0.514580115243301	13.7955512089337	0.000203818287276095	0.0162684051116738
Wnk2	-3.54	0.09	4.22493941285048	13.7833234263741	0.000205149192157628	0.016287536394387
LOC117719302	3.9	14.92	4.95823607739928	13.7537685796341	0.000208402293172001	0.0164582678724089
Asb10	-4.35	0.05	2.67254830630758	13.6731227966553	0.000217545861617389	0.0170899448973745
F12	7.38	166.56	5.61843015500503	13.6110994182454	0.0002248521723779	0.0175014379067384
Dhrs7c	-4.59	0.04	2.98570779707466	13.6087891896824	0.000225129041812527	0.0175014379067384
Dsp	-4	0.06	7.57037012678509	13.5798623182011	0.000228625004344075	0.0176811233929516
Gpld1	4.43	21.63	5.98584265969375	13.5553443900965	0.00023163092694413	0.0178212536884953
Reg1a	4.86	29.14	6.35026241386183	13.4795727842439	0.000241174707366189	0.0184603778571679
LOC117715178	7.85	230.31	6.21168723294701	13.4553881699797	0.000244303544144767	0.0184636102338073
Kcnk2	3.16	8.95	3.68765605933263	13.451084274799	0.000244864624854516	0.0184636102338073
LOC117719025	-2.85	0.14	4.41411700636833	13.4505990238619	0.0002449279663871	0.0184636102338073
LOC117716464	8.69	413.56	4.50164813397236	13.42571557646	0.000248198323939052	0.0185581212517564
Gckr	6.59	96.02	3.43514850163535	13.4221662012226	0.000248668380701546	0.0185581212517564
Aadac	8.5	361.56	5.66103492960806	13.3919838675321	0.000252701966635648	0.0186735047884107
Cngb1	5.13	34.92	5.43657084756743	13.3918752580801	0.000252716599709163	0.0186735047884107
Myoz1	-3.22	0.11	4.36374163934224	13.3097853554721	0.000264024585850789	0.0194129604355117
Perm1	-3.38	0.1	5.74110247375079	13.2947048697163	0.000266156738527175	0.0194738013689049
Mat1a	8.34	323.95	7.97761775710046	13.2304824178987	0.00027543291257903	0.02005420318612
LOC117713836	-7.96	0	1.04305262510025	13.2201184377628	0.000276960116159826	0.0200675082223377
LOC117707095	4.83	28.43	9.83533221397413	13.1979238067987	0.00028025942361692	0.02014065209943
Lcat	6.37	82.62	5.30549949900706	13.1894793047842	0.000281525107551844	0.02014065209943
LOC117707839	6.96	124.34	4.45108709964062	13.1862030804382	0.00028201770660464	0.02014065209943
LOC117718105	9.84	913.35	3.21005124788057	13.1447609216124	0.000288324303124252	0.0204929930877742
Cuzd1	4.62	24.58	2.4598354146506	13.1038357845985	0.000294691757580167	0.0208462994011449
Cnksr1	-4.37	0.05	2.81899859943955	13.0721986552052	0.000299711121425398	0.0211013594263938
LOC117715735	8.04	263.52	7.73859979544669	12.9934939951346	0.000312575152269111	0.0219037404824824
LOC117712352	7.68	204.95	6.43096888118499	12.9604789818237	0.000318135776953549	0.0221629495438079
Coro6	-3.17	0.11	5.39743655902768	12.9539694267414	0.000319243879935596	0.0221629495438079
Sox8	2.96	7.79	3.79591429072341	12.8290301652598	0.000341282607158627	0.0235832601594892
Cfi	7.6	193.55	7.27002040333148	12.8061556238677	0.000345480748650442	0.0237633440292926
Ampd1	-3.7	0.08	2.63543107392569	12.7960316572292	0.000347355378868473	0.0237826898394074
Apoc2	7.53	184.37	6.59904303856098	12.711741097601	0.000363366961736068	0.0247653665336646
Oit3	8.58	382.16	1.94257059966206	12.6899790718628	0.000367620385117512	0.0249413721284726
Vwa7	-4.61	0.04	1.33579867774245	12.6229422508086	0.000381041103116669	0.0257349298874181
Apoh	6.52	91.47	8.53796846631069	12.590269230098	0.000387760283507508	0.0260707657280769
St8sia3	5.08	33.87	1.93674940955952	12.5641804869213	0.000393211140157707	0.0263186972107351
LOC117724966	7.2	146.67	6.27970530540956	12.5304738587871	0.000400368260908057	0.0266191414913066
Fbp2	-3.46	0.09	4.16096988811967	12.5262856209133	0.000401266704779846	0.0266191414913066
Fam169b	3.09	8.53	4.81495045342202	12.4753271152454	0.000412362437220182	0.0272341669820727
Cldn1	2.84	7.14	3.85332310341166	12.4619680118834	0.000415322127299756	0.0272749815350728
C5	6.08	67.84	6.57142811551892	12.4528646407338	0.000417351235395589	0.0272749815350728
C8b	8.99	507.42	4.41330172438579	12.4478981298033	0.000418462466269038	0.0272749815350728
Zg16	4.35	20.38	3.89092054817988	12.4291862793408	0.000422676022655324	0.0274298361484929
Serpind1	7.41	170.3	5.64880993129592	12.3992321082038	0.000429510437864084	0.027750269244976
Sftpb	9.55	747.26	3.00691310218032	12.3909559298392	0.000431418334724438	0.027750269244976
Sh3gl2	2.67	6.34	5.03539249005108	12.3832982780307	0.000433191259150436	0.027750269244976
Hoxb5	4.89	29.69	1.78807742008085	12.374490775805	0.000435239492900785	0.0277623276540048
LOC117707833	7.37	164.99	6.29344926685875	12.3609032869395	0.000438418522323488	0.027846105805108
LOC117722327	7.89	237.06	6.26807614381981	12.3507456390645	0.00044081037658542	0.0278793884784491
Pygm	-3.35	0.1	8.31716778132636	12.340098810431	0.000443331555041428	0.0279205349812167
Itih3	7.33	161.15	8.2435345987725	12.3256795578746	0.000446769260408995	0.0280130961505211
Etnppl	6.16	71.6	6.44968371370536	12.3148803283345	0.000449361519321849	0.0280130961505211
Clec4f	10.1	1097.83	3.47837550133073	12.3104404597062	0.000450431667970325	0.0280130961505211
Fabp7	6.28	77.6	4.89412102796832	12.2355773878194	0.000468868323821107	0.0290387078894351
LOC117711531	4.31	19.88	4.58417003807561	12.1953054900563	0.000479099294940855	0.029375824990436
Hao1	7.85	231.18	6.56473711377909	12.1913940683657	0.000480104908241744	0.029375824990436
Inmt	6.33	80.7	1.78879302165371	12.1909631818841	0.000480215817879296	0.029375824990436
Asb4	-6.46	0.01	1.47814156802854	12.1653824355976	0.000486846818843537	0.0296599004818719
Fgl1	7.34	162.55	7.14679584135306	12.1204130406554	0.000498728558756057	0.0301548657058211
Casq1	-2.78	0.15	6.5990297993615	12.1193538606928	0.000499011914065242	0.0301548657058211
Ctnna3	-3.92	0.07	1.47464131214031	12.0833230476889	0.000508748397527639	0.0305659558596555
Apoc1	8.52	366.54	7.76460288427392	12.0790694171131	0.000509910425368766	0.0305659558596555
LOC117713700	7.93	244.63	6.24911547336584	12.0654979750603	0.000513635879648922	0.0306661165585592
Fga	8.13	280.44	9.06314449556762	12.0553298936513	0.000516445081319065	0.0307109931624238
Angptl3	6.76	108.01	6.74975987493374	12.0443221435744	0.000519503749849903	0.0307702895645224
LOC117724823	9.53	737.37	5.06576772514285	11.9980831931965	0.000532552970154411	0.031418520286659
Tdo2	7.49	179.23	7.25577224619945	11.9784214824702	0.000538201554112873	0.0316267574672785
Bex4	-2.72	0.15	3.967500671152	11.9655705537727	0.000541926125318409	0.0316989595624055
Mylpf	-2.96	0.13	6.23290346462688	11.9595578017702	0.00054367771995014	0.0316989595624055
LOC117722363	7.7	208.63	6.69396483497563	11.9265252052771	0.000553403012245772	0.0321404410925307
Ftcd	9.31	634.26	4.84661948136736	11.8978032808143	0.000562001837107396	0.0324293163388702
Ambp	8.35	326.09	8.68500433012093	11.8884938790498	0.000564817751729813	0.0324293163388702
LOC117722886	7.9	239.58	7.10955273870788	11.8882392727354	0.000564894965034587	0.0324293163388702
Wt1	-2.55	0.17	3.6363978103461	11.8754160751047	0.000568797614679559	0.0325282497958126
Otc	6.69	103.18	5.78421641718817	11.8596322705774	0.000573638701897515	0.0326798903226042
Tchh	-3.55	0.09	1.69683452938801	11.7859656910049	0.000596789260216494	0.033791332993215
Egf	-3.58	0.08	2.70469200784232	11.7738840361902	0.000600675126329286	0.033791332993215
Akr1d1	9.12	557.61	4.65917789143023	11.7693539504479	0.000602138731429169	0.033791332993215
Apcs	9.15	567.1	5.45458904833892	11.7691526751825	0.000602203844043629	0.033791332993215
Gjb1	6.86	116.56	5.82246612169168	11.7359762966834	0.000613034174401529	0.0342702175547461
LOC117714049	8.44	346.83	7.64939891708433	11.7212837991497	0.000617893137018808	0.0344129588176967
LOC117713742	8.96	499.19	3.70457921847023	11.6425242114941	0.000644610706165549	0.0357675070640409
LOC117711292	6.87	116.65	7.35424265873076	11.6346684381169	0.000647338804136032	0.0357858481130904
LOC117722348	7.63	197.47	5.11754555627664	11.6259585493317	0.000650377147752202	0.0358211413555327
LOC117719282	7.21	148.48	6.45333226397475	11.5783965359477	0.000667224510484162	0.0366139450128184
LOC117718541	7.01	128.5	6.6500520349833	11.5596296520704	0.000673992765391414	0.0366490241216621
Clip4	-3.02	0.12	5.11836818406305	11.5399953994011	0.000681148086620501	0.0366490241216621
C7	-2.72	0.15	8.42734212557975	11.5397930165126	0.000681222239283858	0.0366490241216621
F9	7.61	195.37	6.2808786568447	11.5359329194188	0.000682638132747385	0.0366490241216621
Chrm2	-2.47	0.18	5.19402242205788	11.5318242326136	0.000684148475780956	0.0366490241216621
LOC117712841	7.21	147.97	0.661969311887231	11.5248886038869	0.000686705658002688	0.0366490241216621
Lrp2	-2.77	0.15	4.51911256805737	11.5228491140895	0.000687459458021439	0.0366490241216621
Entpd8	6.25	75.88	3.69895751604956	11.5227210538983	0.000687506817236058	0.0366490241216621
Fabp1	8.12	278.28	8.80639322322159	11.4964357032062	0.00069729776388811	0.0370386705473094
LOC117724962	8.05	265.56	4.55609496300222	11.4825234530154	0.000702536777463608	0.037184623902205
F10	7.72	210.41	7.76041629768687	11.4533716132112	0.000713643978242186	0.0376390460043918
C4bpb	5.98	63.16	6.1093171727861	11.4384538944338	0.000719396259292049	0.0378088329795533
LOC117693518	7.27	154.57	7.12388469047687	11.4144038093798	0.000728768794017982	0.03816702813864
LOC117714965	7.91	240.28	8.70939253535321	11.3819962724032	0.000741593752197765	0.0387028963122512
Corin	-2.63	0.16	5.11183112984466	11.3648081401972	0.000748488085029688	0.0389265963663872
Asb14	-3.81	0.07	2.48477401241845	11.2984633222846	0.000775712667458828	0.0402023863697586
Ucma	-6.99	0.01	0.266110277833962	11.2724785367545	0.000786646291892473	0.0406279673106819
Pirt	-6.81	0.01	0.152369897751363	11.2561774594528	0.00079358466143226	0.0408449815742687
LOC117723507	7.29	156.57	0.719051689453816	11.2450092929789	0.000798373934478389	0.0409221650036638
Iglon5	3.91	15.05	1.71754218819076	11.2390537919582	0.000800939777189626	0.0409221650036638
Apoa2	8.77	435.42	10.038205035432	11.2335711037158	0.000803309282197073	0.0409221650036638
Adh7	8.28	310.97	5.01523080961613	11.2010642107003	0.000817504340642847	0.0415036387361739
Cpa3	-2.95	0.13	2.64236459097864	11.1880294332141	0.000823267311154223	0.0416545352077557
LOC117708761	8.32	320.17	1.67471067978147	11.1729080131185	0.000830004301852471	0.0418535277346283
Dnase2b	8.33	322.09	1.68319336417522	11.1282462578288	0.000850229415945415	0.042729037920543
C4bpa	6.89	118.64	5.38983454534883	11.1026292026559	0.000862054191994272	0.0431779223815655
LOC117715443	7.05	132.79	5.8108812767875	11.0951430592188	0.000865541066493988	0.0432075784564858
LOC117724203	7.52	183.08	0.912978821607384	11.0873885750307	0.000869167961475166	0.0432440033099277
Itih1	7.46	176.06	7.3012469808376	11.0793375340137	0.000872949817322202	0.0432878703433595
LOC117718837	6.48	89.54	4.70298729285501	11.0423758215081	0.000890526653597192	0.0437122020113631
Hpx	7.16	142.84	8.83578017727283	11.0403302477988	0.000891509792148046	0.0437122020113631
LOC117705557	-6.69	0.01	0.0548615840920741	11.0336106271985	0.000894747088414256	0.0437122020113631
Slc22a6	-3.32	0.1	2.56804891039905	11.0271996132414	0.000897846785409638	0.0437122020113631
LOC117705729	-3.02	0.12	2.36197745741776	11.0261856609018	0.000898338020175829	0.0437122020113631
LOC117718001	7.24	150.78	7.69973726398831	11.0246582582201	0.000899078521873808	0.0437122020113631
Cap2	-2.48	0.18	5.09436456628323	11.0137365859854	0.00090439148199306	0.0438277508448975
Fitm1	-4.69	0.04	1.35796209620285	10.9828462271496	0.000919590900828692	0.0443291145608139
Rbm38	-3.32	0.1	2.98948042954372	10.9806586224599	0.000920677040992383	0.0443291145608139
Slc6a13	4.79	27.75	3.76733436966952	10.9566066622926	0.000932704645529	0.0447638248847776
Nags	7.12	138.78	2.62767493736126	10.9388001437356	0.000941711345889055	0.0450512293228848
LOC117722884	7.37	165.76	2.88841696170055	10.9141298479386	0.000954335322535842	0.0455092940069328
LOC117718015	7.63	198.5	5.03916213337845	10.8953907064934	0.000964038523056208	0.0458256018953407
LOC117715244	6.9	119.2	2.31148693335371	10.868118269071	0.000978338839995848	0.0462470228796598
LOC117724764	5.45	43.65	2.32724712179566	10.8666763644593	0.000979100846172618	0.0462470228796598
Cps1	6.83	114.09	8.69757756050725	10.8317735477251	0.000997730234144094	0.046978301182444
Abcg5	7.9	239.19	3.42403552084603	10.8211058672711	0.00100349532750038	0.047083522349912
Hsd17b2	7.61	195.65	5.84644431225382	10.8159866078127	0.00100627385968256	0.047083522349912
Zic4	3.35	10.22	2.651909146168	10.7871676030273	0.00102206150434608	0.0476727812933426
Dpys	7.43	172.96	5.78747461055658	10.7792287804041	0.00102645440093736	0.0477194681418752
LOC117705276	-3.87	0.07	1.72126850824252	10.7738230179285	0.00102945656851694	0.0477194681418752
Tnnt3	-2.93	0.13	8.56164156950859	10.7629588531766	0.00103551702403045	0.0478517866894073
LOC117715212	7.96	248.26	1.31436392222624	10.7537588191493	0.00104067737229068	0.0479418224037367
Pla2g2c	-2.8	0.14	5.34614075285487	10.73033688243	0.00105393257223629	0.0484030694559965
LOC117718592	6.12	69.63	3.56148385386949	10.7194994618104	0.00106012346462881	0.0485380455001522
Sftpd	6.43	85.96	2.81033616282249	10.6840525181908	0.00108063068026706	0.049325668298673
