## Supplementary material for "A Multi-tissue Transcriptomic-Metabolomic Map Linking Maternal High-Fiber Diet to Reduced Offspring Type 2 Diabetes": brownfat_signif_tagwise.tsv

genes	logFC	FC	logCPM	LR	PValue	FDR
Shcbp1l	-5.42	0.02	2.29142074889096	52.3776488576421	4.57906025394781e-13	6.24446446830863e-09
LOC117715689	-8.39	0	2.80048889502334	35.6196119862096	2.39860497762168e-09	1.55882079394099e-05
Atp1a3	-2.47	0.18	4.7265547503396	34.9234565958441	3.42924571520346e-09	1.55882079394099e-05
LOC117694396	10.3	1261.75	4.82256869006906	31.2583304587115	2.2587614963003e-08	7.70068263126181e-05
LOC117712226	-10.22	0	4.23935956306557	30.7915546958633	2.87285423763164e-08	7.83542264771653e-05
Grid1	2.14	4.41	3.74995328334258	30.0169702793503	4.28281707309154e-08	8.69055651515653e-05
Elovl4	4.52	22.93	2.16143737127654	29.9379551154655	4.46094416705255e-08	8.69055651515653e-05
LOC117722559	1.35	2.54	5.78608620128213	28.0337177518548	1.19219983577086e-07	0.000203225364505091
Fabp6	7.73	211.96	4.96176741160768	27.2573138136434	1.781001582699e-07	0.000269861317591847
LOC117694725	1.84	3.58	4.20462217290175	25.9706180014244	3.46653284031906e-07	0.000456041253247619
LOC117694617	1.2	2.29	6.43966463756962	25.798400172156	3.79002488978086e-07	0.000456041253247619
LOC117717834	1.35	2.55	5.91646485881087	25.6880825314934	4.01297575637708e-07	0.000456041253247619
Asnsd1	4.03	16.31	4.81492818062368	24.5311734224374	7.31172609540511e-07	0.000767000067407996
Bzw1	1.23	2.34	7.85435911099479	23.409706468229	1.30916291138001e-06	0.00127521818732066
Tbx15	-1.37	0.39	5.20679051642423	22.5173764655368	2.08251259108973e-06	0.00189328161364604
Marcks	1.12	2.17	6.05224541211355	22.2772151854874	2.35990209240304e-06	0.00201137405213127
LOC117714820	1.39	2.61	6.61111499128067	21.8692189164923	2.91878506121067e-06	0.00234138069880764
Col15a1	-1.06	0.48	5.83444227460587	21.1382035196083	4.27323572716191e-06	0.00323745086729483
Tff3	7.82	226.17	2.69058041517171	20.9575336968869	4.69577561534647e-06	0.00337033116139367
LOC117723939	-1.12	0.46	5.46062989234269	20.5829691919062	5.71018444577799e-06	0.00379997691494482
Apoc2	3.94	15.37	1.85856038474225	20.5361083104666	5.85169137008443e-06	0.00379997691494482
LOC117704850	-7.98	0	2.40787168451805	19.6017130401624	9.53836389623614e-06	0.00569205454003275
Tmigd1	4.52	22.86	3.49364024330884	19.589376830494	9.60015065049156e-06	0.00569205454003275
LOC117704084	0.94	1.92	6.37456078763686	19.4152645763154	1.05163150297344e-05	0.00570729896889807
Tomm7	0.93	1.9	7.15642851269523	19.4030057315915	1.05840350571412e-05	0.00570729896889807
LOC117712712	2.96	7.75	4.8406682074467	19.3110110420808	1.1106401521591e-05	0.00570729896889807
Cdh1	3.08	8.47	2.51019683645018	19.2780283579637	1.12999246286022e-05	0.00570729896889807
Slc13a1	3.87	14.63	2.159114854367	18.5191017999659	1.68209999314943e-05	0.00819242771663528
LOC117713054	7.46	175.56	2.13939967107657	18.4358007047471	1.75725315382384e-05	0.00823918791420764
Slc6a19	4.85	28.8	2.68111889058486	18.3767769802981	1.81253675607706e-05	0.00823918791420764
LOC117698175	3.34	10.13	4.84788201391694	17.960295292415	2.25561087993499e-05	0.00938234496133502
LOC117694671	5.62	49.01	0.664018753628484	17.9484645569696	2.26967437448765e-05	0.00938234496133502
LOC117706296	0.88	1.84	6.35112848827017	17.9478380859791	2.27042152763845e-05	0.00938234496133502
LOC117717309	3.47	11.06	2.06186366429671	17.8410716525942	2.40143376845188e-05	0.00963186832364065
LOC117714825	7.14	141.03	1.68240748384676	17.7370391345252	2.53639634582743e-05	0.00981878716312289
LOC117711434	1.35	2.56	4.314049878696	17.690383624405	2.59937389072671e-05	0.00981878716312289
Tlcd3b	6.27	77.12	1.28529255629522	17.6436445581115	2.66403992839735e-05	0.00981878716312289
LOC117721697	4.86	28.96	6.09311376054604	17.5365908959609	2.81831293056089e-05	0.00995639304573145
LOC117722538	0.9	1.87	6.21791063316738	17.4759545256991	2.90964563023732e-05	0.00995639304573145
LOC117723924	7.71	209.79	2.01234305636675	17.4689371617717	2.92040567448308e-05	0.00995639304573145
Slc10a2	6.25	75.99	1.30305796650662	17.3980175625108	3.03141984192392e-05	0.0100827981425162
Rpl39	1.35	2.54	4.898117268448	17.2929169982225	3.20378837237477e-05	0.0104023957223987
LOC117719824	3.88	14.69	4.40313928093954	17.1980545625287	3.36781063783139e-05	0.0106692577858699
Apoh	2.47	5.53	2.44354756634485	17.147390499441	3.45884267685516e-05	0.0106692577858699
Pygm	-1.23	0.42	6.5302820048445	17.0771193485475	3.58921330169539e-05	0.0106692577858699
LOC117694382	1.25	2.37	5.49138701331822	17.0719859955866	3.59892834311077e-05	0.0106692577858699
Rpl38	1.66	3.16	4.59439381772611	16.9255536651906	3.88747214055389e-05	0.0112794590597305
C1qc	2.35	5.11	2.26417581097172	16.7364983323422	4.29467934121762e-05	0.0121435805624222
Cebpb	1.06	2.08	5.46401579736316	16.7063849857181	4.36338965724637e-05	0.0121435805624222
Rcor2	-1.6	0.33	3.13363941548278	16.6303950684795	4.54173174405313e-05	0.0123871191587305
Agr2	6.26	76.9	1.34444729179875	16.1382005115152	5.8884265590397e-05	0.0155352899710476
LOC117694612	7.32	159.62	1.86993867989863	16.1268417108389	5.92384746274456e-05	0.0155352899710476
Col4a3	-0.89	0.54	5.76790452975528	16.0648162694125	6.12107982077917e-05	0.0157496538709369
Mgam	3.49	11.25	4.27453579219894	15.9110384482723	6.63903834212215e-05	0.0167660307169481
Tmem41b	1.06	2.09	5.08868668584929	15.8209295998407	6.96280426987104e-05	0.0172639566960421
LOC117712882	1.48	2.8	3.98953740764806	15.7829141518786	7.10411623303868e-05	0.0172997916196337
LOC117720634	-5.93	0.02	0.756533835879043	15.6647104457374	7.56220726433932e-05	0.0180922492041746
Pln	-3.61	0.08	3.93373391583154	15.5534174999874	8.02065306506189e-05	0.0183106122625563
Ush1c	3.26	9.6	2.462909678505	15.5532180465488	8.0214992787171e-05	0.0183106122625563
LOC117724568	1.81	3.5	2.82543608451478	15.5450353045508	8.05629343516447e-05	0.0183106122625563
LOC117721762	4.26	19.18	1.00342713238027	15.4522394677533	8.46166186325346e-05	0.0187222071740234
Fxyd1	0.86	1.82	6.057029097287	15.4410371603469	8.51196630336183e-05	0.0187222071740234
Rpl22l1	1.21	2.31	4.22685934008034	15.346702324152	8.9476967601022e-05	0.0193682128123038
Alpk3	-0.97	0.51	6.21744418202718	15.2703827000605	9.31659087466061e-05	0.0198516171496479
Vma21	1.47	2.77	4.30140526465863	15.130594621847	0.000100324184529657	0.0207384547847304
LOC117719365	1.24	2.36	13.170520879354	15.0696798999582	0.000103614275984925	0.0207384547847304
Esm1	3.01	8.03	1.87314027480678	15.063086381259	0.000103976852357378	0.0207384547847304
Fabp2	3.45	10.94	5.95931773425013	15.041632598963	0.000105165452279551	0.0207384547847304
LOC117716335	1.2	2.29	6.36957107759798	15.003165953849	0.000107330960541141	0.0207384547847304
Xirp1	-3.7	0.08	1.59862022374784	15.0019101729316	0.000107402407185647	0.0207384547847304
Slc5a12	2.46	5.48	2.099179673708	14.9919080333889	0.000107973182497313	0.0207384547847304
Helz2	-0.83	0.56	6.48244230423577	14.8060266289216	0.00011915410580586	0.0225681186232572
Krt19	2.73	6.61	4.33987820584168	14.7160569142118	0.000124977423638151	0.0233068560988782
Ptbp3	0.94	1.92	6.62705504091142	14.693636807368	0.000126472637040184	0.0233068560988782
Spcs1	0.86	1.82	6.78446552712633	14.6536369378148	0.000129185128135207	0.023489301231731
LOC117707817	4.97	31.41	2.54444632932995	14.6214721191487	0.000131408733511366	0.0235792223538749
Ifrd1	0.82	1.77	5.70374443069715	14.5843252584323	0.000134024751175784	0.0237363056075865
Krt20	3.61	12.18	4.94201156130173	14.5233476948242	0.000138433195118953	0.0242027369466304
LOC117721698	2.79	6.93	2.52438995818029	14.4496670276275	0.000143955304011367	0.0248496010228229
Nmnat1	0.98	1.97	7.05045126304955	14.4012631101444	0.000147703203611149	0.0251778573455654
Mfsd14b	0.93	1.9	5.87746029417289	14.3403664867053	0.000152558314499223	0.0256115337448433
LOC117706043	1.32	2.5	7.65764214168711	14.3226163286469	0.000154003502755529	0.0256115337448433
Elovl7	3.16	8.92	1.68096130213091	14.2750906232144	0.000157941208379465	0.0259499308273586
Aplnr	-1.4	0.38	3.74991856042937	14.2369379935028	0.000161175572526221	0.0261660866969057
LOC117713284	3.69	12.93	2.33829114689878	13.9939370382256	0.00018340107193289	0.029008731859582
Net1	1.62	3.07	9.71588809875241	13.979500670465	0.000184814695455208	0.029008731859582
Sema3b	-0.99	0.5	7.08098819303225	13.9769350192958	0.000185067072800736	0.029008731859582
Bckdhb	0.95	1.93	7.59811954057009	13.8734034566794	0.000195546238750268	0.0303030006572432
Apoa2	1.41	2.65	4.36755805331391	13.6631491300427	0.000218704406271124	0.0335109212170709
Ugdh	1.08	2.11	5.28126526732142	13.4946818606947	0.000239240526991816	0.0362502562954155
Dmbt1	1.81	3.52	3.82003921187175	13.3549723069174	0.000257738348339922	0.0386239324869397
Tatdn1	0.96	1.95	5.11371986076313	13.2154348564414	0.000277653071605706	0.0411560319292066
Gucy2d	-5.15	0.03	0.322944173701482	13.1941895452226	0.000280818415485995	0.0411776422793819
Abcb1	3.96	15.53	3.82014800117976	13.1496286070815	0.000287576238562046	0.0417199698433044
LOC117717870	1.1	2.14	5.78025772070733	12.9959631153467	0.000312163245172796	0.0443827126131314
LOC117702946	1	2	5.75652591811985	12.9943054852978	0.000312439716276352	0.0443827126131314
LOC117695266	1	2	8.37210926032442	12.9406072497104	0.000321530694153197	0.0449253259421616
LOC117721701	3.87	14.64	4.93373928486345	12.9329518765567	0.00032284827618478	0.0449253259421616
Elf3	5.59	48.17	0.819835778718781	12.9105529091108	0.000326734762460173	0.0450068884411048
Cldn7	4.57	23.75	1.39254933835819	12.8029779606831	0.000346068047549085	0.0468145840163915
LOC117717164	0.86	1.81	6.70742408069766	12.7874526945125	0.000348951952190767	0.0468145840163915
Cep20	0.91	1.88	5.06820170640182	12.7810050603993	0.000350156747794378	0.0468145840163915
Prdx1	0.78	1.72	7.80863140427613	12.7513463985005	0.000355752984153151	0.0471010043193836
LOC117722735	0.8	1.74	5.7616769255108	12.6813959634967	0.000369311744920444	0.0484260025526933
LOC117717213	6.17	72.04	1.34185301135981	12.6431562771781	0.000376943034910762	0.0489559254007435
Tor1aip2	0.76	1.69	5.91108837749091	12.5993180053063	0.000385887532284209	0.0496447950732053
