## Supplementary material for "A Multi-tissue Transcriptomic-Metabolomic Map Linking Maternal High-Fiber Diet to Reduced Offspring Type 2 Diabetes": duodenum_signif_tagwise.tsv

genes	logFC	FC	logCPM	LR	PValue	FDR
LOC117712841	7.49	179.69	1.36537717087679	38.496701597299	5.48462998157026e-10	8.3876446308154e-06
Naaladl1	-6.07	0.01	6.48027676894645	27.7716782611771	1.36509938855338e-07	0.00104382324745734
LOC117713054	8.42	342.69	2.31217961484605	24.8088471140134	6.33062398926363e-07	0.00201864751790367
Slc5a12	-6	0.02	5.57372964343754	24.7740515650578	6.44594114509865e-07	0.00201864751790367
Plb1	-7.5	0.01	6.91742421825352	24.7285548460023	6.59990687864929e-07	0.00201864751790367
Mep1a	-5.76	0.02	5.24207360571002	23.7128227708221	1.11834921391711e-06	0.00285048575473907
Cngb1	2.98	7.87	5.90556154678147	23.1927330636821	1.46550073604067e-06	0.00291916529503446
LOC117719824	4.67	25.43	7.64112693349015	23.1136101741523	1.52705959329599e-06	0.00291916529503446
LOC117721863	1.36	2.57	7.20226284246544	22.7617923195157	1.83375428123173e-06	0.00311595602476409
Enpp7	-4.6	0.04	5.8698385528121	21.4027018116188	3.72246258595215e-06	0.00569276203269663
Cubn	-5.74	0.02	6.36912776025659	20.3210173347884	6.54773836046908e-06	0.0088470842740354
LOC117694396	8.56	376.26	7.09239804112384	20.2091344472736	6.94206573520073e-06	0.0088470842740354
LOC117710806	-6.73	0.01	0.507915545674873	19.3095844213209	1.11147028244034e-05	0.0130751654072001
LOC117718047	-3.07	0.12	6.96295642942837	18.6552190689345	1.56617963217883e-05	0.0171082750820791
Tmigd1	-4.88	0.03	5.17660923804524	18.3154381351534	1.8718410422649e-05	0.0186436294663632
LOC117720732	3.06	8.33	4.38966737075186	18.1409962886355	2.05137043721968e-05	0.0186436294663632
Scin	-2.92	0.13	8.29389046523587	18.121516922463	2.0724625706413e-05	0.0186436294663632
LOC117712882	2.21	4.63	5.3641872372814	17.9357223799445	2.28491988151435e-05	0.0191484409286369
Tmsb10	2.3	4.93	6.50012326509353	17.8589324180572	2.37899939609038e-05	0.0191484409286369
Muc6	7.81	224.94	1.78291755876411	17.5994972907039	2.72660414014578e-05	0.0206048512614496
Myl4	1.4	2.63	5.13086527864102	17.5291180204762	2.82941134172786e-05	0.0206048512614496
Enpep	-3.69	0.08	7.77675052607302	16.981195215543	3.77518797113442e-05	0.0262427043829812
LOC117721762	5.59	48.3	0.71506720407163	16.6446468732528	4.50773440811685e-05	0.0299725140449265
Cplx1	4.79	27.68	4.16617196013623	16.3872689830508	5.16308536230575e-05	0.0328996101857258
Myt1	2.39	5.23	5.27658075545437	16.2280280469329	5.61571012110514e-05	0.0343524219528243
Ghrl	2.63	6.2	5.36363221759546	15.9872653670407	6.37699978845651e-05	0.0352958421235285
Col4a4	1.42	2.67	5.04931251857178	15.9860351054281	6.38114523977231e-05	0.0352958421235285
Gsdme	-4.23	0.05	3.12383710988009	15.9621033151909	6.46232642031517e-05	0.0352958421235285
Dpp4	-2.4	0.19	7.4192471033454	15.7273907758254	7.31570987947313e-05	0.0385790176506147
LOC117694213	2.82	7.06	2.33236903634096	15.4637898178523	8.41010769129918e-05	0.0423547358574405
Muc5ac	7.86	232.99	1.84324599195386	15.4247577485367	8.58560656235308e-05	0.0423547358574405
LOC117694801	2.4	5.27	2.68752282294398	15.3150204040334	9.09901428426229e-05	0.0424704139488196
Cryaa	6.07	67.24	0.240912458115618	15.3014779243075	9.16447826006047e-05	0.0424704139488196
Slc22a13	-3.96	0.06	3.30472227877578	15.0239070715884	0.000106157806823922	0.0477491570517129
Osr2	-5.99	0.02	1.78020477149149	14.8879812906463	0.000114087544983355	0.0498497378694415
