## Supplementary material for "A Multi-tissue Transcriptomic-Metabolomic Map Linking Maternal High-Fiber Diet to Reduced Offspring Type 2 Diabetes": hypothalamus_signif_tagwise.tsv

genes	logFC	FC	logCPM	LR	PValue	FDR
LOC117704857	10.72	1689.67	4.82803655924401	63.2923980024096	1.7819067303666e-15	2.71972424255855e-11
LOC117704850	13	8198.88	7.10555151642864	31.4712008781861	2.02420325293323e-08	0.0001544770712476
LOC117704856	3.98	15.73	9.80014515416353	25.4458787105117	4.54968535014172e-07	0.00231472824997377
LOC117704852	4.08	16.89	5.52714944614118	24.0509385402334	9.38205210834995e-07	0.00325848869858314
Meis2	3.91	14.98	4.42983102534499	23.8024825180659	1.06744699553926e-06	0.00325848869858314
LOC117714825	8.01	258.52	2.02846451262553	22.4051362054059	2.20782794070195e-06	0.00534339608818827
LOC117704848	3.42	10.73	9.40516554536282	22.2047893159914	2.45061735027963e-06	0.00534339608818827
Ranbp3l	4.44	21.74	4.76143014442709	19.9610688019886	7.90350842943851e-06	0.0139724501401838
Acp5	8.8	444.25	2.75004214593395	19.6655041641442	9.22517471943998e-06	0.0139724501401838
Cldn2	8.3	315.97	6.75573221357324	19.5393258896047	9.85498457715129e-06	0.0139724501401838
LOC117694396	7.6	194.11	4.91261924548993	19.2930752886505	1.12112215442304e-05	0.0139724501401838
Slc12a1	7.99	254.14	7.79487165336793	19.1710602476468	1.19511587924658e-05	0.0139724501401838
LOC117712965	10.06	1069.56	4.092742410906	19.138150914973	1.21589983611489e-05	0.0139724501401838
Slc22a6	6.23	75.1	6.362241727726	19.0376816708886	1.28162420207412e-05	0.0139724501401838
Dpp4	6.19	72.98	5.34216255140533	18.6933024566262	1.53520778917397e-05	0.0150290663637205
Mep1a	7.76	216.31	6.3707172222249	18.578199626969	1.63074830420103e-05	0.0150290663637205
Hsd11b2	8.91	481.32	2.87412340530235	18.5283655948784	1.67394436338366e-05	0.0150290663637205
LOC117713740	10.57	1519.35	4.62205935536178	18.3828101921053	1.80680659222293e-05	0.0150862010938586
LOC117722532	6.61	97.9	7.35072209694889	18.2847116981798	1.90227720049987e-05	0.0150862010938586
Atp6v1g3	10.33	1291.39	4.37842580406957	18.2005564793118	1.98820734171541e-05	0.0150862010938586
LOC117709295	7.55	187.06	7.543522851416	17.9181916926223	2.30606295016954e-05	0.0150862010938586
LOC117722521	8.74	427.52	5.14908341110702	17.9039397327123	2.32339645845155e-05	0.0150862010938586
Aqp3	6.01	64.49	5.12382724312504	17.8916006774365	2.33850915160908e-05	0.0150862010938586
LOC117704846	3.74	13.4	2.56028512258374	17.8643793918421	2.37219960854751e-05	0.0150862010938586
Egf	7	127.88	6.7369495576303	17.7616114297487	2.50384635147185e-05	0.0151496024241997
Spp2	7.45	175.06	5.21529577163352	17.6260030507399	2.68886602501886e-05	0.0151496024241997
Acoxl	5.67	50.84	3.7764263342893	17.5406358305318	2.81232381737122e-05	0.0151496024241997
Myl4	3.01	8.05	3.88781463652047	17.520844692126	2.84174978995586e-05	0.0151496024241997
LOC117712712	7.56	188.59	8.26608359240436	17.4964449194821	2.87845423771074e-05	0.0151496024241997
LOC117724951	-7.7	0	1.69758166871352	17.4159195007098	3.00300305387582e-05	0.0151931777334728
Esm1	5.69	51.45	5.49165780646266	17.3642130994274	3.08581871019889e-05	0.0151931777334728
Slc13a2	6.91	120.04	3.42645176909728	17.153499392389	3.44773653353075e-05	0.0164446258472749
Hpgd	7.77	218.44	8.59805968349333	16.9884673290959	3.76075581827335e-05	0.0173940654710019
LOC117723317	9.03	521.3	5.33263493146042	16.9047139441208	3.93038543242521e-05	0.0175784994677247
LOC117713813	6.58	95.39	5.70885631574318	16.7641668117501	4.23250673807551e-05	0.0175784994677247
LOC117704847	3.62	12.31	5.56216336994234	16.6194506358194	4.56801432341722e-05	0.0175784994677247
Ace2	5.22	37.29	5.69541834834991	16.5954040404752	4.62629953992755e-05	0.0175784994677247
Slc5a9	8.79	443.52	2.74432830790954	16.5732173344676	4.68073969990515e-05	0.0175784994677247
Miox	8.79	443	7.80492742913352	16.5463131152591	4.74762023628734e-05	0.0175784994677247
Nr1i3	8.28	310.07	2.18930908292795	16.5260194377958	4.79870279350951e-05	0.0175784994677247
Acmsd	6.85	115.35	5.497357028155	16.5242104294211	4.803283108033e-05	0.0175784994677247
Ppic	6.29	78.28	8.00110104386436	16.4977875257876	4.87068772325487e-05	0.0175784994677247
LOC117716244	7.33	161.38	6.84241515453819	16.3506668141564	5.26376389807105e-05	0.0175784994677247
Fbp1	6.32	79.87	6.27316177985268	16.2977219687438	5.4128985195316e-05	0.0175784994677247
Slc16a4	5.47	44.17	6.38063327596813	16.1852638641113	5.74392091968462e-05	0.0175784994677247
Hnf4a	6.85	114.98	5.49477632214853	16.1806699322233	5.7578678631597e-05	0.0175784994677247
Pdzk1	6.44	86.69	6.83455620247209	16.071036215563	6.1010068744533e-05	0.0175784994677247
Acsm1	6.96	124.29	5.69637117702987	16.0535340662876	6.15765929318769e-05	0.0175784994677247
Slc16a12	4.84	28.63	3.94811027555785	15.8907979707196	6.71041912546209e-05	0.0175784994677247
Aldob	6.58	95.5	7.97922961230261	15.8514276322068	6.85148278593618e-05	0.0175784994677247
Umod	7.92	242.27	7.93637352884084	15.8403975083074	6.89153589750812e-05	0.0175784994677247
LOC117718242	9.49	719.72	3.48160100553066	15.8259080183839	6.9445089629011e-05	0.0175784994677247
Slc3a1	6.61	97.58	6.35870781619351	15.8122562767698	6.99479395683339e-05	0.0175784994677247
LOC117704160	7.66	202.43	8.73396571465672	15.8088624171767	7.00735168387632e-05	0.0175784994677247
LOC117723924	9.08	541.89	3.32396288644301	15.782968746449	7.10391123799699e-05	0.0175784994677247
Mmp23b	5.21	37.13	2.00756764285237	15.6962740298978	7.43705288708698e-05	0.0175784994677247
Slc34a1	7.71	209.95	7.38007956379067	15.6557373951638	7.59817202675951e-05	0.0175784994677247
LOC117710720	6.98	126.1	5.63040967030876	15.6437690969269	7.64640996323647e-05	0.0175784994677247
LOC117718659	8.29	312.31	4.68277792912606	15.6365323630458	7.675726785375e-05	0.0175784994677247
LOC117713054	6.88	117.64	1.34247441144673	15.6328201948656	7.69080904862377e-05	0.0175784994677247
Tfap2b	7.46	176.03	1.37568363145981	15.6084612257666	7.79052016472324e-05	0.0175784994677247
Kcnj15	6.87	116.84	5.20908711333236	15.5943578339083	7.84884448847629e-05	0.0175784994677247
LOC117713780	6.8	111.52	3.3662451143462	15.5653533240772	7.97017654825284e-05	0.0175784994677247
Krt7	6.38	83.26	4.2174417897305	15.4699462610438	8.38275807568258e-05	0.0175784994677247
Foxc1	3.58	12	2.94626613141898	15.4623389225671	8.41656626469892e-05	0.0175784994677247
Fmo4	6.53	92.15	5.07649422367521	15.4380309930019	8.52551676040902e-05	0.0175784994677247
Cltrn	7.93	244.02	6.55659760302287	15.4150885678308	8.62964839187441e-05	0.0175784994677247
LOC117722735	5.4	42.34	7.07466941178208	15.391140377798	8.73971045371482e-05	0.0175784994677247
Dnase1	6.34	81.19	5.30898501914521	15.3745718376521	8.81668240188736e-05	0.0175784994677247
LOC117704835	2.57	5.93	8.69872401620053	15.3267760484636	9.04256943343032e-05	0.0175784994677247
LOC117704836	2.57	5.93	8.69872401620053	15.3194857576667	9.07753220384838e-05	0.0175784994677247
LOC117704838	2.57	5.93	8.69872401620053	15.3148515190802	9.09982776512755e-05	0.0175784994677247
LOC117704839	2.57	5.93	8.69872401620053	15.3134715819219	9.10647735476387e-05	0.0175784994677247
LOC117704840	2.57	5.93	8.69872401620053	15.3066129578032	9.13960005078034e-05	0.0175784994677247
LOC117704841	2.57	5.93	8.69872401620053	15.3064193242779	9.14053693234366e-05	0.0175784994677247
LOC117704843	2.57	5.93	8.69872401620053	15.2996898595752	9.17315706125973e-05	0.0175784994677247
LOC117704842	2.57	5.93	8.69872401620053	15.2993238067117	9.17493480624566e-05	0.0175784994677247
LOC117707710	6.11	69.09	6.81678276751214	15.2795303415511	9.27158025634434e-05	0.0175784994677247
Echdc2	4.03	16.29	4.38979591306963	15.2784765369784	9.27675428934838e-05	0.0175784994677247
LOC117693429	5.13	34.96	4.46501357728107	15.239546355355	9.46994618516815e-05	0.0175784994677247
Sod3	5.06	33.28	6.00307355463085	15.2358575353619	9.4884607251647e-05	0.0175784994677247
Slc5a2	6.91	120.47	5.86679834367607	15.1951565041071	9.69517738167636e-05	0.0175784994677247
Tbr1	5.29	39	1.44870240289952	15.1732741536085	9.80818295785e-05	0.0175784994677247
LOC117714760	6.43	86.08	6.43838774010753	15.1612183741908	9.87100717182315e-05	0.0175784994677247
Dpt	7.92	242.06	6.18638948566508	15.148428811483	9.93809798190599e-05	0.0175784994677247
Rbp1	3.12	8.72	5.34103062392657	15.1483368997188	9.93858178483071e-05	0.0175784994677247
Lrp2	6.41	85.1	8.10779464301286	15.1329616181787	0.000100198483502067	0.0175784994677247
Agxt2	7.04	131.37	5.44594258344453	15.0282719623296	0.00010591256943976	0.018369813038171
Pebp4	8.18	290.69	2.07537740045581	14.9700059778282	0.000109233715357618	0.0187329685112734
LOC117712791	8.14	282.87	8.45266051532422	14.9099544633499	0.000112766378697789	0.01902486872775
Cdh16	7.77	217.72	5.33516240225407	14.8989058892263	0.000113428752815649	0.01902486872775
Acsm3	6.2	73.67	6.60798218766355	14.840615676414	0.000116988702297723	0.019408680034458
Cwh43	5.86	58.06	3.26022689113779	14.7615898750386	0.00012199533535526	0.0200216645540573
Tspan1	5.52	45.99	3.7954983887306	14.6679617832267	0.000128207057722883	0.0208172800215358
LOC117713337	6.89	118.43	5.4812565018348	14.6474792980218	0.000129607864087585	0.0208232087323033
LOC117719188	8.31	317.01	3.87197899404038	14.5456991866802	0.000136800567562515	0.0217498652365278
Dpep1	7.62	196.52	1.51206395378515	14.5233304478307	0.000138434462441665	0.0217827340231664
LOC117696557	5.73	53.04	7.38355399755661	14.4999117890626	0.000140166105952086	0.0218301558688438
Nox4	5.95	62.02	5.02603164688088	14.4677821011347	0.000142577413407688	0.021981404654965
LOC117715210	8.15	283.67	2.0369230722	14.3945364118286	0.000148231768695095	0.0223131188235002
LOC117715169	6.04	65.77	6.55634787964708	14.3923006924827	0.000148407866634024	0.0223131188235002
Aqp2	8.49	359.02	2.40796111194229	14.3833532407903	0.000149114729738388	0.0223131188235002
LOC117715420	4.87	29.3	4.67606287687196	14.3498884358175	0.000151788689191446	0.0224927258556217
Cubn	5.87	58.66	4.88969765943515	14.3043245543277	0.000155507214390403	0.0228221789734685
Btnl9	7.13	140.32	1.06592189081638	14.2678800336047	0.000158547432015198	0.0229729641772028
Hoxd8	6.99	127.28	3.76157598483578	14.24543144794	0.000160449821306507	0.0229729641772028
Fap	7.18	145.03	5.45555903384282	14.2384040290796	0.000161050066629149	0.0229729641772028
LOC117715822	6.01	64.63	6.89396244021904	14.2083425977531	0.000163643391159034	0.0229931515861505
Erich4	7.7	207.52	6.50272847732256	14.2019012834923	0.000164204515684361	0.0229931515861505
Serpinc1	6.04	65.59	5.5173443324118	14.1491334261059	0.000168874873405036	0.023103537621818
LOC117693202	8.23	299.68	3.7811537071192	14.1471588969187	0.000169052207797565	0.023103537621818
Aadat	4.87	29.15	7.24174311704969	14.1320273315458	0.00017041742902728	0.023103537621818
Rnf183	7.77	217.85	1.64549831864453	14.121472614305	0.000171376280505772	0.023103537621818
Hsd3b7	8.53	368.85	2.44076679499226	14.108510068824	0.000172561310940657	0.023103537621818
LOC117721701	4.8	27.82	4.55128296326269	13.9915496422851	0.000183634094242756	0.0240569459663083
Pax8	8.32	319.27	2.22118277537988	13.9763473064399	0.00018512493364743	0.0240569459663083
Kng1	6.15	71.21	5.18062971468671	13.9681072029066	0.000185938100508345	0.0240569459663083
Foxc2	5.44	43.42	1.7952310548849	13.9676128165105	0.000185987002818867	0.0240569459663083
LOC117710926	6.94	122.68	4.11203233348863	13.9449271539683	0.000188244951300066	0.0241443923671673
LOC117723120	6.82	113.2	6.54404678210871	13.9234665721579	0.00019040637842662	0.0242181046160458
Ush1c	4.91	30.07	4.51451522874514	13.8810887761881	0.00019474821658953	0.0245190749607369
LOC117718809	4.26	19.16	8.85149752568409	13.8576309639538	0.000197194343698143	0.0245190749607369
Col6a1	4.78	27.47	7.02494265595319	13.8538455459095	0.00019759196882465	0.0245190749607369
S100a6	5.55	46.91	4.12611205632037	13.775068676468	0.000206052608617401	0.0253032648233623
Klk1	7.06	133.35	6.16459282213122	13.7643908730563	0.000207227157368819	0.0253032648233623
Thbd	3.95	15.46	5.24091376841323	13.7458636987294	0.000209281159127661	0.0253389497693394
Ca3	3.45	10.91	6.03710809019682	13.7231429955455	0.000211828098219237	0.0253389497693394
Abca13	5.16	35.73	3.44121274789772	13.7049037685559	0.000213895255207383	0.0253389497693394
Acsm2b	8.4	338.96	7.04467661455745	13.6953756552219	0.000214983201408958	0.0253389497693394
LOC117703965	7.82	225.35	1.67830918560908	13.6789812933048	0.000216868221528017	0.0253389497693394
LOC117708593	6.52	91.95	3.58389053782665	13.6736884617521	0.000217480339368634	0.0253389497693394
Slc13a3	3.9	14.95	5.83812444002348	13.6106194497563	0.000224909665970281	0.0256768063459917
Pck1	5.57	47.6	6.72148915947523	13.6090061304135	0.000225103027933745	0.0256768063459917
LOC117724518	6.46	88.14	5.08915596514547	13.6063063271477	0.000225426983578778	0.0256768063459917
LOC117712841	6.74	106.6	1.21904342730113	13.582408414427	0.000228315112033374	0.0258131374441881
LOC117718614	7.58	191.16	1.45377825764715	13.5009485151378	0.000238442897957084	0.0267599555258748
Atp6v0a4	6.96	124.12	5.2382115333885	13.4658749362581	0.000242941847044265	0.0268412252132861
LOC117705756	6.14	70.73	6.74035019824576	13.4542668692778	0.000244449598471018	0.0268412252132861
Lox	6.1	68.36	3.9038444432517	13.4526226425573	0.000244663925341132	0.0268412252132861
LOC117723150	5.22	37.39	7.61227930082892	13.4408703776221	0.000246201371280879	0.0268412252132861
Hao2	6.57	95.17	4.40084450619696	13.3859691255151	0.000253513626864373	0.0274424006158222
LOC117695311	6.38	83.09	3.54808335510755	13.3568087435086	0.000257486084607079	0.0275266939797169
G6pc	6.46	88.25	4.0195530000103	13.3538014466035	0.000257899314623568	0.0275266939797169
Hoga1	3.42	10.69	5.03884937267908	13.2653109872509	0.000270362603581965	0.0282426100819205
Klf4	3.82	14.17	5.06543020959626	13.2590647864386	0.000271264945468392	0.0282426100819205
Fmo1	4.8	27.8	5.88666811158051	13.2531815134344	0.000272117633991525	0.0282426100819205
Pigr	5.01	32.2	7.03736470585875	13.2416314540043	0.000273799501539003	0.0282426100819205
Wdr72	7.43	172.54	1.31971506451171	13.2181409064414	0.00027725248729225	0.0282426100819205
Postn	4.77	27.32	5.58568519444092	13.2163311242185	0.000277520329949402	0.0282426100819205
Apoa2	5.44	43.31	6.04425366207197	13.2160662220905	0.000277559556593597	0.0282426100819205
Efhd1	6.14	70.46	4.50824935415018	13.1631203696046	0.00028551303925856	0.0284305115122122
Bsnd	7.63	198.31	1.48638342256397	13.1630315646777	0.000285526570660804	0.0284305115122122
Adipoq	4.19	18.29	4.19300195057903	13.1610535067366	0.000285828139336167	0.0284305115122122
Rbp4	2.83	7.12	6.76919922551438	13.140250478475	0.000289019217740843	0.0284305115122122
LOC117711443	8.74	427.88	2.6574976185334	13.1229578987649	0.000291699132149385	0.0284305115122122
Hoxd9	7.98	253.1	1.85689707390891	13.1211519953281	0.000291980442462567	0.0284305115122122
C5H1orf210	7.28	155.2	2.77198794884929	13.1181725984448	0.000292445148884054	0.0284305115122122
Psca	7.06	133.03	2.92312567734508	13.0888140469538	0.000297064365033957	0.028696793693122
Ggt1	5.25	38.14	6.05135292007826	13.0635716512079	0.000301094727941371	0.0288089671453859
LOC117720735	6.54	92.79	3.22808628688097	13.0460152291402	0.000303930362968849	0.0288089671453859
Anpep	4.38	20.75	6.13634116638661	13.0451720202341	0.000304067229944073	0.0288089671453859
LOC117704845	9.43	691.72	3.4887912580896	13.032386472968	0.000306150170369827	0.0288089671453859
Tmigd1	5.82	56.43	2.92707076139422	13.0160857738645	0.000308826654263329	0.0288089671453859
LOC117714615	7.69	205.87	3.20923492358494	13.0117012459513	0.000309550587161324	0.0288089671453859
Slc23a1	6.09	68.24	3.85906747856085	12.9634057999835	0.000317638817700558	0.0292924151731317
Slpi	9.54	746.22	3.52861625544461	12.9578457138551	0.000318583562781881	0.0292924151731317
Wnk4	3.74	13.4	4.64824015731435	12.876761738369	0.000332687396577145	0.0302206965716346
LOC117706043	4.2	18.43	3.54000516406439	12.8694854607906	0.000333983424515269	0.0302206965716346
LOC117708778	6.78	109.62	5.60638339762737	12.8643737383041	0.000334896952273411	0.0302206965716346
Serpini2	5.27	38.52	4.03326529178094	12.8483243627305	0.000337781581644348	0.0302206965716346
Aqp1	4.89	29.71	6.65152964966271	12.8439092645846	0.000338579513447522	0.0302206965716346
Hoxb7	7.5	180.75	1.3512807723706	12.7740693770442	0.000351457423559792	0.0311877596267041
Adm	4.44	21.73	3.07119741227145	12.7490249365177	0.0003561948045654	0.0313717352426286
LOC117718998	7.53	184.47	3.04234324494546	12.7414439173875	0.00035764148150543	0.0313717352426286
Aebp1	3.51	11.36	6.28915546066397	12.7210365091549	0.000361565319701919	0.0314111385258001
Krt25	8.02	259.98	1.88247360645657	12.7177221831973	0.000362206668449244	0.0314111385258001
Pdzk1ip1	6.54	93.33	5.20521769183871	12.6982296721838	0.000366001913065907	0.0315609446278245
LOC117721697	4.38	20.88	5.23813368441423	12.65037452583	0.000375490447631741	0.0321972511359734
Slc5a12	6.24	75.43	5.52190286080569	12.6245761053392	0.000380708202468813	0.0324622865602318
Anks4b	5.3	39.46	4.2301155447592	12.6105466912127	0.000383576302476922	0.0324933793680733
LOC117718617	5.84	57.11	5.96194553867857	12.5920412567309	0.000387392821099534	0.0324933793680733
Lad1	5.72	52.61	3.38192366145957	12.5917193627636	0.000387459545632532	0.0324933793680733
LOC117707523	7.53	185.36	1.38053326554599	12.5747367791448	0.000390996309558939	0.0325845245118381
Wt1	6.53	92.26	2.04592649657142	12.5593243950802	0.000394234249579332	0.0325845245118381
B3gnt5	4.36	20.51	3.3482474853036	12.5559299982591	0.000394950994869295	0.0325845245118381
LOC117712458	7.59	192.22	1.48192257760788	12.4971558984964	0.000407572019575464	0.0330929027340067
Slc34a3	7.92	242.33	1.77390110494519	12.4883309038021	0.000409501903830482	0.0330929027340067
Mep1b	5.49	44.92	4.9254984219875	12.477646728052	0.000411850702690036	0.0330929027340067
Prodh2	7.77	217.94	3.28126605493246	12.4740893697019	0.000412635761221672	0.0330929027340067
Pkhd1l1	6.81	112.51	4.91656136882346	12.4718688349104	0.000413126566899726	0.0330929027340067
C7	4.99	31.7	5.85857296379837	12.467373294023	0.000414122022026815	0.0330929027340067
Mgam	4.44	21.77	5.07443818489725	12.442367076148	0.000419703524411848	0.0333257549176484
Lrrc19	5.53	46.24	3.35840795597776	12.4348206477222	0.000421402784453	0.0333257549176484
Clec3b	4.49	22.47	6.02732428666448	12.3960832356411	0.000430235338074274	0.0333777479267923
Plin1	4.38	20.84	3.57458037015243	12.3910089733621	0.000431406079482126	0.0333777479267923
LOC117719970	4.41	21.3	4.30678156858532	12.3906074129698	0.000431498865237357	0.0333777479267923
Fabp1	4.82	28.33	4.84144410064424	12.3867517960628	0.000432390781156508	0.0333777479267923
Vamp8	3.96	15.54	6.20946824246441	12.3841468350811	0.000432994436841045	0.0333777479267923
Cd36	3.99	15.89	4.89882877818149	12.3698443602122	0.000436323977239402	0.0334653912794221
LOC117713703	5.62	49.07	3.99431967844893	12.3369226613239	0.000444086483968675	0.0338904600240694
Fabp6	5.19	36.38	3.03544455217096	12.3005473194601	0.000452825486276555	0.0343854497365127
LOC117720717	6.17	72.22	9.74919335983129	12.2810780767761	0.000457573968162795	0.0344675940909802
Rgn	5.13	35.01	4.84372449415214	12.2776154314676	0.000458423743724627	0.0344675940909802
Stom	3.31	9.89	5.12291444375532	12.2662104744347	0.000461233937343963	0.0345088901258868
Ahsg	5.47	44.38	6.33257924234728	12.2270128504122	0.000471025502694078	0.0350695719396083
LOC117715468	4.62	24.52	3.30078324891831	12.2098588527963	0.000475376306969193	0.0351558621990092
Col1a1	4.64	24.91	8.23350669603951	12.1985128490548	0.000478276280179111	0.0351558621990092
LOC117704849	2.99	7.96	7.58272347955652	12.1950344714228	0.000479168904322242	0.0351558621990092
LOC117712226	-7.24	0.01	1.42832745038923	12.1863772360864	0.000481397837881998	0.0351558621990092
Slc51a	6.69	103.16	3.73602932217665	12.1169527356431	0.000499654872799089	0.0362111337714885
Slc25a48	5.71	52.22	1.93652508802623	12.1118042568546	0.000501036321302548	0.0362111337714885
LOC117722733	6.17	72.11	1.69803234136542	12.1046388852858	0.000502965364578101	0.0362111337714885
Cd74	3.45	10.96	4.66622845709801	12.0681403575643	0.00051290837981729	0.0367536178457807
Cga	-6.23	0.01	1.92970848697783	12.0523780436115	0.000517263508997256	0.0367853939706125
Hgd	5.73	53.13	2.24971339614443	12.0491067650985	0.000518172030641531	0.0367853939706125
LOC117712882	2.46	5.52	3.65602751943546	12.0398451847289	0.000520752964913447	0.0367974652938608
Reg1a	4.1	17.15	5.4796337650099	12.0151409355468	0.000527700976136439	0.0368024980588726
Fxyd4	7.6	193.75	1.45068692753824	12.0144545665152	0.000527895346180938	0.0368024980588726
Kif12	6.62	98.46	4.41846933665193	12.0138808953182	0.000528057857229451	0.0368024980588726
Dab2	3.26	9.61	5.28194998960413	12.0027117152224	0.000531231974152832	0.0368554255522485
Aldh1a3	4.29	19.5	3.90923565951146	11.9910144138443	0.000534576826220528	0.0369196656045426
Upb1	4.35	20.39	5.73148059154175	11.9782012556512	0.000538265164085381	0.0370069423397981
Vill	5.02	32.48	2.91859272332721	11.9585452537541	0.000543973250434908	0.0370929838342194
LOC117717213	8.91	480.94	2.83788488026049	11.9528033225127	0.000545652207180918	0.0370929838342194
Tinag	6.13	70.07	4.63792079864327	11.9488629772739	0.000546807401081004	0.0370929838342194
Proc	6.24	75.53	4.52747297549978	11.9259805222332	0.000553564838511452	0.0373852218150455
Fbln1	3.48	11.17	6.26689112823209	11.8663434841863	0.000571575226762367	0.038431509630282
Prdm6	6.49	90.01	2.01126513345468	11.8538889601137	0.000575410550689015	0.0385196983998528
Slc6a13	2.67	6.36	4.19731748765378	11.8154297928954	0.000587418708718554	0.0391518417081715
LOC117721946	7.38	166.28	3.30595370982292	11.8012498743514	0.000591909698308924	0.0392796422838657
LOC117706010	5.03	32.71	7.27875806754833	11.7911318590972	0.000595135404081068	0.0392809623070239
Fgg	5.44	43.28	6.53097688985077	11.785068963706	0.000597076803723353	0.0392809623070239
Tspo	4.12	17.39	3.40131886100002	11.7677915417093	0.000602644357825658	0.0393446667199209
Lmod1	4.76	27.17	6.24828642419318	11.7660740026168	0.00060320068220281	0.0393446667199209
Serpinf2	5.69	51.64	3.43616443239037	11.7404682389804	0.000611556357599906	0.0395392545354785
Igfbp4	4.37	20.73	7.42604540746403	11.7356747494924	0.000613133510339945	0.0395392545354785
Vil1	4.17	17.97	5.37140029869855	11.7318495844464	0.00061439501134882	0.0395392545354785
Alox15	6.81	112.22	2.33158465768763	11.7214500406425	0.000617837942255088	0.0395392545354785
Bgn	4.02	16.28	5.75734108292996	11.7160645022978	0.000619628559473641	0.0395392545354785
LOC117712714	5.76	54.31	0.439401590357222	11.7097727371475	0.000621727123666045	0.0395392545354785
Mgst2	4.84	28.72	4.06884989702503	11.6940741255433	0.000626994612546764	0.0397087915821629
Slc12a3	5.2	36.64	3.4689476264491	11.6796421427351	0.000631876854603915	0.0398135899582784
Slc4a1	5.29	39.09	2.27318456271954	11.6728104823429	0.000634201330281837	0.0398135899582784
Mgp	5.48	44.5	6.99755853021341	11.6661529406619	0.000636474870590312	0.0398135899582784
Hrg	5.58	47.75	4.33234770213687	11.622388446324	0.000651626694868251	0.0405950132398943
LOC117712866	8.63	395.94	2.52827244938666	11.5764996331059	0.000667905495949345	0.0414400064417677
LOC117709151	6.06	66.67	3.96142623250242	11.5210811076535	0.000688113593511344	0.0425209626630107
C7H7orf57	3.93	15.23	3.48159405442866	11.5108682583153	0.000691904517490658	0.0425828171389513
Cth	3.16	8.95	5.19795644463024	11.4579629939051	0.000711882907753632	0.0436364209680469
Col14a1	4.92	30.35	6.31551807193912	11.4115910512334	0.000729872978748652	0.0445602050985627
Fibin	3.1	8.6	3.58891829539539	11.397695648623	0.000735352650650441	0.0446171413447816
Hpn	5.6	48.48	3.52617610912105	11.3944160680118	0.000736652009361526	0.0446171413447816
Scara5	4.8	27.94	6.88718370126054	11.3704895573515	0.000746202075635598	0.0448693253565785
Igf2	2.08	4.24	5.84284323322089	11.3648577624953	0.000748468088101288	0.0448693253565785
LOC117702952	4.81	28.01	8.3069397918333	11.3619644832454	0.000749634931922132	0.0448693253565785
Lima1	3.3	9.83	7.59384088170011	11.3110279313556	0.000770481059593343	0.045936923486614
Jph2	4.79	27.76	3.46162927847775	11.2960918285037	0.000776704121371246	0.0461277626633826
Mogat2	6.32	79.85	3.06834611148281	11.282961777425	0.000782216638493677	0.0461671436562374
Dio1	6.6	97.03	3.63857339144941	11.2801156194647	0.000783416773043667	0.0461671436562374
Slc17a3	6.56	94.09	2.40405953196442	11.2664785511553	0.000789192960214466	0.0461729849901579
Fabp2	4.8	27.81	7.23791504887455	11.261939456088	0.000791125094022952	0.0461729849901579
Niban1	3.76	13.54	5.35879029991014	11.2585022570223	0.000792591369155564	0.0461729849901579
LOC117715419	4.27	19.32	4.75892248736843	11.2490176255912	0.00079665167986685	0.0462330592768355
LOC117719693	-2.83	0.14	2.32238536394843	11.2260383735254	0.0008065763305976	0.0466317217193605
Cfb	4.41	21.32	5.53075158284344	11.1830043968498	0.000825499943672672	0.0475456816614188
LOC117706588	4.81	28.05	3.56447332558935	11.1494488346754	0.000840566437344286	0.0482314493728791
LOC117710153	3.32	10.01	3.00809775973656	11.131376804577	0.0008487956490744	0.0484313024034473
LOC117719824	5.39	41.84	5.75083735751321	11.1278836066279	0.000850395665604656	0.0484313024034473
Slc6a18	6.11	69.05	3.03338489734499	11.1145805454567	0.000856516932346008	0.0485513955702357
Mfap4	4.82	28.3	5.68047767093279	11.0888507657154	0.000868482898424385	0.0485513955702357
LOC117714965	5.22	37.18	4.00081514653022	11.0879479232758	0.00086890583211529	0.0485513955702357
LOC117722906	5.74	53.59	3.39890499106726	11.0870531085147	0.000869325210687999	0.0485513955702357
LOC117720592	4.86	29.02	2.2218907421104	11.0746722044453	0.000875148893603695	0.0485513955702357
LOC117693518	4.68	25.68	3.17675886906538	11.0705954141832	0.000877075137053781	0.0485513955702357
Vdr	5.82	56.35	1.34583598495946	11.056122200892	0.000883948271365449	0.0485513955702357
LOC117712234	5.75	53.87	0.650928730483306	11.0289913535289	0.000896979395478764	0.0485513955702357
Col3a1	4.75	26.98	9.48364087764696	11.0285233809192	0.000897205861461943	0.0485513955702357
LOC117708624	7.11	138.06	4.44688670092385	11.0283827485827	0.000897273928962536	0.0485513955702357
LOC117712233	5.75	53.87	0.650928730483306	11.0264121307655	0.000898228277581914	0.0485513955702357
LOC117712231	5.75	53.87	0.650928730483306	11.0262030043097	0.000898329615441198	0.0485513955702357
LOC117712230	5.75	53.87	0.650928730483306	11.025509894038	0.000898665563340277	0.0485513955702357
LOC117712232	5.75	53.87	0.650928730483306	11.0245499955774	0.000899131032212497	0.0485513955702357
LOC117724516	5.16	35.63	3.509983017879	11.0223080093933	0.000900219153926272	0.0485513955702357
Slc13a1	6.05	66.16	4.12759827369686	11.0062104027711	0.000908071133228861	0.0488024285439159
Lbp	4.46	22.07	4.54539764205671	10.9868544988466	0.000917604164265658	0.0491417275760938
