## Supplementary material for "A Multi-tissue Transcriptomic-Metabolomic Map Linking Maternal High-Fiber Diet to Reduced Offspring Type 2 Diabetes": inguinalwhitefat_signif_tagwise.tsv

genes	logFC	FC	logCPM	LR	PValue	FDR
LOC117719824	12.78	7034.45	6.59180699490004	35.6403647896245	2.37318779634743e-09	3.49119656720671e-05
LOC117713836	-7.8	0	1.42929962485775	29.6246716246938	5.24332975873238e-08	0.000385673120403561
LOC117717164	2.44	5.43	6.88313850030579	24.4687858646553	7.55235142370511e-07	0.00370342139313753
Gdf5	-5.68	0.02	0.946475026305888	20.0853631727684	7.40613120478741e-06	0.0272378990384069
LOC117708326	8.53	370.38	2.58982996456879	19.4387929615847	1.03875564782853e-05	0.0305622686704109
LOC117723708	7.15	142.34	1.26828942734958	18.0601399280815	2.14035667427171e-05	0.0384951092424878
LOC117711219	-8.48	0	0.972385033255412	17.9345256391113	2.28635700900123e-05	0.0384951092424878
LOC117712791	3.65	12.57	3.40432772707689	17.9154355804347	2.30940482331097e-05	0.0384951092424878
Slc38a1	2.58	5.96	6.13848238525366	17.8781619326056	2.3550811174114e-05	0.0384951092424878
LOC117712841	7.59	192.89	1.69605476628587	17.5703784306727	2.76867656915054e-05	0.0407300010087736
Tomm7	1.69	3.23	5.90243635514323	17.1131771669557	3.52171148989994e-05	0.0470980888435618
