## Supplementary material for "A Multi-tissue Transcriptomic-Metabolomic Map Linking Maternal High-Fiber Diet to Reduced Offspring Type 2 Diabetes": jejunum_signif_tagwise.tsv

genes	logFC	FC	logCPM	LR	PValue	FDR
LOC117723690	-8.54	0	2.1178400371481	65.644306496583	5.40107805582189e-16	8.07407158564814e-12
LOC117694396	13.23	9641	7.04931364268585	51.3413334195184	7.76239329472267e-13	5.80200086814046e-09
C1qtnf12	3.58	11.97	3.91119831036628	43.5336735909585	4.16726448334564e-11	2.07654789205113e-07
LOC117718794	1.67	3.19	5.00804338452479	36.3284725678415	1.66710478034066e-09	6.23038734032814e-06
Celf4	1.74	3.33	8.67253871652959	31.7400374750271	1.76251039292246e-08	5.26955357275957e-05
LOC117721709	8.87	468.99	2.68334699703713	29.1578840928504	6.67137146776396e-08	0.000166217220119339
LOC117721863	1.41	2.66	7.2906596127261	28.5331972710566	9.2105662474974e-08	0.000196698221191198
LOC117722559	1.87	3.65	5.18917124187512	28.2622741624251	1.05940718237964e-07	0.000197963474617416
LOC117724198	-1.43	0.37	5.0779529744029	27.4372400478262	1.62276040004391e-07	0.000269540502447293
LOC117704857	3.9	14.94	5.08426481250971	27.0046321211441	2.0296848143864e-07	0.000303417582902624
Arf5	1.12	2.18	5.81203510075162	26.3599695509172	2.83352543597693e-07	0.000385076106749264
LOC117712841	7.59	192.57	1.28835517808964	26.0167335600223	3.38470913990206e-07	0.000421650141103299
LOC117712882	2.91	7.53	5.28356457971143	25.6903149396759	4.00833627122738e-07	0.000460927837835216
Nmnat1	1.5	2.82	8.78247719942823	25.0570260510015	5.56595729205383e-07	0.000594324968277948
Atp5f1e	1.65	3.14	6.22460348193987	23.7031782885145	1.12396764525093e-06	0.00112014615525708
Tmsb10	2.17	4.5	6.09287970609056	23.2177045263713	1.44659406549842e-06	0.00131552322877515
LOC117718047	-2.78	0.15	5.3288235312801	23.0652187774515	1.56598029713291e-06	0.00131552322877515
LOC117704856	3.36	10.25	9.40419549148709	23.0432050013168	1.58401352049988e-06	0.00131552322877515
Myl4	2.12	4.35	5.57308063241706	22.8683147058403	1.73488294317993e-06	0.00136498763776825
LOC117695211	7.73	212.88	1.39909821836197	22.4870729677226	2.11562559901616e-06	0.00158132435398463
LOC117713054	8.76	434.26	2.76101175887229	22.1902629111886	2.46922902335506e-06	0.00175773831762547
Rps27	1.79	3.46	5.64792137380848	21.1119263411864	4.33223459059616e-06	0.00294375340431009
LOC117713091	1.3	2.46	5.89545426959907	21.0060833914959	4.57827367861123e-06	0.00297567883571997
LOC117723938	-1.45	0.37	4.23871647099389	20.9009245377695	4.83661099771863e-06	0.00301260407520399
LOC117698262	1.29	2.45	5.17332517873844	20.5052975237254	5.94664410105712e-06	0.00355585530666811
LOC117694882	1.74	3.34	4.11333051873411	20.111653304019	7.30502245090539e-06	0.00420010694686864
LOC117714975	-3.35	0.1	3.18334627695972	19.8738729248703	8.27231885189199e-06	0.00458010720433086
Micos10	1.18	2.26	6.67106610978973	19.6705677121942	9.20076150901092e-06	0.00491222084993587
Aamdc	1.5	2.84	5.25418066800936	19.4790684546367	1.01708127790795e-05	0.00524287862877449
Serf2	1.44	2.71	7.27162829087793	19.04675045367	1.27554794617278e-05	0.00615524738055946
Gabrb2	1.54	2.91	4.83464188349459	19.0454398238978	1.27642430127328e-05	0.00615524738055946
LOC117715737	-4.06	0.06	3.46353903380127	18.8437408985516	1.41875890793927e-05	0.00660878746040842
LOC117706296	1.32	2.5	6.85412307237196	18.7905348941987	1.45889347911886e-05	0.00660878746040842
LOC117694213	3.63	12.38	1.9743118346544	18.4955429101339	1.70302096763271e-05	0.00731072189502598
Prap1	1.03	2.05	6.68434939667426	18.485905142124	1.71165473493818e-05	0.00731072189502598
LOC117704852	3.62	12.26	6.00167143492045	18.3843784341076	1.80532010506344e-05	0.00749659173627595
LOC117717310	-3.54	0.09	3.51598377821248	18.2194157619967	1.96861736205257e-05	0.00792792503040744
LOC117714970	-3.46	0.09	3.06833625107817	18.1748179192919	2.01525955686322e-05	0.00792792503040744
LOC117715019	-2	0.25	4.7397519567762	18.1111316164752	2.08379661830978e-05	0.00798735273002894
Adtrp	1.09	2.13	8.69354264363138	17.9873949035702	2.22372594916171e-05	0.00831061980350459
Lama4	-1.07	0.47	5.94062074088581	17.2705566106282	3.24171260311391e-05	0.0118196004155975
LOC117724471	-5.27	0.03	0.473551584821794	17.1029126882601	3.54079606765103e-05	0.0126027048607893
Psenen	1.26	2.39	4.45293370206446	16.8419542138246	4.06251890816305e-05	0.0141233942228208
Tent5c	-1.3	0.41	4.30437617932779	16.7816854240743	4.19361007988724e-05	0.0141901856338024
LOC117714997	-1.97	0.26	4.6716445843339	16.746731281651	4.27157905894113e-05	0.0141901856338024
LOC117710153	3.74	13.36	3.15910547308468	16.6082762935205	4.59500680067952e-05	0.0149327731876866
Ptprc	-0.92	0.53	6.0094607817916	16.4444958502096	5.00954196995926e-05	0.0159335410444513
LOC117715733	-3.59	0.08	3.39728051958214	16.3771961298748	5.19059722187333e-05	0.0161654662228718
Tmem109	1.3	2.46	6.54334051787376	16.277917026327	5.46977060099699e-05	0.0163749804240538
Rps21	1.96	3.9	6.92350016840975	16.2754321716497	5.47694843268908e-05	0.0163749804240538
Tril	-1.35	0.39	4.30454303927164	16.1633571738112	5.81073523264654e-05	0.0170322903907516
LOC117694361	-1.31	0.4	4.27901348861839	16.0523430015993	6.16153380366033e-05	0.0177132247751766
LOC117703956	1.17	2.25	5.10099546699087	15.970455473055	6.43387697928155e-05	0.0181471748987321
Rpl37	1.7	3.26	6.83346649451208	15.9203353484573	6.60650801072857e-05	0.0182890163430336
Fabp6	-5.64	0.02	7.8360722020312	15.8561732864676	6.83432226155719e-05	0.0183261732927546
Rps29	1.7	3.25	6.25996615867912	15.8476668487525	6.86511274596465e-05	0.0183261732927546
LOC117715169	-2.98	0.13	3.34855813183985	15.6043946121198	7.8072926935029e-05	0.0204756523640658
Cplx1	5.8	55.79	3.8325166117552	15.5421527774831	8.06858647304312e-05	0.0207960860664692
LOC117704084	1.56	2.95	7.79981709605844	15.4663704835785	8.39863233230583e-05	0.0212798567348542
LOC117694429	1.14	2.2	5.08488550387825	15.1856546713087	9.74408523151377e-05	0.0242773883543166
Timm17a	1.11	2.15	6.38059536531339	15.0114437167256	0.000106861199267325	0.0261880011122498
Itih5	-1.25	0.42	4.45481472371448	14.9661731124156	0.0001094558269258	0.0263912122050612
Ndufa1	1.34	2.53	6.31116993392605	14.8798273246512	0.000114581767032991	0.0269962993845632
LOC117717976	-1.53	0.35	5.25989091706795	14.863511438405	0.000115577173095996	0.0269962993845632
LOC117719824	2.78	6.88	6.87830137950851	14.6400225858801	0.000130121649124455	0.0296192597522041
LOC117694617	0.98	1.97	7.077724629262	14.5560130013013	0.000136053762223519	0.0296192597522041
Nuggc	-2.01	0.25	2.88171503391695	14.5530670721779	0.00013626665207062	0.0296192597522041
LOC117714965	-4.34	0.05	2.11589484145281	14.5341079252811	0.000137644797525703	0.0296192597522041
Cngb1	2.67	6.35	4.23541676962467	14.5273327169308	0.000138140685482933	0.0296192597522041
Nrg1	-1.8	0.29	2.8653564465663	14.5197912281158	0.000138694774409946	0.0296192597522041
Drap1	1.29	2.44	4.97862807436378	14.433774478899	0.00014517517989912	0.0304613339459735
Vax2	4.41	21.24	0.449390630377029	14.4139273442961	0.000146713227915586	0.0304613339459735
LOC117723924	9.39	673.11	3.33668385204826	14.3205101586778	0.000154175896041583	0.03157226671131
LOC117715244	6.19	73.14	7.89844050377926	14.2888097813668	0.000156794220912069	0.031674551465061
LOC117722886	-2.03	0.24	3.21940431246692	14.2184854333555	0.00016276372649104	0.0320525568955803
Cd6	-2.46	0.18	1.49649944728878	14.2080272753261	0.000163670814948645	0.0320525568955803
Mgst3	1.41	2.66	6.95210207236854	14.1841770040143	0.000165758559669586	0.0320525568955803
Pfdn2	1.41	2.66	5.92526334062499	14.1674143303428	0.000167241918379508	0.0320525568955803
Ndufa13	1.26	2.39	6.36601946824954	14.020055504232	0.000180871143679019	0.0342258573019956
LOC117707392	-6.68	0.01	0.859353336138807	13.8191196821247	0.000201277521116738	0.0376112207896765
LOC117714988	-2.58	0.17	3.95095551649496	13.7849617436709	0.000204970366559355	0.0378284198727877
LOC117713884	2.46	5.5	2.95274065310725	13.6636752891858	0.000218643132396979	0.0390632405434559
LOC117707512	-3.11	0.12	1.85818326799404	13.6613944367626	0.000218908874206517	0.0390632405434559
LOC117704848	2.71	6.55	9.78262538041007	13.6563269771247	0.000219500448568486	0.0390632405434559
LOC117715271	-1.53	0.35	5.53279319698184	13.5587043323164	0.000231216651386583	0.0402552293075906
LOC117718793	2.05	4.13	3.1231988317473	13.5557244088354	0.000231584033744919	0.0402552293075906
LOC117724639	6.11	69.04	0.270865535609753	13.4929072175169	0.000239466894362062	0.0409516319927812
Fabp1	1.51	2.84	10.0291234271695	13.4803937381129	0.000241069209670529	0.0409516319927812
Gip	1.39	2.62	4.62496025439625	13.3923972025792	0.000252646285348876	0.0418331205309483
Tff3	1.63	3.1	8.64164338076452	13.3838721749346	0.000253797217440209	0.0418331205309483
Ogn	1.02	2.03	8.84703724505343	13.3698368846678	0.000255703592940603	0.0418331205309483
Npm3	1.31	2.47	4.63693871232395	13.357058405854	0.000257451808739531	0.0418331205309483
Tor1aip2	1.01	2.02	6.96202425911275	13.224504342095	0.00027631278398415	0.0441636067454316
LOC117714305	6.08	67.69	0.453426492238883	13.2150992585816	0.000277702791763367	0.0441636067454316
Hint1	1.07	2.1	6.97942024367079	13.158989293998	0.00028614318529013	0.045026889230549
S100a6	1.23	2.34	5.88254117110141	13.0942089397258	0.00029621006083547	0.0461254604107234
Rpl38	1.97	3.91	5.41299666691526	13.0151412128457	0.000308982467090619	0.0475402251067923
LOC117713979	6.56	94.15	0.40430327630248	12.9990096440098	0.000311655766972081	0.0475402251067923
Uroc1	-3.59	0.08	0.880829089838914	12.9385061911933	0.000321891770880208	0.0479719556648464
Snrpc	1.3	2.46	5.03026724363582	12.9245082978894	0.000324307832969779	0.0479719556648464
Ednrb	-0.95	0.52	6.30861630600723	12.9206939342881	0.000324969363793376	0.0479719556648464
Hrg	-3.33	0.1	1.68818673838466	12.907190758476	0.000327322193980489	0.0479719556648464
LOC117718467	1.16	2.24	5.38958450367123	12.880753166083	0.000331978611134623	0.0480466852698401
Tfcp2l1	-2.83	0.14	0.922532746621041	12.8679354256132	0.000334260169112541	0.0480466852698401
