## Supplementary material for "A Multi-tissue Transcriptomic-Metabolomic Map Linking Maternal High-Fiber Diet to Reduced Offspring Type 2 Diabetes": kidney_signif_tagwise.tsv

genes	logFC	FC	logCPM	LR	PValue	FDR
LOC117694396	12.01	4110.27	5.4460376746973	41.9669870842864	9.28274503141782e-11	4.9606933656459e-07
LOC117704857	5.82	56.35	5.26363213768093	41.9330419384577	9.44529887693607e-11	4.9606933656459e-07
LOC117705737	7.8	223.63	1.34726355830613	41.8516919867527	9.84655292903116e-11	4.9606933656459e-07
Slc44a5	-6.37	0.01	1.42011779309004	39.0371436280447	4.15818425331737e-10	1.57116992011597e-06
Sox10	-10.46	0	3.53183289038755	32.7344876935629	1.05646044727771e-08	3.19346864003106e-05
Col5a3	-7.41	0.01	7.53101239758298	30.3747399625587	3.56135675659756e-08	8.96899118234827e-05
Dhh	-7.32	0.01	4.45898528674833	30.0762104003128	4.15395912904842e-08	8.96899118234827e-05
Drp2	-9.65	0	5.85354243707101	28.6181671686627	8.81512554219958e-08	0.000166539759306006
Shc4	-9.68	0	2.79224036933977	27.739721497128	1.38783612312649e-07	0.000233063946277043
Vat1l	-9.16	0	5.73134723320725	27.1337951740301	1.8984990095856e-07	0.000286939140308768
Aatk	-5.48	0.02	5.06617783411283	26.5511516352904	2.56651678721068e-07	0.000352639406562748
Pmp22	-7	0.01	9.8152235101846	26.0247143892483	3.37074641155316e-07	0.000410546971872889
Prx	-6.8	0.01	8.50972460657777	25.9349174153261	3.53123635989649e-07	0.000410546971872889
LOC117719044	-8.93	0	7.23709630866987	24.9583079958992	5.85835367326985e-07	0.000570189604913212
LOC117710632	-4.89	0.03	5.65525502776392	24.7956006209792	6.37427879390709e-07	0.000570189604913212
Col11a2	-5.74	0.02	5.0465376899413	24.6485544047988	6.87963397431855e-07	0.000570189604913212
Prss12	-5.71	0.02	3.56694767306617	24.48314513908	7.4962743580197e-07	0.000570189604913212
Plp1	-5.69	0.02	6.26752188880738	24.441302273446	7.66085840662771e-07	0.000570189604913212
Sfrp4	-6.22	0.01	4.4495958963333	24.4353643744521	7.68450619870521e-07	0.000570189604913212
Gpa33	1.66	3.15	5.15777872588323	24.4058249511779	7.80323976084314e-07	0.000570189604913212
Mpz	-8.26	0	9.60413505723973	24.3766183968217	7.92244389518159e-07	0.000570189604913212
Mbp	-6.24	0.01	8.80165296972545	24.0092291155354	9.58750335718753e-07	0.000636601038639237
Snca	-5.91	0.02	4.83805084572237	23.9892336887052	9.6875902399778e-07	0.000636601038639237
Kiaa1755	-7.06	0.01	2.91544130352125	23.749898986649	1.0970113283007e-06	0.000690842883997365
Col1a1	-5.63	0.02	9.69521546845011	23.6695355148079	1.14378890516371e-06	0.000691489020505774
LOC117710971	7.36	164.52	0.836092847040854	23.3179891633985	1.37309745888455e-06	0.000798192115137735
Vit	-7.33	0.01	4.82470086446975	22.8831115190383	1.72157858183262e-06	0.00096370143280808
Myoc	-6.11	0.01	3.74171353769112	22.7197159951563	1.87434831102789e-06	0.00101174644188841
LOC117704850	12.84	7325.15	6.26580048207391	22.5637386797645	2.0328553410099e-06	0.00105946812496633
Reln	-6.35	0.01	4.24615502669004	22.4007543583103	2.21287080246819e-06	0.00108656512679746
Plxnb3	-6.07	0.01	3.35432286481254	22.3871248595991	2.22863033814485e-06	0.00108656512679746
Lvrn	-5.77	0.02	5.64156203893634	22.1345106798037	2.5419866167619e-06	0.00114155814238965
Il33	-5.27	0.03	4.76268171346433	22.1162655100731	2.56626094367875e-06	0.00114155814238965
Scrg1	9.35	653.24	2.77833929710687	22.1149539265987	2.56801487635622e-06	0.00114155814238965
Scrn1	-4.64	0.04	5.00941281273014	21.7783899684618	3.06027682942528e-06	0.00120091046180189
Col3a1	-4.43	0.05	10.3592834317669	21.6866483989932	3.21017848742568e-06	0.00120091046180189
LOC117704835	2.39	5.26	8.73237728138124	21.5428179441565	3.46016072484211e-06	0.00120091046180189
LOC117704836	2.39	5.26	8.73237728138124	21.5394016924196	3.46632998930486e-06	0.00120091046180189
LOC117704838	2.39	5.26	8.73237728138124	21.5380533946931	3.46876785960237e-06	0.00120091046180189
LOC117704839	2.39	5.26	8.73237728138124	21.5349611289925	3.47436551487272e-06	0.00120091046180189
LOC117704840	2.39	5.26	8.73237728138124	21.531124312362	3.48132356680437e-06	0.00120091046180189
LOC117704841	2.39	5.26	8.73237728138124	21.529117214748	3.48496899901332e-06	0.00120091046180189
LOC117704842	2.39	5.26	8.73237728138124	21.5262795097521	3.49012957583473e-06	0.00120091046180189
LOC117704843	2.39	5.26	8.73237728138124	21.523001554657	3.49610032547857e-06	0.00120091046180189
Egr2	-7.18	0.01	3.15852051986948	21.325150899412	3.87612537417355e-06	0.00130186130900575
Mfap5	-7.19	0.01	2.20731598286355	21.157440676844	4.23055529980684e-06	0.00136413285887289
LOC117710758	-5.85	0.02	3.50620997163025	21.1275778748064	4.29699524159197e-06	0.00136413285887289
Lgi4	-6.19	0.01	4.04476443835513	21.0752489939964	4.41595379566231e-06	0.00136413285887289
Igfbp6	-4.72	0.04	7.24950492642064	21.0723863576965	4.42255591403807e-06	0.00136413285887289
Tnxb	-4.38	0.05	5.87897277943784	20.97798576841	4.64591217221692e-06	0.00140436633141773
Kif19	-5.49	0.02	4.68591839045029	20.9249872124461	4.77623581276138e-06	0.00141545153086423
Bcas1	-5.33	0.02	4.6269859579953	20.8707071138972	4.91351501972067e-06	0.0014281320386165
Kif1a	-4.96	0.03	5.76381767956808	20.8240678414111	5.03462897701116e-06	0.00143572419544428
Cmtm5	-8.66	0	1.85630224674971	20.6006382612938	5.65772487400747e-06	0.00155462174581714
LOC117723924	8.77	436.77	2.31202826904394	20.5883706480476	5.69409588716836e-06	0.00155462174581714
Cadm3	-6.14	0.01	4.54683331991286	20.5406209090938	5.83791278139196e-06	0.00155462174581714
Casq2	-3.52	0.09	4.26179755018501	20.5324113622992	5.86300380518574e-06	0.00155462174581714
Ncmap	-5.85	0.02	5.98858238689731	20.4353958714357	6.16784150418559e-06	0.00160725442231484
Paqr6	-3.52	0.09	4.75913348878889	20.2017452791648	6.96893255194883e-06	0.00178522790830771
Pdgfrl	-6.31	0.01	1.32241292697369	20.1174640261348	7.28286273590525e-06	0.00183455312317453
Apoh	-5.75	0.02	6.37227308800995	19.9939313526517	7.76883337726788e-06	0.00186909392967532
Clic6	-1.87	0.27	4.61354633768689	19.979495773179	7.82770620985955e-06	0.00186909392967532
Fgf7	-5.85	0.02	4.42750611625508	19.9713383747413	7.86117249000756e-06	0.00186909392967532
Adamts20	-6.6	0.01	3.05151782308225	19.9583754695111	7.91464943093955e-06	0.00186909392967532
Ephb6	-4.99	0.03	3.29374340655468	19.8737921482508	8.2726684000553e-06	0.00192358631074517
LOC117702951	-4.27	0.05	8.69509169998169	19.7873633120239	8.65530214267736e-06	0.00198206419067312
Itgb4	-3.79	0.07	6.19969113853238	19.6431885805089	9.33354355952266e-06	0.00210548025908396
Gpm6b	-4.84	0.03	7.600728379437	19.6124165481269	9.48507822237109e-06	0.00210819812136642
Adcy1	-5.05	0.03	4.52224552581415	19.471825465276	1.02094534702656e-05	0.00223631419926949
LOC117720928	-6.68	0.01	0.240230950831125	19.4134230746358	1.05264599735753e-05	0.00227281308629454
Myom2	-3.09	0.12	5.4925488890261	19.3289467188312	1.10025659832639e-05	0.00232247602128134
Fam107a	-4.2	0.05	5.94897088069681	19.3183492127778	1.10638000219834e-05	0.00232247602128134
Plekhs1	-6.14	0.01	1.98102119606347	19.2760634704624	1.1311559730751e-05	0.00232535552139839
Apod	-6.39	0.01	6.42320391527224	19.2636698932767	1.13852261865476e-05	0.00232535552139839
Col15a1	-3.76	0.07	6.09856936110745	19.1916691059503	1.18228235403482e-05	0.00238253539985098
Cdh19	-5.49	0.02	5.04078908213583	18.8535850923237	1.41145567305828e-05	0.00280693961086879
Mlip	-4.86	0.03	5.37228644299903	18.8007159477668	1.45112641807687e-05	0.00284835385491089
Cnp	-3.95	0.06	5.12990640533247	18.741202969318	1.49712392841448e-05	0.00290096551975084
Matn2	-3.56	0.08	6.25671910307538	18.69032104497	1.53761011000085e-05	0.00294167833224224
Col14a1	-3.04	0.12	5.91731193633028	18.6454581430524	1.57421838417058e-05	0.00294167833224224
Rcn3	-2.66	0.16	5.37961012305854	18.642666962833	1.57652471160263e-05	0.00294167833224224
Sptbn5	-3.57	0.08	7.05993455926851	18.6118851107273	1.60218569666234e-05	0.00295310178284811
LOC117711713	-3.75	0.07	4.54730440147482	18.5081400406325	1.69180204406394e-05	0.00308071037276896
Gdf10	-4.17	0.06	2.39509288934114	18.4106633782307	1.78058748879963e-05	0.00318102262049076
S100b	-5.32	0.02	5.84039927678764	18.4016998071302	1.78898321252954e-05	0.00318102262049076
LOC117704856	3.24	9.45	9.97232406047622	18.3368839807133	1.85088812463028e-05	0.00325282826926303
Col5a2	-3.02	0.12	6.9368379752486	18.2341352938974	1.95346235224879e-05	0.00334308015969424
LOC117717834	1.41	2.66	5.16064969957546	18.2226585142751	1.96526856056653e-05	0.00334308015969424
Itgbl1	-4.1	0.06	4.54086142721059	18.2194330066747	1.96859953826113e-05	0.00334308015969424
Vim	-3.49	0.09	8.92824448288835	18.1309896620084	2.06217847271681e-05	0.0034424031680204
Mmp2	-4.12	0.06	4.78073447157382	18.1213546434216	2.07263919736573e-05	0.0034424031680204
Tgm1	-5.82	0.02	1.96658620828129	18.0837787417763	2.11394719451549e-05	0.0034539815757975
Cldn1	-4.1	0.06	5.29807710725615	18.0735663369411	2.12531617407151e-05	0.0034539815757975
LOC117713054	7.76	216.04	1.40558735285802	18.0343713549575	2.1695233173508e-05	0.00348831653387659
Myl1	-4.85	0.03	5.02568484450737	17.9980381145567	2.21132753339964e-05	0.00351810571997918
LOC117712230	7.14	140.66	1.75841155720604	17.9074322173032	2.31913676018007e-05	0.00356352500225392
LOC117712231	7.14	140.66	1.75841155720604	17.9069142995197	2.319767955989e-05	0.00356352500225392
LOC117712232	7.14	140.66	1.75841155720604	17.9066538489205	2.32008543708624e-05	0.00356352500225392
Meox2	-5	0.03	3.78428907653493	17.8826013000874	2.34959370835907e-05	0.00356352500225392
Eno3	-3.72	0.08	6.67531621593389	17.8759949727074	2.35776432595866e-05	0.00356352500225392
Grik2	-7.26	0.01	2.39260042745333	17.7186129762256	2.56108346029303e-05	0.00383249657612563
Mia	-6.63	0.01	1.55192598633024	17.5796412043448	2.75522295788728e-05	0.00408237922672591
Slc7a2	-3.68	0.08	4.13496676514979	17.5611883405047	2.78208985280382e-05	0.00408237922672591
Ppp2r2c	-3.21	0.11	4.47113874103639	17.5396363666275	2.81380247812445e-05	0.00408921256292047
Plekha4	-5.29	0.03	5.78490150337725	17.2805010282262	3.22479102634354e-05	0.00459868621388817
Mylpf	-4.63	0.04	6.95340103365268	17.280244432348	3.22522653613965e-05	0.00459868621388817
Cadm4	-2.57	0.17	6.67844723253264	17.2512001905262	3.27490613353695e-05	0.00461606676905645
LOC117714843	-4.83	0.04	3.58792721645624	17.2375615206613	3.2984994776902e-05	0.00461606676905645
Dpt	-4.16	0.06	3.75090435413877	17.216822293359	3.33470379736075e-05	0.0046239186415881
Rassf4	-3.6	0.08	5.14377616295752	17.1174657309096	3.51376848757236e-05	0.00482791790192443
Fgl2	-3.64	0.08	5.65815410367934	16.9083566078579	3.92285023875307e-05	0.00534143770346972
Ttn	-3.11	0.12	6.57496865763854	16.8725823087116	3.99748618351901e-05	0.00537019564543592
LOC117712226	-7.49	0.01	1.7885817841893	16.8642692540404	4.0150331344069e-05	0.00537019564543592
LOC117710155	-4.32	0.05	10.4097784332496	16.8165176220087	4.11733624674299e-05	0.00545872105555032
Tnni2	-4.18	0.06	6.76922352845198	16.7520994748517	4.25951067308047e-05	0.00559810820112506
Col24a1	-4.22	0.05	3.34322436538366	16.7276233148398	4.314815847696e-05	0.0056172446681983
Col1a2	-3.37	0.1	9.45879106002713	16.7129122751228	4.34840297855763e-05	0.0056172446681983
Scube1	-4.68	0.04	3.68541642430632	16.6672403250296	4.45436179760626e-05	0.00570535798381534
Scara5	-2.51	0.18	5.10733049634806	16.6386175766383	4.52208581306648e-05	0.00574342898980561
LOC117718729	7.61	195.02	2.83064233262074	16.6133418333181	4.58275078867368e-05	0.0057719746183345
Scn7a	-3.43	0.09	6.50300323258858	16.5121651902475	4.83389330530584e-05	0.00603797218317293
Ebf2	-4.35	0.05	2.86276280721086	16.4630419632692	4.96077323243277e-05	0.00614566611762204
Septin3	-4.1	0.06	4.16109044567029	16.3857884637788	5.16711987567735e-05	0.00634925608138109
Myoz1	-3.86	0.07	4.09229419575464	16.3468629713802	5.27433940111023e-05	0.00641769977336249
Camk2b	-3.81	0.07	3.85348342467838	16.3348979346684	5.30774428788085e-05	0.00641769977336249
LOC117721863	1.1	2.15	6.6598970568514	16.286708780341	5.4444503142728e-05	0.00652011037225742
LOC117713740	1.37	2.59	7.3393678658955	16.2748187535824	5.47872182927546e-05	0.00652011037225742
Tnnt3	-4.18	0.06	8.86181220335188	16.2136869140046	5.65838214395162e-05	0.00661234799638604
Xirp2	-3.77	0.07	5.47590589928044	16.213524245051	5.65886803088447e-05	0.00661234799638604
Tppp3	-3.36	0.1	4.23637236520165	16.2039710686308	5.68747677339013e-05	0.00661234799638604
Casq1	-4.14	0.06	5.65729742964602	16.0998770525571	6.0087936994338e-05	0.006932588394904
Mybpc2	-3.81	0.07	6.89324550253436	16.0705434793654	6.10259461029442e-05	0.00696623847804321
Nt5c1a	-6.84	0.01	0.337556965233375	16.0587747522702	6.14064053190361e-05	0.00696623847804321
Tenm2	-4.31	0.05	3.60237648290714	16.0478309521238	6.1762336645348e-05	0.00696623847804321
Cpa3	-5.26	0.03	2.40546336777425	15.9376096867552	6.54648929380882e-05	0.00732915845826863
Inka2	-3.91	0.07	3.40589068089409	15.8899545935487	6.71341010507306e-05	0.0074607706123584
Gas7	-3.6	0.08	5.09172691013042	15.7268924173427	7.31763750033453e-05	0.00807290315182891
Col5a1	-2.95	0.13	7.00750275326957	15.6854597988179	7.4796965386528e-05	0.00819189373081148
Col9a2	-4.36	0.05	4.50962903205569	15.6009862683991	7.82137820377587e-05	0.00850448274617759
Cntf	-3.6	0.08	5.60596667439415	15.4995274905143	8.25258804679192e-05	0.00886790792582464
LOC117722423	1.51	2.86	5.58401782395655	15.4948673328552	8.27295896216272e-05	0.00886790792582464
Tnfaip6	-7.33	0.01	0.718996103959632	15.4317678000885	8.55381818763299e-05	0.00906895465656603
Kiaa1549l	-7.03	0.01	2.72393952105431	15.4037424863244	8.68161824394393e-05	0.00906895465656603
Adcy8	-4.41	0.05	2.26175190732275	15.3945601536487	8.72390768152454e-05	0.00906895465656603
Adamts2	-4.03	0.06	3.70137273575804	15.3857517598626	8.76466970873226e-05	0.00906895465656603
Dhrs7c	-5.14	0.03	2.10262943703014	15.3767561116444	8.80649608328366e-05	0.00906895465656603
Map1a	-3.21	0.11	3.59457748018989	15.3737454224154	8.82053946351202e-05	0.00906895465656603
Nrcam	-4.34	0.05	2.96888208772015	15.3291107432836	9.03140137565736e-05	0.00920117489573549
Shox2	-7.66	0	0.99631065941244	15.3139849494449	9.10400298757574e-05	0.00920117489573549
LOC117709763	5.84	57.46	1.59446238633111	15.3082313374446	9.13177341776051e-05	0.00920117489573549
Pea15	-2.59	0.17	6.98921392190674	15.2693899135165	9.32148905048228e-05	0.00933013149066154
Adamtsl1	-2.48	0.18	4.15112572974267	15.2229553011799	9.55350525435245e-05	0.00949945252725545
Ndufc1	1.43	2.69	6.48628906455614	15.1701942540718	9.8241943402463e-05	0.00970476295807075
LOC117705777	-3.12	0.12	8.74842949991054	15.1415975700339	9.97412076696368e-05	0.00978888709557721
LOC117705004	-6.53	0.01	1.62482541852183	15.0835735840577	0.000102854424887231	0.0100293017919071
LOC117704853	2.18	4.53	10.2547081026478	15.0634729425267	0.000103955560231965	0.0100716944701661
Jam3	-3.08	0.12	4.54350176477098	15.0255282354886	0.000106066656574886	0.0102107735507824
Fbn1	-2.37	0.19	6.13638488722023	14.9943177550431	0.00010783539241092	0.0103153425373332
Tbx15	-5.34	0.02	3.20901106643496	14.9356853311227	0.000111238836138389	0.0105739859710416
Actn3	-3.31	0.1	6.86297756746145	14.8160120318326	0.000118524872474607	0.0111961557661326
LOC117721709	5.27	38.47	2.6473238384532	14.7766650418339	0.000121023884857455	0.0113612111536371
LOC117707561	6.32	79.7	0.0894080020912583	14.732979411448	0.000123860645335585	0.0115557394666792
Frmd3	-4.03	0.06	3.20077720310318	14.6988742954144	0.000126121740924783	0.0116945030204735
Prokr1	-6.53	0.01	0.102393604328185	14.6700905559082	0.00012806234717898	0.0118020385077019
Col6a2	-1.91	0.27	6.40994986679438	14.6477780069607	0.000129587324937123	0.0118701989642405
Adamtsl3	-4.15	0.06	3.58227794209203	14.5989021271909	0.000132992001422381	0.0121086813825172
LOC117722559	1.61	3.06	4.89205293880327	14.5829242383187	0.000134124435720254	0.0121386630028498
Tubb4a	-4.77	0.04	3.11006769089108	14.4584226604205	0.000143287656326463	0.0128907716530843
LOC117717920	1.25	2.37	5.13183169006582	14.3248511799631	0.000153820788958849	0.0136346921985869
Pvalb	-3.87	0.07	4.82053915474395	14.3164063347456	0.00015451235883164	0.0136346921985869
Neb	-3.83	0.07	6.49802669831778	14.3129913525234	0.000154792908724454	0.0136346921985869
LOC117708971	5.7	52	0.762493827423246	14.3084690817794	0.000155165214910477	0.0136346921985869
Sema4c	-2.44	0.18	5.43492568713793	14.2445641540355	0.00016052377897315	0.0140240254069375
Trim9	-5.49	0.02	1.32491439835589	14.2238079515815	0.00016230402353583	0.0140980632857502
Palmd	-2.58	0.17	4.01541115482615	14.190614790022	0.000165192396518274	0.0142669593198697
LOC117715689	-3.36	0.1	2.8690091142114	14.1164268694494	0.000171836582977961	0.0147191543092256
Insc	-4.16	0.06	2.36561943169533	14.1105315797632	0.000172375963526064	0.0147191543092256
Hrc	-2.4	0.19	4.09635847430059	14.0815270871671	0.00017505462274481	0.0148075496805687
Egfl8	-2.78	0.15	4.76909376709486	14.0781351013545	0.000175370609555498	0.0148075496805687
Clec3b	-3.83	0.07	4.48403982552479	14.0263652094415	0.000180265253125952	0.0151362724208091
Hjv	-4.09	0.06	3.50548680300002	14.0059971462877	0.000182228487046559	0.0151938002302637
Fam181b	-5.65	0.02	0.744816732763043	13.9984546964431	0.000182960939652507	0.0151938002302637
Atp2a1	-3.26	0.1	7.06201160032058	13.9598706969362	0.000186754508068192	0.0154240854368451
Atp5f1e	1.37	2.59	6.52219629350727	13.9354276130391	0.000189198642883691	0.0155022268628727
St8sia5	-5.79	0.02	0.98821003504607	13.9295029565348	0.000189795902354318	0.0155022268628727
Fmod	-4.7	0.04	2.00282566644289	13.919216322971	0.000190837404086155	0.0155022268628727
Il16	-3.25	0.11	3.38494283582171	13.9097259728038	0.000191803389133068	0.0155022268628727
Pla2g2a	-5.3	0.03	1.63365410615579	13.8837156250896	0.000194476204912765	0.0156346455375081
Fmn2	-6.6	0.01	1.5521229329859	13.790743321764	0.000204340549838445	0.0163407569854934
Sec14l5	-3.59	0.08	2.54912182133217	13.7641177426328	0.000207257289784758	0.0164515467365905
C1s	-2.56	0.17	5.28725103232216	13.7582747092702	0.000207902965905041	0.0164515467365905
Ckm	-3.6	0.08	7.12633876256446	13.7337855794055	0.000210631223702477	0.0165806266408294
Znf469	-5.6	0.02	1.28927307476301	13.6237011419316	0.000223347947203892	0.0174905744768892
Col6a1	-1.98	0.25	6.36016757760367	13.6066470184179	0.000225386077357558	0.0175592019236192
Zfhx4	-5.62	0.02	1.54414991218012	13.5742850329839	0.000229305312860721	0.0177729256337279
Adam23	-3.88	0.07	3.5897724771678	13.524558195594	0.000235461814890013	0.0181519940512928
Ugt8	-2.98	0.13	6.32487611884428	13.5155241176737	0.000236598043410393	0.0181519940512928
LOC117704884	-3.09	0.12	4.34230316842489	13.4522635586728	0.000244710757534238	0.0186694704504903
Pex5l	-4.07	0.06	4.11430742093047	13.4438285950232	0.000245813459021277	0.0186694704504903
Col23a1	-2.43	0.19	4.65344955069883	13.4059098679022	0.000250832757845429	0.0189554315103791
LOC117694491	-6.44	0.01	1.37659019521009	13.3579403496474	0.000257330764462467	0.0193497371845061
LOC117715146	-1.7	0.31	6.44381918323757	13.2424504566091	0.000273679897669351	0.0204772176899731
Col11a1	-2.61	0.16	4.08119275453828	13.2036465868338	0.00027940494081464	0.0207614344682897
LOC117712882	2.17	4.5	3.95741854590753	13.1981487122042	0.000280225792743886	0.0207614344682897
Vtn	-3.18	0.11	4.26099272995227	13.1550253247889	0.000286749159340689	0.0211411063135374
LOC117694213	3.42	10.71	0.85285710615937	13.143667689224	0.000288492580362323	0.0211663925223114
Bmp5	-3.38	0.1	3.40283997498004	13.0989926937802	0.00029545460513634	0.0215724681257519
F13a1	-2.07	0.24	4.36312069119576	13.0860168968776	0.00029750828304889	0.0216179816826968
Cav1	-2.98	0.13	6.63967730088869	13.0408276092717	0.000304773386343404	0.0220399280439915
Ankrd23	-3.08	0.12	4.32860643906734	13.0086680496332	0.000310052401658841	0.0222996812384932
Col8a2	-3.05	0.12	2.59430431124183	13.0010510722161	0.000311316179788413	0.0222996812384932
Gadl1	-6.33	0.01	1.32376111023818	12.9638508906423	0.000317563312105795	0.0226398674489009
LOC117717438	7.27	154.82	1.84769951244055	12.9526432225078	0.000319470112666256	0.0226688792621493
LOC117721387	-3.46	0.09	5.14350545052537	12.9304294571384	0.000323283606386179	0.0228322823687884
Csmd1	-7.13	0.01	0.566060201700405	12.9120770552608	0.00032646881550161	0.0229499984999597
Tnnc2	-3.76	0.07	7.1169208923409	12.8450460177106	0.00033837388882167	0.0236767729428274
Epha6	-7.11	0.01	0.54650581934341	12.784292338994	0.00034954196838822	0.0243455175586155
Col9a3	-3.26	0.1	2.60618008541893	12.7387557955613	0.000358155874567187	0.0247390052346893
Serpinf1	-3.31	0.1	3.60832686174669	12.7371414988912	0.000358465141352187	0.0247390052346893
Col16a1	-2.4	0.19	5.35632697548726	12.7070259698694	0.000364284309137043	0.0250263320377149
Foxq1	2.18	4.53	4.09671083556283	12.6731788277769	0.00037093834105767	0.0252713785357327
Ptprs	-2.35	0.2	5.41379772829707	12.6718839736283	0.000371195317912708	0.0252713785357327
Ccn4	-4.41	0.05	3.04828796585466	12.6566846545419	0.000374225234722664	0.0253634089578401
Cavin1	-1.8	0.29	7.89073074924672	12.6239481893921	0.000380836106691989	0.0256962362345657
LOC117713091	1.11	2.16	6.66763975718725	12.5873609785637	0.000388364125320644	0.0260877128448721
Gpr75	-4.1	0.06	2.01899582728769	12.5443062577635	0.000397415383858863	0.0265775934143489
Nrn1	-3.84	0.07	2.34036806559767	12.514608603772	0.000403782366525835	0.0268066999432565
Sh3pxd2a	-2.06	0.24	6.44282316388203	12.5118061312431	0.000404388486639042	0.0268066999432565
Sulf2	-1.91	0.27	5.82865343521216	12.4972547729764	0.000407550449375694	0.0268983296587958
Gfpt2	-3.29	0.1	2.67970347521524	12.4797352709642	0.000411390493109542	0.0270337213602505
Mical3	-1.41	0.38	6.9836443764451	12.4707665638371	0.000413370421010965	0.0270462361175746
Podn	-3.1	0.12	3.7235024282749	12.4479795794651	0.000418444218278378	0.0272601979097388
Rspo1	-5.23	0.03	2.15841339544356	12.418703510032	0.000425055226030653	0.0275720372799454
LOC117723974	6.42	85.61	0.026376049858413	12.3879935312576	0.000432103328936863	0.0279094432203066
LOC117693637	3.43	10.77	2.35610279791516	12.3208534093467	0.000447925864269202	0.028808304308786
Pcyt1b	-3.59	0.08	1.28383613960537	12.2815418086317	0.00045746028344657	0.029246882503914
Ankfn1	-5.95	0.02	2.19738188016759	12.2744179046904	0.000459209870206795	0.029246882503914
LOC117703732	-5.34	0.02	0.513918156373029	12.2689782823569	0.000460550353045622	0.029246882503914
Mag	-4.95	0.03	3.68464048278335	12.2569491797697	0.000463528715900912	0.0293128577913238
Pcolce2	-3.65	0.08	3.23619928903188	12.2131699603869	0.000474533356623499	0.0298837381333648
Chl1	-4.06	0.06	3.69507688921315	12.1888071139084	0.00048077117558924	0.030150935883219
Ccdc80	-1.93	0.26	6.04011314402499	12.1710666380146	0.000485365427573575	0.0303132771584587
Dclk3	-4.56	0.04	2.67573278538525	12.039231828964	0.000520924346843825	0.032298477023676
Jakmip2	-5.66	0.02	2.6224504755184	12.0374386277359	0.000521425724082106	0.032298477023676
Kank4	-2.46	0.18	4.40387342587343	12.0264109601226	0.00052451977573489	0.0323575179202332
Cacna1s	-3.98	0.06	2.92740866751874	11.9884621957442	0.000535309455785578	0.0328363651812909
Magee1	-3.58	0.08	1.26593357905028	11.9838808097502	0.000536627113919468	0.0328363651812909
LOC117718289	-6.93	0.01	0.408676648571351	11.9462373638178	0.000547578524521977	0.033242244980808
LOC117704847	2.93	7.61	5.6502509797539	11.9459633696298	0.000547659057841815	0.033242244980808
Mical1	-2.4	0.19	3.80354414953442	11.9203976466954	0.000555226277320316	0.033493123707863
Nfasc	-3.08	0.12	4.51459504292584	11.9170521327423	0.000556224298708059	0.033493123707863
LOC117707129	5.59	48.27	1.89769948396136	11.8862043410103	0.000565512472666596	0.0339172837773132
Rasgef1c	-6.02	0.02	1.0385096490707	11.8433091264113	0.000578688976927278	0.0345703762738296
Prrg3	-2.34	0.2	5.82312547298588	11.76365670572	0.000603984542304395	0.0359394581590103
Abi3bp	-2.61	0.16	4.35032553094901	11.7463075737632	0.000609640634931699	0.0360862365917759
LOC117719824	5.71	52.48	5.81756784584673	11.741472515659	0.000611226450145205	0.0360862365917759
LOC117704852	1.93	3.81	4.8613055739243	11.7216672801249	0.000617765822869162	0.0363303994040642
Cpa1	-2.35	0.2	2.40466851243842	11.6982032996822	0.000625604762806797	0.0366487999421005
Ackr1	-4.67	0.04	2.38245976616444	11.6821202927477	0.000631035791155851	0.0368242275966391
Myom1	-1.48	0.36	5.18441933138098	11.6657479423659	0.000636613442195478	0.037006829097471
Ampd1	-3.84	0.07	2.91199007369279	11.6560888558809	0.000639927377217839	0.037056943981879
Lrrn4cl	-4.81	0.04	1.08033475172906	11.6378138977151	0.000646245073923316	0.0372799543789198
Ddr2	-2.33	0.2	5.77336063640088	11.5909228867428	0.000662745140355604	0.0380864260507019
Ndp	-4.06	0.06	1.5897209800977	11.5051342882672	0.000694042159559584	0.0397339136347862
P4htm	-3.17	0.11	2.14408300190363	11.4639519329199	0.000709592386063853	0.0404708653696946
LOC117715737	-3.33	0.1	2.77742885330848	11.4475808304389	0.000715871369072425	0.0406754882412054
Angptl1	-2.99	0.13	2.4035496318526	11.4363460046602	0.000720212831303388	0.0407689016191738
Rftn2	-2.65	0.16	3.4859174056121	11.3793082766304	0.000742667686879475	0.0418044959374249
LOC117719961	6.96	124.3	0.327759139534971	11.3758810090713	0.000744039262085967	0.0418044959374249
LOC117712234	6.5	90.78	1.07307264146865	11.355024230062	0.000752441396382751	0.041967200837604
LOC117712233	6.5	90.78	1.07307264146865	11.3549079294965	0.000752488515746374	0.041967200837604
Mki67	-1.4	0.38	4.12176994048038	11.3031925315819	0.00077373933624236	0.0429937364998788
Tgfbi	-2.53	0.17	5.90109063856014	11.2671691138646	0.00078889943005563	0.0436755530617611
Secisbp2l	-2.14	0.23	9.05524573078524	11.2247417740146	0.000807140036684751	0.04452231574618
Plekhb1	-3.07	0.12	5.70633452017386	11.2033549794464	0.000816495760089016	0.0447585984926434
Ltf	2.13	4.38	3.17613619679653	11.1974419668357	0.000819101713807359	0.0447585984926434
Arhgap19	-2.64	0.16	5.40055263045749	11.1915242233465	0.000821718168701616	0.0447585984926434
LOC117695360	6.47	88.91	0.0352444596019119	11.185583370291	0.000824353337889842	0.0447585984926434
Thbs3	-3.21	0.11	3.19655515041693	11.1778701811855	0.000827787405269954	0.0447585984926434
Tuba1a	-2.5	0.18	7.63696355506118	11.1747247100661	0.000829191979485256	0.0447585984926434
Pip4k2a	-2.35	0.2	4.64623094139931	11.1577119722793	0.000836830676549653	0.0450101738269447
Crispld2	-2.46	0.18	4.40677296654264	11.143437035251	0.000843294958131988	0.045197021266691
Nalcn	-6.44	0.01	0.0471608849419372	11.1042005107712	0.000861324117379166	0.0459053519705604
Nlgn3	-4.66	0.04	1.85797751726831	11.1014861508817	0.000862585679478574	0.0459053519705604
LOC117704849	2.68	6.43	7.24604630428855	11.0944211960901	0.000865878046560037	0.0459188799849418
Psca	2.25	4.77	4.87699527869684	11.0415529200888	0.000890922022595445	0.0470818022710054
Cd163	-2.23	0.21	4.18926981229606	11.0178309485135	0.00090239602809746	0.0475219984970906
Nid1	-1.97	0.25	7.11480555201057	10.9280711475667	0.000947180574462038	0.0497072472306224
Ltbp4	-1.46	0.36	6.79268660391346	10.915467831198	0.00095364629840224	0.0498733915365102
