## Supplementary material for "A Multi-tissue Transcriptomic-Metabolomic Map Linking Maternal High-Fiber Diet to Reduced Offspring Type 2 Diabetes": liver_signif_tagwise.tsv

genes	logFC	FC	logCPM	LR	PValue	FDR
Ampd1	-11.18	0	7.86171274923085	32.1099066708843	1.45692496398657e-08	0.000199307335073363
Cacna1s	-10.11	0	7.43699278147075	29.434812485902	5.78294523250983e-08	0.000317524839871627
Scn4a	-11.51	0	4.91991073164168	29.0733993438208	6.96872873378211e-08	0.000317524839871627
Eef1a2	-8.37	0	6.84087598810128	28.0323625294934	1.19303503139888e-07	0.000317524839871627
Abra	-9.88	0	5.81124892288309	27.7382470726586	1.38889426383961e-07	0.000317524839871627
Klhl40	-11.68	0	5.08655665203367	27.4981117066828	1.57247959024452e-07	0.000317524839871627
Mettl11b	-9.79	0	3.25847493717602	26.5278448450029	2.59766764530077e-07	0.000317524839871627
LOC117721387	-7.48	0.01	7.24320702004423	26.4387533965422	2.72027696407956e-07	0.000317524839871627
C3H10orf71	-7.99	0	5.34418456911463	26.1214379284197	3.20604576165881e-07	0.000317524839871627
LOC117704884	-8.07	0	6.07463801201997	26.0974002030317	3.24620813264738e-07	0.000317524839871627
Atp1b2	-7.33	0.01	5.87152825302535	25.8987784496881	3.59796757940448e-07	0.000317524839871627
Rbfox1	-9.91	0	5.75928379639542	25.8719289430621	3.64836284233042e-07	0.000317524839871627
Srl	-8.51	0	8.28020504165905	25.8607053542751	3.6696381440247e-07	0.000317524839871627
Trim54	-7.86	0	6.46943935042204	25.6760363673475	4.03810366119144e-07	0.000317524839871627
Ankrd23	-7.54	0.01	7.97564100708031	25.4853711014748	4.45749960305257e-07	0.000317524839871627
Myoz1	-9.38	0	8.68249060977379	25.4526553486087	4.53373211285805e-07	0.000317524839871627
Dhrs7c	-12.34	0	5.73797786863709	25.430976260159	4.58496622652932e-07	0.000317524839871627
Synpo2	-7.6	0.01	7.88174930711427	25.2885365320241	4.93633808745269e-07	0.000317524839871627
Myot	-9.49	0	7.5655759612668	25.2797573192749	4.95885760696028e-07	0.000317524839871627
Rpl3l	-7.85	0	5.83379349720922	25.2531707756346	5.02768482595655e-07	0.000317524839871627
Pgam2	-9.13	0	8.82389702373954	25.1591314277401	5.27891026239142e-07	0.000317524839871627
Lmod3	-8.44	0	7.03551038219456	25.1085046283606	5.41933209551784e-07	0.000317524839871627
Kcna7	-9.81	0	3.27556729483442	25.0688786342351	5.53184925678025e-07	0.000317524839871627
Klhl41	-8.32	0	7.95083720487088	24.9819061912308	5.78708617292991e-07	0.000317524839871627
Synpo2l	-7.33	0.01	5.5545129042372	24.9707353389902	5.82071359777077e-07	0.000317524839871627
Obscn	-7.71	0	8.08749270503223	24.8863977387335	6.08099798689228e-07	0.000317524839871627
Fhl1	-6.46	0.01	7.62675957546794	24.790604525773	6.39082207454542e-07	0.000317524839871627
Nrap	-7.49	0.01	7.45832198487974	24.7032301443375	6.68720030541238e-07	0.000317524839871627
Hrc	-7.99	0	8.46592071905823	24.6906035732591	6.73115523119677e-07	0.000317524839871627
Neb	-9.68	0	10.8996862565984	24.5147595549018	7.37427810965263e-07	0.000322605991230173
Myl1	-9.65	0	9.39761859739956	24.4991959847943	7.43408524454023e-07	0.000322605991230173
Mlf1	-8.39	0	6.10140373327003	24.4703203056142	7.5463389761444e-07	0.000322605991230173
Casq1	-9.85	0	10.1439641702406	24.2829051056911	8.31739641302592e-07	0.000344793887667256
Cacng1	-9.21	0	4.49556664951382	24.2222279173858	8.58358956073446e-07	0.000345363250561316
Ak1	-8.33	0	8.17907522871812	24.0537645711615	9.36829248754985e-07	0.000348895500958961
Flnc	-7.37	0.01	6.22455009487243	23.9622079829023	9.82453431336593e-07	0.000348895500958961
LOC117702871	6.94	122.46	0.985771075566151	23.9285288910723	9.99791254663377e-07	0.000348895500958961
Ddit4l	-8.05	0	5.23817397523086	23.897825782749	1.01586429116288e-06	0.000348895500958961
Plpp7	-9.38	0	4.42634522852152	23.8930481430813	1.01838857318361e-06	0.000348895500958961
Gys1	-5.27	0.03	6.00012141120626	23.8896981886946	1.02016228350573e-06	0.000348895500958961
Mylpf	-9.93	0	11.1380816984561	23.7929484724991	1.07274743455612e-06	0.000354846420415593
Ryr1	-8.47	0	9.34606221343004	23.7632274859665	1.08944076443384e-06	0.000354846420415593
Ppp1r3a	-8.52	0	5.43436223932721	23.6247648202192	1.17071113090507e-06	0.000368560849089726
Unc45b	-8.2	0	5.58171786001754	23.6007230698445	1.18542963157514e-06	0.000368560849089726
Tmod4	-9.3	0	5.7597772228692	23.5411203643026	1.22272412057806e-06	0.000371708132655729
LOC117717798	-8.21	0	8.57503745483636	23.4025781119105	1.31402312744709e-06	0.000390779051814701
Ttll7	-6.06	0.02	4.5282144170631	23.2488963160463	1.42332105177498e-06	0.000406348599597995
Actn2	-7.21	0.01	7.9901359183549	23.1874740476965	1.46951398724653e-06	0.000406348599597995
Ppp1r27	-10.66	0	4.08784504655844	23.1701231687533	1.48283310336573e-06	0.000406348599597995
Tmod1	-6.22	0.01	5.6144860448544	23.1552426791769	1.49435227524713e-06	0.000406348599597995
Ckm	-10.02	0	11.6162061958786	23.0975513693838	1.53986675811187e-06	0.000406348599597995
Ldb3	-8.31	0	8.46065819224038	23.0849200293812	1.55001611607479e-06	0.000406348599597995
Pdlim3	-7.91	0	6.28494267726497	23.0427212123233	1.58441216063959e-06	0.000406348599597995
Jph2	-8.73	0	5.77020962134126	23.0190894614341	1.60400762999209e-06	0.000406348599597995
Mybpc2	-9.35	0	11.3087532189444	22.8274470753463	1.77216677362524e-06	0.000440786208421695
Fbxo40	-7.17	0.01	5.63126951780599	22.7345415545567	1.8599431987359e-06	0.000450887328684005
Ttn	-8.76	0	10.8092540963001	22.7152626256388	1.87869720285002e-06	0.000450887328684005
Aqp4	-7.83	0	5.09865149845094	22.6300097807062	1.96392936616675e-06	0.000463216443606226
Pvalb	-9.24	0	9.1923680436952	22.592875796678	2.00225698914389e-06	0.000464252129008279
Xirp2	-8.63	0	9.67894361624015	22.5455769939826	2.05216470704777e-06	0.000467893553206891
Tnni2	-9.56	0	11.2907990758705	22.4263332473918	2.18359555834214e-06	0.000489698151444597
Art1	-10.22	0	3.66880770020199	22.3448501712504	2.2782316105624e-06	0.000502680781169252
Ky	-9.08	0	4.1395375598565	22.2895662438274	2.34477179220766e-06	0.000505881011290507
Mylk4	-7.03	0.01	5.27049053982977	22.2447073240483	2.40019470522318e-06	0.000505881011290507
Tbx15	-7.99	0	6.52651882423253	22.2419256573384	2.40367439575168e-06	0.000505881011290507
Klhl30	-7.53	0.01	2.93163010204793	22.1753096160732	2.48853577447371e-06	0.000515805596890914
LOC117710153	-7.77	0	8.35508771309788	22.1456689393746	2.52725474133617e-06	0.000516012609872818
Tmem182	-8.96	0	4.82675341556591	22.0863910350406	2.6065106886103e-06	0.000516472575946783
Nexn	-7.92	0	9.52131400891319	22.0788122778753	2.61682184088912e-06	0.000516472575946783
Sync	-6.42	0.01	4.37351846817871	22.059872713571	2.64276902896746e-06	0.000516472575946783
Ano5	-10.06	0	3.51418190217043	21.9786959569629	2.75693745738634e-06	0.00053119583685979
Lrrc30	-9.99	0	3.4506121104118	21.82447859909	2.98764105260062e-06	0.000559918080953482
Myom2	-8.22	0	9.51849105539396	21.8243335260651	2.98786695245645e-06	0.000559918080953482
Atp2a1	-9.3	0	11.8650122249627	21.7626476765718	3.08549054049521e-06	0.000568814001245856
Rbm20	-6.51	0.01	3.63986300330876	21.7414145299368	3.11982919055154e-06	0.000568814001245856
Slc16a3	-6.92	0.01	5.23027321815718	21.6913513984914	3.20231783021676e-06	0.000568814001245856
Fsd2	-7.32	0.01	5.40270787435033	21.6827626855875	3.21668772559708e-06	0.000568814001245856
Mylk2	-8.16	0	6.66970744362206	21.6508095812483	3.27071936198935e-06	0.000568814001245856
Xirp1	-9.17	0	4.46364063799082	21.6425592588409	3.28481769725312e-06	0.000568814001245856
Myom1	-7.4	0.01	8.81790228468478	21.526151371354	3.4903627858643e-06	0.000582171877358975
Phka1	-6.01	0.02	8.42431476408803	21.5251604569306	3.49216676384503e-06	0.000582171877358975
Usp13	-6.7	0.01	4.94649515594221	21.5181880813302	3.50488658095147e-06	0.000582171877358975
Klhl31	-8.37	0	5.14748466506596	21.467463751908	3.59883393867405e-06	0.000582171877358975
Clcn1	-6.99	0.01	3.73887779289114	21.4517137035898	3.62851585995585e-06	0.000582171877358975
Fbp2	-5.74	0.02	5.91955131944828	21.4450395088114	3.64116777153355e-06	0.000582171877358975
C4H4orf54	-7.69	0	6.0069908408495	21.4352253222873	3.65985244538537e-06	0.000582171877358975
Apobec2	-8.8	0	5.80945802585499	21.3643793246878	3.79761698662637e-06	0.000597142533069526
Ank1	-8.52	0	6.7637636683808	21.3393659320564	3.84749022454464e-06	0.000598109843997394
LOC117708906	-8.25	0	4.22016646543274	21.3121632574344	3.90247495595101e-06	0.000599841094352919
Slc2a4	-5.98	0.02	5.52577237814875	21.2160062402695	4.10323459510481e-06	0.000617628137305931
Hr	-6.5	0.01	3.21846065078876	21.2135523756425	4.10849126424267e-06	0.000617628137305931
Col15a1	-5.89	0.02	4.41516169880876	21.1019935845737	4.35474842084896e-06	0.00063993388578854
Tuba8	-6.56	0.01	6.0451328105646	21.100071943312	4.35911759643023e-06	0.00063993388578854
Myom3	-6.76	0.01	3.15479761146583	21.0834011650136	4.39720652515517e-06	0.00063993388578854
Smyd1	-7.82	0	4.6118772810243	20.9496385247104	4.71516791840187e-06	0.00067898418024987
Pygm	-7.73	0	10.6040389980781	20.9096197065714	4.81470624346695e-06	0.00068609563969404
Mrap2	4.5	22.65	1.9139730495953	20.8245576280615	5.03334164782059e-06	0.000709856842702945
Pfkm	-6.91	0.01	9.50701271819222	20.7850867359398	5.13815172558247e-06	0.000717244036795594
LOC117706231	-9.47	0	2.9538801717208	20.6456415753456	5.52628432920859e-06	0.00076326107099741
Perm1	-6.07	0.01	5.53250055581601	20.6141157756531	5.61803549031176e-06	0.00076326107099741
Dusp13	-8.35	0	3.44041803069515	20.6082796185628	5.63518773177912e-06	0.00076326107099741
Actn3	-7.91	0	10.7596077863787	20.5686147903681	5.75316197498765e-06	0.000770586740492089
Scn1b	-5.42	0.02	4.84768491822399	20.552455390863	5.80193232972845e-06	0.000770586740492089
Obsl1	-6.97	0.01	4.65699193683233	20.5311831451553	5.86676692996904e-06	0.00077170549617285
Sgca	-8.4	0	3.60140002022847	20.4640239347398	6.07626913045987e-06	0.000791651063854201
Atp1b4	-9.38	0	2.87155403303054	20.4215635377624	6.21258196477157e-06	0.000801774729038445
Smco1	-9.36	0	2.85114797878425	20.3837375882767	6.33659989654802e-06	0.000810137257801653
LOC117706815	-4.9	0.03	4.47969341861135	20.3133058460672	6.57418079819998e-06	0.000820474247714557
LOC117710152	-8.77	0	11.2703832136935	20.3019935002126	6.61316453374648e-06	0.000820474247714557
Eno3	-7.96	0	10.8721462920447	20.2915117778086	6.6494929239678e-06	0.000820474247714557
Hhatl	-8.38	0	4.69970647829164	20.2813161564029	6.68502191077944e-06	0.000820474247714557
Ptges3l	-5.54	0.02	4.66282132953203	20.2720910724392	6.71733302222444e-06	0.000820474247714557
Mafa	-8.33	0	3.53141289084567	20.2372951759488	6.84062379997267e-06	0.000824894928428908
Acta1	-9.08	0	12.3841487261947	20.2153150793828	6.91967299453857e-06	0.000824894928428908
Plaat1	-9.29	0	2.78812758945637	20.2112414659117	6.93442374044769e-06	0.000824894928428908
Mybph	-4.83	0.04	6.73102586602336	20.1911224358577	7.00773991834997e-06	0.000826430017957134
Dtna	-6.31	0.01	4.25138176541587	20.1463275826038	7.17378500038119e-06	0.000830094760865102
Camk2b	-6.69	0.01	4.75730147630168	20.1248231306869	7.25489494479905e-06	0.000830094760865102
Pak1	-5.46	0.02	4.32505524067932	20.1181322690036	7.28031866145755e-06	0.000830094760865102
Lrrc39	-7.49	0.01	3.97799065524155	20.1178132764524	7.28153299004475e-06	0.000830094760865102
Tnnc2	-9.07	0	11.5537545780106	20.0979976555585	7.35736631638896e-06	0.000831808026514058
Capn3	-5.76	0.02	5.67735533832391	20.0319894613694	7.61574235577757e-06	0.000849183824975767
Dusp27	-8.83	0	4.9973990473062	20.0271085777148	7.63520544386107e-06	0.000849183824975767
LOC117720999	-6.23	0.01	8.65533329299134	19.9820235248617	7.81736499222078e-06	0.000856287243795171
Tmem38a	-5.12	0.03	7.06334089190277	19.9803372613232	7.8242620960816e-06	0.000856287243795171
Clip4	-7.38	0.01	4.43625899730161	19.9110885283075	8.11284102993438e-06	0.000880822740392875
LOC117693188	-7.64	0.01	5.56992615836068	19.8652424126675	8.30975001170054e-06	0.000895097481575302
Hspb7	-6.47	0.01	3.66081197125998	19.7874926749985	8.65471635532462e-06	0.000905783891937627
Asb5	-8.19	0	5.11622103979298	19.7686912471378	8.74027273027233e-06	0.000905783891937627
Oxct1	-4.89	0.03	5.91405651881276	19.7509697142333	8.82169227112576e-06	0.000905783891937627
Tcap	-7.5	0.01	9.28089519888531	19.7355071206566	8.89335521774906e-06	0.000905783891937627
Ppp1r1a	-7.07	0.01	3.94202514542968	19.7339296937521	8.90069873639832e-06	0.000905783891937627
Camk2a	-6.28	0.01	3.9337883342917	19.7295965210617	8.92090264025035e-06	0.000905783891937627
Csrp3	-6.56	0.01	5.01693687265056	19.7042201722658	9.04015055011956e-06	0.000905783891937627
Cap2	-5.55	0.02	4.91202570121236	19.6830717746367	9.14075236764574e-06	0.000905783891937627
Des	-7.1	0.01	9.73482497129773	19.681294339639	9.1492585644924e-06	0.000905783891937627
Mypn	-8.65	0	5.92060402928104	19.6729360998899	9.18936492438413e-06	0.000905783891937627
Mlip	-6.99	0.01	3.50732123635597	19.6644314003039	9.2303552481038e-06	0.000905783891937627
Pitx2	-9.03	0	2.54532519950001	19.661797142631	9.24308884772177e-06	0.000905783891937627
Hoxc10	-9.05	0	4.11062354552608	19.6562999663797	9.26971819234414e-06	0.000905783891937627
Itgb1bp2	-6.98	0.01	4.7650441467396	19.5242460141828	9.93308700841662e-06	0.000961047120627282
Trim63	-7.49	0.01	5.03283731691305	19.5160528857285	9.97578151528319e-06	0.000961047120627282
Tnni1	-9.5	0	5.89674227438435	19.4816585299806	1.01570306350572e-05	0.000966373453722889
Cpt1b	-5.34	0.02	4.65468118756267	19.4787793808492	1.01723521444515e-05	0.000966373453722889
Dusp26	-9.09	0	4.27156527835727	19.4586936742216	1.02798866647927e-05	0.000969854134995618
Hspb3	-8.01	0	1.63840237345684	19.4095776580453	1.05476763023288e-05	0.000988302820656563
Itgb6	-6.93	0.01	2.22499878217212	19.3777327285311	1.07250327179252e-05	0.000998084677423239
Adcy2	-7.46	0.01	4.0346782439811	19.3037229232276	1.11488754844837e-05	0.00103051767991714
Pdlim7	-5.65	0.02	6.50480123467268	19.2510380665081	1.14608045420875e-05	0.00104882573905264
Cacna2d1	-5.2	0.03	7.40015002348718	19.2444731612669	1.15002822264544e-05	0.00104882573905264
Prkab2	-4.54	0.04	6.63503670700678	19.1942276038098	1.18069881589319e-05	0.00106966621201449
Gyg1	-4.44	0.05	4.93169694252993	19.1678424407921	1.19713225645101e-05	0.00107741903080591
Bin1	-4.77	0.04	8.10706860870275	19.1540088103983	1.20583982337058e-05	0.00107816266560193
Speg	-5.23	0.03	5.57686767724513	19.0875988783324	1.24853535554877e-05	0.00110740705884784
Tnnc1	-6.16	0.01	6.68469946171411	19.0781419959827	1.2547375301273e-05	0.00110740705884784
Myoz3	-7.87	0	3.09504326300474	19.0467234091025	1.27556602346765e-05	0.00111857328211779
Bhlhe41	-5.25	0.03	3.70757536060335	18.9857577727702	1.31697813642227e-05	0.00114753254179979
Tnnt3	-9.39	0	13.4556707928315	18.9287414455132	1.35692876089704e-05	0.00116998851002082
Wnk2	-6.54	0.01	3.44435815300863	18.9246316086996	1.35985506647157e-05	0.00116998851002082
Gmpr	-5.45	0.02	4.59095025128231	18.9061032973684	1.37312657805489e-05	0.00117074454226666
Mb	-6.32	0.01	7.78070886027245	18.8995523981267	1.37784993643957e-05	0.00117074454226666
Tpm2	-8.04	0	11.6759462898416	18.8747271013605	1.39589815071249e-05	0.00117875843837944
Pkia	-5.21	0.03	7.14444537682005	18.8217860521992	1.43518382723586e-05	0.00118696380160267
Egf	-5.46	0.02	4.51871651956406	18.8195978918452	1.43683126913456e-05	0.00118696380160267
Padi2	-6.28	0.01	4.52544303192088	18.7959594224909	1.45474995843395e-05	0.00118696380160267
Lsmem2	-8.02	0	1.6493131331296	18.7939904987129	1.45625255072719e-05	0.00118696380160267
Slc25a4	-6.68	0.01	9.9117588754207	18.7938951856064	1.45632532885925e-05	0.00118696380160267
LOC117720818	-8.7	0	2.24645060388805	18.7921286736228	1.45767484407345e-05	0.00118696380160267
Smtnl1	-7.58	0.01	5.93656699862962	18.6388683812359	1.5796688990717e-05	0.00127869056445567
Smtnl2	-6.14	0.01	3.24894113803874	18.5852980482125	1.62468717832291e-05	0.00130739532937985
Mllt11	-5.23	0.03	4.15468823216757	18.4941517176096	1.70426452799205e-05	0.00136076218226788
Asb14	-7.57	0.01	2.70717172397425	18.4867458941809	1.71089981981049e-05	0.00136076218226788
Sypl2	-7.56	0.01	5.12747509994982	18.4643900769182	1.73108746346275e-05	0.00136673910867443
Sspn	-5.58	0.02	4.79165026513977	18.4563608479702	1.73839623471747e-05	0.00136673910867443
Rgs5	-4.44	0.05	4.28372138330047	18.4426094559664	1.75098580076684e-05	0.00136877061454231
Slc4a3	-6.68	0.01	2.00925075275925	18.4109535429746	1.78031636851086e-05	0.00138379135916071
LOC117718839	-6.17	0.01	6.01905399454629	18.3737676743484	1.81540172473781e-05	0.00139971872637471
Igfn1	-8.24	0	4.12070977994082	18.3676171113533	1.8212714422127e-05	0.00139971872637471
Mstn	-8.56	0	2.1219863171054	18.336825059572	1.85094536750421e-05	0.0014145772417574
Slc25a12	-4.46	0.05	5.92861663583528	18.2656392167949	1.92141907214956e-05	0.00146027849483366
Myoz2	-7.17	0.01	3.98853988289701	18.2191303082663	1.96891242548851e-05	0.00148810618677806
Cavin4	-7.48	0.01	4.99050329162488	18.2028573212122	1.98580690435273e-05	0.00149262848634864
Kcnj11	-7.66	0	3.47730516509873	18.17824477195	2.01163657282707e-05	0.00150378078231007
Ankrd2	-7.96	0	4.45334901369032	18.1072654797674	2.08803183107099e-05	0.00155240627440496
Myh7	-6.36	0.01	10.176427786833	18.0835121215623	2.11424323181611e-05	0.00156339715736456
Synm	-4.36	0.05	7.63730208433948	18.014583894762	2.19219089827668e-05	0.00161232104776479
Smpx	-6.24	0.01	3.45611232819333	17.9604064906104	2.25547911199572e-05	0.00164999755358831
Myadml2	-6.88	0.01	2.83438739213499	17.9180877872251	2.30618885056837e-05	0.00167075535016233
Aldoa	-6.52	0.01	10.75385941928	17.9163624532966	2.30828041798743e-05	0.00167075535016233
Coro6	-5.87	0.02	4.31255958515348	17.8850286270391	2.34659877465773e-05	0.00168955111775357
Mfap4	-5.3	0.03	2.9692095358295	17.8225992402283	2.42486005870669e-05	0.00173526247008631
Chrnd	-8.39	0	1.97043742135944	17.8143027271422	2.43545609836675e-05	0.00173526247008631
Kiaa2012	-6.88	0.01	2.08459750660787	17.7962893976902	2.45862258583829e-05	0.00174269207120559
LOC117704852	3.24	9.47	4.39382521121847	17.7717689587775	2.49051397279103e-05	0.0017561974818444
LOC117710155	-9.43	0	14.788300706761	17.7248625366531	2.55268344408036e-05	0.00179080561615484
Ptp4a3	-5.55	0.02	4.39523398468533	17.682799797634	2.60975830714568e-05	0.00182150477764046
Cpe	-4.87	0.03	5.14912218530003	17.627935657332	2.68613505485723e-05	0.00185078630436826
Cand2	-5.25	0.03	3.41727592656922	17.6250770702226	2.69017551840241e-05	0.00185078630436826
Dupd1	-8.19	0	3.40562614660372	17.6196134745713	2.69791502473894e-05	0.00185078630436826
Fhl3	-5.6	0.02	4.24964733330466	17.6140437290589	2.70582793036295e-05	0.00185078630436826
LOC117719624	2.69	6.45	7.1389407750717	17.5562985135744	2.7892533363753e-05	0.00188992447505839
Trim55	-7.25	0.01	3.91067562769953	17.5547925681258	2.79146324275226e-05	0.00188992447505839
Kcnc4	-7.23	0.01	2.40221921398151	17.5431939182743	2.80854280045647e-05	0.00188992447505839
Lrrc20	-4.42	0.05	4.0884825394885	17.53659393385	2.81830842771865e-05	0.00188992447505839
LOC117694835	-6.42	0.01	1.69515125064592	17.5233018110802	2.83807972567918e-05	0.00189389905596543
Alpk2	-6.84	0.01	3.7350901073281	17.4907103478051	2.887149642069e-05	0.00191729160696621
Yipf7	-8.26	0	1.85960526598241	17.4592422400701	2.93533715867796e-05	0.00193987499182196
Hoxa10	-7.17	0.01	3.59994884015657	17.4132663494235	3.00719759683723e-05	0.00197781072715064
Myl3	-6	0.02	6.01798794776469	17.2541894568669	3.26975774667691e-05	0.00214020507055216
Dnajb5	-3.87	0.07	4.18071050853559	17.0924468495569	3.56036206920888e-05	0.00231932157651321
Pdzrn3	-4.5	0.04	5.07705273920422	16.9619432409402	3.81366458147452e-05	0.00247255599405552
Fabp3	-5.17	0.03	4.65543093361321	16.9105570741512	3.9183054041467e-05	0.00252392149805315
Prkcq	-4.55	0.04	3.89028036788216	16.9050015075211	3.92979005179329e-05	0.00252392149805315
Hspb6	-3.79	0.07	6.05395117636695	16.8747773691066	3.99286579346413e-05	0.00255244878759763
Reep1	-4.72	0.04	4.19318415604325	16.8376699276105	4.0717001470285e-05	0.00259073758192325
Lsmem1	-6.86	0.01	2.89920067120163	16.7206181696141	4.33077681236566e-05	0.00274282531449825
Serpine2	-4.42	0.05	4.49050646074133	16.5923619578651	4.63372615979227e-05	0.00292116930257872
Rnf157	-4.62	0.04	3.15710666223203	16.5730646994597	4.68111644704206e-05	0.00293750793557502
Gadl1	-7.84	0	3.19222306800965	16.4596782651879	4.96958281524236e-05	0.00310017228843061
Trim35	-4.01	0.06	5.85053426539069	16.4535561272944	4.9856571889966e-05	0.00310017228843061
Abcc9	-2.23	0.21	5.48797406568081	16.4424150480563	5.01504362493574e-05	0.00310433469634032
Cdh15	-7.96	0	1.59807346305129	16.423131401579	5.0663196480503e-05	0.00312194832366343
Gapdh	-3.95	0.06	8.73443793150184	16.4101966661584	5.10100872287896e-05	0.00312922866946118
Acsl6	-7.02	0.01	2.41550601769853	16.3857824528893	5.16713626221035e-05	0.00315564393156418
Me3	-7.57	0.01	2.70033406102499	16.3582457221605	5.24275642163823e-05	0.00318759590435605
Alpk3	-4.27	0.05	6.17187907341455	16.3218271508535	5.3444794855463e-05	0.00323506545850767
Lmcd1	-4.09	0.06	4.570363602921	16.2945442001378	5.42198362072497e-05	0.00326752140667478
LOC117718759	-5.46	0.02	4.11347369088846	16.2555686880554	5.53466829025414e-05	0.00332080097415249
Egln3	-5.14	0.03	4.44549941383039	16.2448040127658	5.56620375900644e-05	0.00332513831542394
Popdc3	-7.48	0.01	2.62051900952246	16.2097424911679	5.67017584229532e-05	0.0033608263241994
Mapk12	-4.02	0.06	4.27252942516052	16.2081048692702	5.67507953867003e-05	0.0033608263241994
Cdh13	-5.49	0.02	3.0980684128427	16.188074157127	5.73540576676893e-05	0.0033819116762672
Klhl23	-3.58	0.08	3.50286668280076	16.1722263043285	5.78359117342271e-05	0.00339568786491084
Actc1	-4.42	0.05	4.97761312176806	16.0545801112948	6.15425854999064e-05	0.0035829141080531
Cav3	-6.65	0.01	2.0823626053177	16.0543951404673	6.15485976164092e-05	0.0035829141080531
Bves	-6.22	0.01	3.57044194675617	16.0375644119045	6.209812720452e-05	0.00359958635660099
Pfn2	-4.93	0.03	5.33092562450255	16.0007108172539	6.33187059476188e-05	0.00365485188760939
Col22a1	-7.82	0	1.48465015669088	15.9422864328406	6.53033474708778e-05	0.00375357056051096
Rtn2	-8.1	0	5.49279800808863	15.9004076515011	6.67643354377663e-05	0.00380937046042316
Col6a3	-3.97	0.06	4.12410623032075	15.8985170679795	6.68310607091782e-05	0.00380937046042316
Plin4	-4.18	0.06	5.25098033657848	15.859896593428	6.82088886733051e-05	0.0038694044555133
Akap6	-4.67	0.04	3.37516693468364	15.85321925255	6.84499910989926e-05	0.0038694044555133
Itm2a	-4.87	0.03	4.05057673671505	15.831733830653	6.9231609403836e-05	0.0038974831960678
LOC117702951	-4.55	0.04	6.83369080138853	15.8004382964414	7.03862013351734e-05	0.00394624276338185
Cdnf	-4.51	0.04	4.12958066954916	15.7807756813987	7.11215057629479e-05	0.0039711926483148
Lvrn	-5.31	0.03	3.47279854912758	15.7246580652467	7.32628612331995e-05	0.00406134773525249
Shisa2	-7.14	0.01	3.24293264579021	15.7229282252578	7.3329889664281e-05	0.00406134773525249
Hoxd8	-6.02	0.02	3.92378168379084	15.6237209315763	7.72790490746028e-05	0.00425083061281747
LOC117718067	-6.53	0.01	1.9704862159251	15.6214337709054	7.73725747508443e-05	0.00425083061281747
Tmem52	-4.42	0.05	3.56066059376317	15.5613537460841	7.98705503266283e-05	0.0043705165138731
Rhoq	-3.43	0.09	5.78624293371325	15.5317382697544	8.11315842950146e-05	0.00442183296078008
Vldlr	-3.58	0.08	4.76172277902685	15.5073471619774	8.21851929290779e-05	0.00446148190186423
Arhgap44	-5.95	0.02	2.5386314057352	15.4550973889403	8.44887620478457e-05	0.00456840420875308
Ip6k3	-7.39	0.01	3.22350447898937	15.4261023404813	8.57950006229862e-05	0.00462077011229311
Ctxn3	-7.41	0.01	2.79738598068652	15.4047569679839	8.67695869724532e-05	0.00462480582178318
Mustn1	-3.84	0.07	3.98954865118996	15.4042020177973	8.67950728935882e-05	0.00462480582178318
Fbn1	-2.86	0.14	4.82909002776413	15.4022637915629	8.68841444589384e-05	0.00462480582178318
Lbx1	-7.18	0.01	2.3444356783618	15.3410331317391	8.97458642955602e-05	0.00475861792078785
Ank2	-5.58	0.02	3.35275498724545	15.3061482372455	9.14184872935423e-05	0.00482859037133459
Fgf13	-6.59	0.01	1.93669624013835	15.2966243763834	9.18805536709634e-05	0.00483433067007223
Tceal5	-7.15	0.01	2.32093284457653	15.2525259302779	9.40508897686139e-05	0.00492956387752735
LOC117714825	6.27	76.95	1.38213798221484	15.2097971289205	9.62030222988958e-05	0.0050231196375912
Klhl38	-6.13	0.01	1.6228830398564	15.1820241966025	9.76283750412807e-05	0.00507816034435255
Sgcg	-6.91	0.01	4.07988837709102	15.1052394927969	0.000101680682865539	0.00526890811212338
Col1a1	-3.83	0.07	6.59236731542445	15.0577601771335	0.00010427067148699	0.00538272749412085
Klhl33	-4.81	0.04	4.32323647500898	15.0121749891785	0.000106819799320854	0.00549358967935819
LOC117719621	2.7	6.48	7.60189049325954	14.9787332869828	0.000108729665500049	0.00557086825483399
Sema4d	-3.22	0.11	4.3015622257462	14.9515560120836	0.000110307056923732	0.00563059902506212
Mamstr	-6.43	0.01	1.6989058651324	14.8527998405452	0.000116235398996351	0.0058714967779245
Vgll2	-7.15	0.01	2.55114769273393	14.852064544317	0.00011628072098375	0.0058714967779245
Kcnj12	-5.95	0.02	2.77873609113583	14.8515246882442	0.0001163140078083	0.0058714967779245
Myoc	-7.18	0.01	3.0266612364094	14.8378387645032	0.000117161075328582	0.00589251290623162
Popdc2	-5.98	0.02	1.33388471601812	14.8216541174308	0.000118170814661397	0.00592152653687877
St8sia5	-7.51	0.01	1.22597439831459	14.7337549833495	0.000123809703910267	0.00615973133386843
Myod1	-7.51	0.01	1.22597439831459	14.7335219400188	0.000123825008539022	0.00615973133386843
LOC117704850	11.3	2521.52	5.11240947074285	14.7234722657568	0.000124486814767724	0.00616759185896274
Hk2	-4.64	0.04	4.34859607394357	14.7174558708281	0.000124884718196833	0.00616759185896274
LOC117704423	-7.48	0.01	1.19990431775164	14.6111757137302	0.000132128651062415	0.00649836265776437
Sort1	-3.96	0.06	3.77159221259709	14.6054259598006	0.000132532396309668	0.00649836265776437
Asb4	-7.46	0.01	1.18668440906742	14.5384364314245	0.000137328926143096	0.00668564181850562
Chrna1	-7.46	0.01	1.18668440906742	14.5384307738876	0.000137329338523398	0.00668564181850562
Smim27	5.82	56.67	0.150805554887402	14.4988016771514	0.000140248730131076	0.00680355541912454
Prrx1	-5.15	0.03	3.19023577262457	14.4860453875908	0.000141201690828254	0.0068255799665389
Ubac1	-3.37	0.1	5.94675180586438	14.4280510883953	0.000145617039014669	0.00701422920324182
Hmcn2	-4.16	0.06	3.12825464484745	14.3968469007164	0.000148050002554871	0.0070884489115379
Cacnb1	-5.13	0.03	4.87963203359331	14.3950139741143	0.000148194180460515	0.0070884489115379
Lrrc38	-7.43	0.01	1.15986274801444	14.3873286568049	0.000148800247911152	0.00709263899451064
LOC117722954	2.73	6.63	2.28796039782563	14.3750408094501	0.000149774462755149	0.00711428698086956
Rgs2	-5.18	0.03	3.07610359584902	14.3287860064087	0.000153499621364894	0.00726600283831053
Foxq1	4.71	26.22	3.67670222810503	14.3119283387072	0.000154880342790138	0.00730607961851409
Ppm1j	-4.64	0.04	2.39065507889678	14.3001929257676	0.00015584890503318	0.00732650522630208
LOC117705737	3.12	8.71	2.25397775185454	14.2547205195862	0.000159659853203212	0.00745659123757467
Meox2	-5.91	0.02	1.88754474383398	14.2509592742461	0.000159979246825452	0.00745659123757467
Pla2g4e	-7.4	0.01	1.13251496035429	14.2477614447738	0.000160251302912789	0.00745659123757467
Ehbp1l1	-3.52	0.09	7.23440058573182	14.1744913720808	0.000166614034627402	0.00772637286000969
Htra3	-4.34	0.05	2.65905380816072	14.1406182331726	0.000169640971897798	0.00784016383635767
Pik3ip1	-4.5	0.04	3.20728775049354	14.1300269338972	0.000170598740799672	0.00785788139440913
Fhod3	-5.32	0.03	3.95025852977202	14.0142525878865	0.000181430180356125	0.00829030819781427
LOC117716530	-7.34	0.01	1.09045936773318	14.0121067989165	0.000181637340138242	0.00829030819781427
Abcc1	-3.59	0.08	3.22162489354372	14.010371914669	0.000181805004338032	0.00829030819781427
Fem1a	-2.75	0.15	5.5795950300488	13.952383044773	0.000187499821798714	0.00844520799944446
LOC117713054	7.06	133.77	1.14940928050882	13.9514408611882	0.000187593817837963	0.00844520799944446
Agbl1	-7.32	0.01	1.07615359986611	13.9509364862289	0.000187644155825584	0.00844520799944446
Ret	-7.32	0.01	1.07615359986611	13.950664675882	0.000187671288876543	0.00844520799944446
LOC117693537	-4.13	0.06	2.0916095467581	13.7563100893546	0.000208120518394285	0.00933471702175024
Cngb1	2.41	5.3	5.52878448872584	13.7088256852004	0.000213449053133188	0.00952648028350366
Sel1l3	-5.79	0.02	3.48219356074359	13.705839571516	0.000213788702268686	0.00952648028350366
Ucp3	-6.6	0.01	1.83964905152139	13.6837845728124	0.000216314223152992	0.00960772263874328
Cnksr1	-6.6	0.01	1.83605321365679	13.6705949506465	0.000217838910788304	0.00964413041936568
Gpr157	-3.58	0.08	3.09145207201598	13.6464843819948	0.000220654078276853	0.00973725093815274
Chrng	-7.25	0.01	1.01741115454908	13.619778357251	0.000223815106638879	0.00984498604122143
Chrne	-5.06	0.03	1.37496640424538	13.5906517323233	0.000227314695927073	0.00994907210029899
Asnsd1	4.68	25.6	4.6611175146504	13.5880007940511	0.000227635933289005	0.00994907210029899
Rbm38	-3.63	0.08	3.63829702871207	13.5666503130852	0.000230239892811473	0.0100308335466909
Sfrp4	-5.25	0.03	1.54237684529004	13.5209939357689	0.000235909438563865	0.010245209903345
Akr1b1	-3.1	0.12	4.46467776746892	13.4964477622386	0.000239015488726215	0.0103069636292868
LOC117717916	4.35	20.33	0.934609723162575	13.4924395206359	0.000239526588095498	0.0103069636292868
Prom1	-3.43	0.09	2.81929288794252	13.4883819685336	0.000240045096975898	0.0103069636292868
Ube2d1	-3.47	0.09	4.81024100744543	13.4860381039372	0.000240345131413924	0.0103069636292868
Satb1	-3.82	0.07	2.72003879366043	13.4799365164339	0.000241127959770506	0.0103082202801891
Asb11	-6.21	0.01	3.68071762838875	13.4488010176581	0.000245162810522104	0.0104480599624373
Hoxc9	-7.19	0.01	0.971663435028002	13.3657750231202	0.000256257992685825	0.0108869855277705
Slc41a3	-4.4	0.05	2.90831766265879	13.3533092358542	0.000257967012493872	0.0109256617056228
Ybx3	-3.2	0.11	7.66800468766557	13.3389118065258	0.000259955155774322	0.0109758843549158
LOC117706692	-3.46	0.09	8.97093014650536	13.2894344146238	0.000266905986844722	0.0112295244590787
Carns1	-2.83	0.14	5.04096119781329	13.2845366108862	0.000267604164741203	0.0112295244590787
Col3a1	-3.41	0.09	8.63331761542232	13.2493250755143	0.000272678029852809	0.0114074478543928
Col1a2	-2.94	0.13	7.10081570085918	13.2258563526643	0.000276113543340017	0.0114646953396281
St6galnac4	-4.3	0.05	2.49887562499029	13.2229637491719	0.000276539991953758	0.0114646953396281
Pdzd7	-6.48	0.01	2.36865072769016	13.2228238536354	0.000276560633192784	0.0114646953396281
Tigar	-3.74	0.07	3.19411358370396	13.165936587725	0.00028508426105086	0.0117823344144283
Mrln	-6.53	0.01	2.00017347773207	13.0814386757833	0.000298236307220404	0.0122887731408889
Vegfb	-3.13	0.11	3.50609409516786	13.0368820889059	0.000305416138225086	0.0125468251378954
LOC117714149	4.14	17.65	0.779464276519715	13.0259888582374	0.00030719782356653	0.0125822342107489
Ncr3lg1	-3.4	0.09	1.94408164818989	13.0093388686653	0.00030994135021213	0.0126567094653789
Fitm1	-5.54	0.02	2.85843847096018	12.9815330413238	0.000314578290426786	0.012782201940289
Neurl1	-5.85	0.02	2.86069478841878	12.979719183561	0.000314883191072908	0.012782201940289
Limch1	-3.19	0.11	5.04754046425977	12.9105044149837	0.000326743227743945	0.0132108249142314
Kazald1	-5.94	0.02	1.38405290706021	12.906897329288	0.00032737351212898	0.0132108249142314
Crispld2	-4.21	0.05	1.86799310359207	12.8747398541902	0.000333047018633123	0.0134002447497092
Rnf150	-5.97	0.02	1.49996184228424	12.8657512679205	0.000334650523030264	0.0134252761145279
Hoxa9	-6.49	0.01	2.56143531266036	12.8531160046862	0.000336917743492527	0.0134767097397011
Acyp2	-3.14	0.11	5.66929914711599	12.8414905217204	0.000339017453617666	0.0135211625816025
Mab21l1	-7.07	0.01	0.875369945581675	12.8102735671654	0.000344721161237315	0.013708678737577
LOC117719060	-4.67	0.04	2.09815864350797	12.7834741648467	0.000349694879641273	0.0138296977110555
Slc41a1	-4.11	0.06	2.550091637851	12.7829856388316	0.00034978621403693	0.0138296977110555
LOC117693827	6.24	75.62	0.432899600329177	12.7283326769866	0.000360157485538582	0.0141987158563914
Arhgef6	-3.11	0.12	4.75198932781217	12.7212432938036	0.000361525343188458	0.0142116859046497
Klhl34	-5.15	0.03	1.66158201262569	12.7007018048282	0.000365518369959951	0.0143274822379717
Lgals1	-3.74	0.07	4.76673048515063	12.6872281459362	0.000368161621300035	0.0143789170382577
Slc12a2	-2.48	0.18	4.93354684748059	12.6833158411614	0.000368932739797402	0.0143789170382577
Kcnc1	-5.9	0.02	1.44146118211968	12.5932103584711	0.000387150578632718	0.0150460793059534
Dok7	-5.2	0.03	1.29559865063275	12.5759227197995	0.000390748273295445	0.0151428792597215
Bpgm	-2.96	0.13	4.71998485464816	12.5598926226261	0.000394114393528373	0.0152301833431303
LOC117706066	-6.33	0.01	1.82661612159432	12.4960822241415	0.000407806323755136	0.0157149028421698
Nr4a1	-3.82	0.07	3.4797726672482	12.4834675399371	0.000410569380706999	0.0157769357530105
Phkb	-3.25	0.11	8.07888734741335	12.4455744309083	0.000418983406334225	0.0160475027637555
Rapsn	-6.24	0.01	1.52861240814656	12.4385022558464	0.000420572916352697	0.0160475027637555
Aspn	-4.51	0.04	2.74861616107046	12.4360316059062	0.000421129641241829	0.0160475027637555
LOC117723693	-4.98	0.03	0.62396286490884	12.4019062277967	0.00042889579797837	0.016274330894088
Dusp10	-3.68	0.08	3.44111031777366	12.3962013135978	0.000430208133149743	0.016274330894088
Asb12	-6.98	0.01	0.807232622655238	12.3942794012266	0.000430651153776307	0.016274330894088
Art5	-6.66	0.01	0.567103616472466	12.3736749920253	0.000435429701727826	0.0164095821477594
Phf24	3.21	9.27	1.80858801126883	12.3361832151732	0.000444262426677658	0.01667380435159
C21H3orf18	-4.43	0.05	2.16875924771709	12.3317530471153	0.000445318008278155	0.01667380435159
Snta1	-3.14	0.11	3.83513487121306	12.3284888267155	0.000446097397125873	0.01667380435159
LOC117721087	6.97	125.62	1.07494469114861	12.3132813810496	0.000449746620229749	0.0167643971791361
LOC117705276	-6.2	0.01	1.50796954508089	12.307566530568	0.000451125746436013	0.0167701092696866
Sgcd	-5.36	0.02	3.24919822979084	12.2871276886761	0.000456093132023011	0.0169088185530482
Nt5c1a	-6.19	0.01	1.48634601177447	12.2554270680059	0.000463906968112338	0.0171520197939913
Dync1i1	-6.49	0.01	0.444489923727915	12.2392420586204	0.000467948339136943	0.017254806683001
Myl4	3.6	12.12	4.13536739599485	12.2231960885105	0.000471990067067227	0.0173570540792464
Fbxo10	-3.93	0.07	1.37267997329928	12.2119256336173	0.000474849963483867	0.0174072370605712
Sema3b	-3.84	0.07	3.26416656301346	12.2078063002295	0.000475899609696902	0.0174072370605712
Crhr2	-6.93	0.01	0.771858237960162	12.1958945291521	0.0004789480392552	0.0174310680876984
LOC117709201	-3.73	0.08	3.10872083774592	12.1953045661029	0.000479099532234986	0.0174310680876984
Tppp3	-4.54	0.04	4.1722642696578	12.167793444696	0.000486217916021553	0.0176431328678378
LOC117716490	-3.87	0.07	3.45184368337068	12.1232225351847	0.000497977739961821	0.0180220515414754
Rcan2	-4.04	0.06	2.94693570072662	12.0918274830186	0.000506433121780278	0.0182362530571798
Jakmip2	-5.61	0.02	1.00589900488733	12.0913509061076	0.000506562584921661	0.0182362530571798
Clec11a	-5.03	0.03	1.22833736041363	12.0725290451618	0.000511702385386492	0.0183227073709604
P2rx6	-6.91	0.01	0.753824287126499	12.0681578780738	0.000512903559549353	0.0183227073709604
Myh13	-6.13	0.01	1.44863906648299	12.0678719463367	0.000512982231219139	0.0183227073709604
Apod	-4.63	0.04	3.34899190058803	12.0500880532586	0.000517899331651572	0.0184501636900873
Camk2g	-3	0.13	5.3979913843863	12.0317466068419	0.000523020436756043	0.0185842066878511
LOC117723087	-5.53	0.02	2.64046515475106	12.0193863469319	0.000526500339739174	0.0186593902788391
LOC117712882	2.23	4.71	3.78911101116304	11.9738296513073	0.000539529423307208	0.0190717377541153
Carnmt1	-2.74	0.15	5.97572693282481	11.9688419684651	0.000540975512834253	0.0190735696277644
Cel	-2.61	0.16	2.20336779516479	11.9638290997511	0.000542432847172111	0.0190757875303714
Ankrd1	-4.62	0.04	3.38016580682637	11.9116235270099	0.000557847595695249	0.0195675772028487
LOC117704845	8.39	334.5	2.2131609968021	11.885635892182	0.000565685092335848	0.0197917444070445
Gpc1	-3.14	0.11	5.20948327861864	11.8637736382253	0.000572364482086344	0.0199743523340336
Grip2	-6.53	0.01	0.473992864016527	11.8309313763349	0.000582548481565065	0.0202780234804328
Kcnf1	-5.77	0.02	1.9257197302925	11.8002461244651	0.000592228911583254	0.0205626688082713
Col6a2	-2.66	0.16	5.00608011939658	11.7656174517907	0.000603348649822651	0.0208957203280351
Myog	-6.85	0.01	0.708239870678913	11.7488335917181	0.000608813797818623	0.0210317493791888
Sgcb	-3.11	0.12	6.92383956065335	11.6892149517184	0.000628634169370911	0.0216617517304636
LOC117719680	-5.67	0.02	2.15560331511174	11.6755001319851	0.000633285146777818	0.0217671879595994
Mfap2	-5.89	0.02	0.0432968444663843	11.6127944470042	0.000654996651155358	0.0224374723643436
Arhgap10	-3.32	0.1	2.89860160147885	11.6097592558163	0.000656066443401861	0.0224374723643436
Tlcd3b	-5.63	0.02	1.04074101474307	11.5926569139302	0.000662127457511128	0.0225882883260654
Rcor2	-5.26	0.03	1.72690322941344	11.5667095285374	0.000671431307645741	0.0228487071855566
Klhl21	-2.55	0.17	4.59573249431338	11.5164337981437	0.000689836027406378	0.0234167663893778
Lamc1	-2.38	0.19	5.28554809034078	11.5057473630943	0.000693813285175066	0.0234246489339618
LOC117713668	6.48	89.21	0.638600158253385	11.5045241714255	0.000694270005380919	0.0234246489339618
Ldhb	-3.1	0.12	4.90758557919386	11.4977085424337	0.000696820418745558	0.0234246489339618
Mrc2	-3.54	0.09	2.00954086897928	11.4974494646401	0.000696917552348133	0.0234246489339618
Asb10	-5.98	0.02	1.42455208947321	11.4583348046424	0.000711740488290847	0.0238642399015166
Fam184b	-6.78	0.01	0.65992459128588	11.4392503780306	0.000719087954339431	0.0240516460033335
Tacc2	-2.93	0.13	5.27345368824739	11.3971083203697	0.000735585177781167	0.0245278552642378
C12H3orf70	-3.16	0.11	2.94962708143635	11.3937619625801	0.000736911441052757	0.0245278552642378
Srpk3	-5.53	0.02	2.79452207448792	11.3858118982865	0.000740071989432264	0.0245732641151296
Bzw2	-2.54	0.17	6.26077079753884	11.3555261587264	0.000752238073361282	0.0249167478052841
Hoxa7	-6.07	0.01	0.157737843610155	11.3251159629185	0.000764657518586239	0.0252669440924149
Hunk	2.97	7.84	1.86327459442564	11.2773266902601	0.000784594581011764	0.0258539140835892
LOC117723875	-4.04	0.06	2.2966331860657	11.2700828433224	0.000787662136320529	0.0258539140835892
LOC117704857	3.07	8.41	4.53018107014402	11.26907284579	0.000788090802109407	0.0258539140835892
Rpl10	-1.58	0.33	6.13216025115097	11.1559854008107	0.000837609869402809	0.027412686635001
Myh8	-5.91	0.02	1.62728194595047	11.1415001233411	0.000844175952105105	0.0275616396773218
LOC117705874	-3.45	0.09	1.63181382864153	11.1338254646321	0.000847675884691328	0.0276100145299461
Mfap5	-6.7	0.01	0.60033541888581	11.0823292365343	0.000871542571679831	0.0283002402320538
Hs3st5	-6.7	0.01	0.60033541888581	11.0792214092836	0.000873004486690549	0.0283002402320538
Plau	-2.78	0.15	3.74339461669271	11.071735885563	0.000876535844138973	0.0283475421934306
Fam131a	-3.71	0.08	2.00767226090691	11.0629260647106	0.000880710452428715	0.0283490456309071
Bag2	-3.99	0.06	1.69563102848266	11.0628913766473	0.000880726929322773	0.0283490456309071
Kcnj8	-2.87	0.14	1.80331648648818	11.0469699390479	0.000888322633189926	0.0285264169531413
Sema3c	-4.43	0.05	2.41153103423116	11.0041431420053	0.000909084491619233	0.02911731463396
Agpat1	-2.49	0.18	4.19863276160199	11.0002818995934	0.000910980311647288	0.02911731463396
Mvb12b	-3.01	0.12	3.0365210916608	10.9912105015914	0.000915449991668044	0.0291919717622817
LOC117702698	-3.56	0.08	5.06846561897605	10.9785353006326	0.000921732505244315	0.0293239550505633
Hoxd10	-6.67	0.01	0.579881474746826	10.9638617577069	0.000929059969373851	0.0294884927634206
Map3k7cl	-5.84	0.02	1.30764253019762	10.9576319968824	0.00093218868170444	0.0295193082539739
Myh11	-2.22	0.21	6.00179644176994	10.9373935386074	0.000942426556321498	0.0297745849664621
Acta2	-2.63	0.16	3.5906481604621	10.930823533288	0.00094577445905362	0.0298115082945934
Fbln2	-2.63	0.16	3.88418366042468	10.9090315835587	0.000956965403264815	0.030094911992328
Lamb2	-2.25	0.21	5.60621763648141	10.8732179416241	0.000975648613815799	0.030585310453261
Rrp12	-2.06	0.24	4.68229990747821	10.8705961486039	0.000977030750590283	0.030585310453261
Actr3b	-6.64	0.01	0.559116774183002	10.8529754501415	0.000986371408114866	0.0308072165822177
Jun	-1.98	0.25	5.37202282112305	10.843862394224	0.000991237576065323	0.0308886789079126
Ccng1	-2.94	0.13	8.38936430914998	10.8014909478941	0.00101418381251707	0.0315318967164398
Fundc2	-2.85	0.14	5.19589975489895	10.7880879522885	0.00102155346639751	0.0316890054882494
Ksr1	-2.82	0.14	3.75674208509802	10.7674426898469	0.00103301140379515	0.0319719366604472
Relt	-4.89	0.03	1.61704409447791	10.7550586070636	0.00103994673956501	0.032003237935073
Sim2	-6.61	0.01	0.538031467479222	10.7539427669949	0.00104057394057247	0.032003237935073
Svil	-2.2	0.22	7.10390745160984	10.7531122730789	0.00104104100008096	0.032003237935073
Ramp1	-2.72	0.15	3.76359452894732	10.7220862841512	0.00105864240460553	0.0324713634417121
Sema6c	-3.24	0.11	3.84253478640383	10.7106935140382	0.00106518095325378	0.0325988264888404
Osbpl6	-1.89	0.27	5.25219624851513	10.7047084046364	0.00106863228350806	0.0326314500856926
Grb10	-2.58	0.17	3.76365922441168	10.6998395614158	0.00107144825780471	0.0326445705273238
LOC117716610	-2.72	0.15	7.32054177536054	10.6735923296388	0.00108675858029131	0.0330374608408557
Fstl1	-2.92	0.13	5.36876694225551	10.5827834267395	0.00114145671598908	0.0346233434029503
LOC117723435	-5.91	0.02	0.0307781964014329	10.4938916663137	0.00119769837120524	0.0361700314500391
Pcolce2	-4.35	0.05	2.43944003423133	10.4938340951338	0.00119773569056051	0.0361700314500391
LOC117693377	-6.54	0.01	0.486497179150605	10.4557765894579	0.00122266500348057	0.0368415357876966
LOC117724781	-3.05	0.12	2.59242783657791	10.4472413898576	0.00122832763509364	0.0369308176880901
Hoxd9	-6.52	0.01	0.472745993016482	10.3717125056623	0.00127960798281608	0.0383882394844825
Lpl	-2.86	0.14	5.79452672104022	10.3376635970421	0.00130342894035698	0.0390173039476662
Insc	2.5	5.64	3.03252154489721	10.3203123346014	0.00131574020548536	0.0392998384520517
Prr32	-6.49	0.01	0.450269633171775	10.2530062670986	0.00136462034961505	0.0406710378708801
Filip1l	-2.03	0.24	5.34764261975472	10.2305966318721	0.00138129975370521	0.0410786535449725
Ipo13	-2.26	0.21	4.63320382031056	10.1944215221985	0.00140866143468898	0.0418014933330699
LOC117719276	5.22	37.2	-0.226056163057776	10.183933480211	0.0014166963952036	0.0419489322216132
Igfbp5	-3.16	0.11	6.06563529011648	10.1383712702365	0.00145214414522056	0.0429056844635362
LOC117719824	5.69	51.47	4.92991189650677	10.096246795655	0.00148571606388174	0.0438030080903066
Sacs	-2.61	0.16	3.71272367975482	10.0841029439206	0.00149553952116415	0.0439718439339656
Tfeb	-2.34	0.2	3.29285334398237	10.081232249856	0.00149787129190263	0.0439718439339656
Ampd3	-3.94	0.07	1.16171702840044	10.0424223315473	0.00152975910239049	0.0447380783104928
Dpt	-3.83	0.07	3.27269725640195	10.0363610776891	0.00153480098621598	0.0447380783104928
Pgm2l1	-2.65	0.16	4.93025859157482	10.0354727343031	0.00153554134246845	0.0447380783104928
Hoxc11	-6.42	0.01	0.404170340961003	10.033659232587	0.00153705386008272	0.0447380783104928
LOC117697256	-2.86	0.14	4.10915595634742	10.0040082386445	0.00156199886099197	0.0453347116275001
Efemp1	-2.81	0.14	3.81816730132295	10.0014383293637	0.00156418010878509	0.0453347116275001
Tubb6	-2.5	0.18	2.44677399753872	9.974705870666	0.0015870534608409	0.0459004045334113
Agl	-2.16	0.22	6.75494316341593	9.96320136838343	0.00159700116992361	0.0460906666762762
Gabrb2	1.61	3.05	4.5842269242567	9.95735037992901	0.00160208460625718	0.0461176429554762
Vim	-2.04	0.24	6.13467668932238	9.95437239564361	0.00160467821979581	0.0461176429554762
Clec3b	-3.26	0.1	3.70481124230324	9.94700802048891	0.00161111034878287	0.046205428870754
LOC117706043	-4.44	0.05	3.74299393650986	9.92482899543682	0.00163063997617624	0.0466676880211107
Pcdh20	-6.39	0.01	0.380520127364525	9.88976812629161	0.00166200310804947	0.0474659760294714
LOC117694396	5.93	60.82	4.90007095159845	9.86488166993112	0.0016846351147291	0.0480121007697792
Ackr3	-2.92	0.13	2.71946067909688	9.85539891995303	0.0016933407618685	0.0481598786327673
Reep5	-2.46	0.18	4.38880878980054	9.82479638191697	0.00172174760555774	0.0488661976017216
Slc9a2	-3.16	0.11	3.53065154872191	9.8118295974229	0.00173392923222106	0.0491100453349568
Casq2	-3.29	0.1	2.24923529483143	9.80291225459638	0.00174235726343491	0.0492467920739453
