## Supplementary material for "A Multi-tissue Transcriptomic-Metabolomic Map Linking Maternal High-Fiber Diet to Reduced Offspring Type 2 Diabetes": pancreas_signif_tagwise.tsv

genes	logFC	FC	logCPM	LR	PValue	FDR
LOC117721709	11.05	2113.61	4.39312572675312	31.8521967931079	1.66361411893409e-08	0.000215271666990071
LOC117718729	10.1	1095.26	3.40907554527471	26.5375753220595	2.58461648674615e-07	0.00112956923234497
LOC117704846	4.29	19.55	3.40151942716266	26.312656404549	2.90379506297245e-07	0.00112956923234497
LOC117704847	4.25	19.09	6.30590554233391	25.956645784868	3.49171323754243e-07	0.00112956923234497
LOC117717590	9.64	799.41	2.92810944749181	24.8691958347406	6.13550308765382e-07	0.00158786819908481
LOC117695360	8.56	378.53	1.78315858768961	24.287957759762	8.29560715638086e-07	0.00176902007846447
LOC117717895	9.83	911.41	3.12339065578574	23.9076328464176	1.0107023379261e-06	0.00176902007846447
LOC117707129	9.09	546.78	4.06037095310768	23.7557605846236	1.09367547354836e-06	0.00176902007846447
LOC117704850	12.83	7293.84	6.21261557665782	22.8611167272769	1.74139214946295e-06	0.00226076880340671
LOC117715710	8.8	444.95	2.02882837319256	22.7627145924106	1.83287444599342e-06	0.00226076880340671
LOC117694347	9.03	522.8	2.27169407795447	22.6716470728908	1.92182819454975e-06	0.00226076880340671
LOC117693637	8.48	358.02	1.69119926770093	22.5023333316031	2.09888491301803e-06	0.00226329756453778
LOC117698881	7.77	218.18	2.48989375617333	22.0671709111805	2.63274007488167e-06	0.00262058896684376
LOC117705093	9.29	627.95	2.55114017366095	21.7674655691416	3.07775188706635e-06	0.00284472210133133
LOC117719961	8.21	295.53	1.40124062910722	20.3709666835981	6.37902988126254e-06	0.00550297644423582
Casp9	3.69	12.88	7.34173088087682	20.1774484380831	7.05801327970807e-06	0.0057081682399639
LOC117724691	9.11	551.18	2.34356716190134	19.927689827751	8.0426995184072e-06	0.0058807772788586
Lin28a	7.94	245.77	1.12878562087567	19.8257684361261	8.48313078175929e-06	0.0058807772788586
LOC117723924	8.32	320.52	1.63004511404242	19.791888357174	8.63483526262083e-06	0.0058807772788586
LOC117712226	-7.85	0	2.873266746877	19.382017712944	1.07009947648977e-05	0.00692354361288884
LOC117694396	7.38	166.28	5.26167283387884	18.7000021663164	1.52982313413078e-05	0.00942662445507252
Crabp2	8.26	307.35	1.43327663883327	18.2742384492416	1.91276471583416e-05	0.0112505342831336
Chac1	-2.1	0.23	3.67855065552624	18.0837066831245	2.11402719952891e-05	0.0118937008530018
LOC117716237	6.14	70.71	1.62676852113572	17.7255776727911	2.55172399852832e-05	0.0137580452253985
LOC117715623	6.57	95.27	2.53416986292267	17.249745069668	3.27741522276973e-05	0.0164493307754102
Myh8	9.69	824.4	2.95986408107758	17.199774849903	3.36476229586053e-05	0.0164493307754102
Fbn2	7.71	209.06	0.886626434819892	17.1620560173925	3.43224057910413e-05	0.0164493307754102
LOC117719824	8.82	453.49	2.02961970867466	16.8775096077745	3.98712219413282e-05	0.0184262004257424
LOC117714960	8.61	389.94	1.79943050227259	16.7800795772822	4.19716053849169e-05	0.0184723237924232
LOC117723093	7	127.61	0.33415036378623	16.7418379491593	4.28260984368389e-05	0.0184723237924232
LOC117708967	7.33	160.72	0.561574688442786	16.59431840557	4.62894852023079e-05	0.0193221270489633
LOC117713705	5.93	61.05	1.17244961799177	16.3090374256082	5.38067224703583e-05	0.0217580933989511
Cdh2	3.99	15.94	2.56562133600808	15.8903679820824	6.7119438833202e-05	0.0263189557121707
LOC117710154	8.33	321.99	1.49007613576594	15.7412997108596	7.26211652436054e-05	0.0270138707991007
Bnip1	-4.07	0.06	0.473205948458537	15.7297249079275	7.30668839233789e-05	0.0270138707991007
LOC117710153	5.41	42.45	4.5373624367714	15.5339969855801	8.10347059933143e-05	0.0288199088863999
LOC117723926	7.32	160.02	0.48998559615889	15.5022700534593	8.24062309734772e-05	0.0288199088863999
LOC117694612	7.4	168.96	0.829372063837254	15.4102850266026	8.65161232523507e-05	0.029461016707511
LOC117704848	2.7	6.51	9.93418434570509	15.327806135584	9.03764027980666e-05	0.0299864269796662
Mest	4.66	25.28	2.85366277235592	15.2583880134768	9.37594363054925e-05	0.0303311776448268
Dnajc27	-5.91	0.02	-0.251688295592111	14.9862927021602	0.000108294960265565	0.0341789459960101
Pfn2	5.23	37.53	4.21402159137871	14.5976334624908	0.000133081565259774	0.0410017965347971
LOC117708781	7.09	136.42	0.26414585512273	14.3355837672397	0.000152946366066648	0.0460261855093588
LOC117724639	7.69	206.86	0.8364149127001	14.2722613955788	0.000158178794309645	0.0465189454174274
LOC117709763	6.16	71.64	-0.352413584909544	14.2288115009144	0.00016187306216202	0.0465474983194785
LOC117705826	8.2	294.28	1.34438354410262	14.1808527397401	0.000166051672661082	0.046617113822215
LOC117723879	5.9	59.63	3.44715412451467	14.144178067792	0.000169320274315619	0.046617113822215
LOC117717059	5.79	55.31	-0.38223188702019	14.0248761188989	0.000180408058749056	0.0486350058377664
