## Supplementary material for "A Multi-tissue Transcriptomic-Metabolomic Map Linking Maternal High-Fiber Diet to Reduced Offspring Type 2 Diabetes": sciaticnerve_signif_tagwise.tsv

genes	logFC	FC	logCPM	LR	PValue	FDR
Slc22a6	-7.47	0.01	6.19588906731548	48.012484621426	4.2351386711161e-12	6.60173416053578e-08
Slc22a8	-5.97	0.02	4.92486221430559	41.6014056604199	1.11912777716558e-10	8.72248189522856e-07
Lrp2	-7.42	0.01	7.90128876285226	39.102952433258	4.02035557265839e-10	2.0889767555533e-06
Kcnj16	-4.29	0.05	6.70520451181317	36.6820893322246	1.39051137655102e-09	5.41882283441933e-06
Slc5a2	-8.04	0	5.05277113204272	34.7387592345644	3.77049494846103e-09	1.17548950513221e-05
Umod	-7.79	0	7.76716520325772	33.5462805083285	6.95883202815549e-09	1.8079045609148e-05
LOC117709295	-7.68	0	8.05042759144007	33.138247932798	8.58335846238904e-09	1.91139131016743e-05
LOC117704160	-7.76	0	8.61170033492364	32.6377542712686	1.11036792074625e-08	2.16355189357407e-05
LOC117714148	-5.92	0.02	4.10684163933473	31.5195163061922	1.97445776899465e-08	3.41976085589874e-05
Enpp6	-9.2	0	2.45425603827009	30.2881113362353	3.72401496568812e-08	5.80499452851465e-05
Slc12a1	-7.27	0.01	7.48155787793367	29.5995565284988	5.31170901776247e-08	7.5271745608074e-05
Slc16a4	-5.47	0.02	6.02989947689406	28.2992247690233	1.03937602241825e-07	0.00013501494531213
LOC117712965	-8.05	0	4.08638028409923	27.8510030427025	1.31026124781778e-07	0.000157110402546027
Slc34a1	-6.41	0.01	6.30507921863508	27.3343842605278	1.7114094286131e-07	0.000190553215523007
Cltrn	-6.4	0.01	6.2196808297574	26.9468438533482	2.09128361956622e-07	0.000217326193745321
Cdh16	-6.94	0.01	5.04108974744577	26.8193319940063	2.23391399564732e-07	0.00021763907102594
Slc26a4	-9.32	0	2.57318027655727	26.0116116923573	3.39370054836117e-07	0.000311182377340317
Hpgd	-6.21	0.01	8.20494858489311	25.7609418378892	3.8642998244769e-07	0.0003346483647997
Asnsd1	10.56	1513.27	4.21409370127789	25.2191732073547	5.11709495649884e-07	0.000419817243062652
Slc12a3	-6.66	0.01	3.18213959736318	24.7874287333478	6.40136026413161e-07	0.000498922018986417
Acoxl	-7.04	0.01	3.46919605272056	24.3285498024828	8.1226207581961e-07	0.000602930535136957
LOC117718659	-7.56	0.01	3.3877250606052	23.8430001795411	1.04521266265829e-06	0.000740580681159886
LOC117719188	-8.38	0	3.32225565750131	23.3740839019617	1.3336323117584e-06	0.000866099507686984
Slc13a3	-4.08	0.06	5.81993944515488	23.260340407259	1.41487679952492e-06	0.000866099507686984
Tacstd2	-8.87	0	2.15096433017209	23.2249536837486	1.44115146107309e-06	0.000866099507686984
Krt25	-8.88	0	2.14656180087571	23.2203434286963	1.44461041826159e-06	0.000866099507686984
Ranbp3l	-4.14	0.06	3.95285900575227	22.44357347298	2.16408347357488e-06	0.00124939752541056
Ccdc198	-9.1	0	2.3531800659617	21.9234021373335	2.83752435897328e-06	0.0015796903467027
Egf	-5.41	0.02	6.59750681212651	21.8377155981284	2.96710106434858e-06	0.00159486797900226
Miox	-6.51	0.01	7.32687922416978	21.7497743553682	3.10626399235171e-06	0.00161401477042595
Wdr72	-8.36	0	1.6464158761913	21.1315118991937	4.28818313494313e-06	0.00215626447443528
LOC117714615	-7.34	0.01	3.47281532822643	20.7641817736049	5.19454670374368e-06	0.00253039356306114
LOC117712841	8.49	360.33	2.22773739155473	20.5748336720695	5.73450273075761e-06	0.00270877056263787
LOC117715436	-5.79	0.02	3.83842889675365	20.1597059013908	7.12378494481163e-06	0.00326544618422811
LOC117722521	-6.56	0.01	4.44208412445403	20.1046131189119	7.33196153759198e-06	0.00326544618422811
LOC117724518	-6.48	0.01	4.49502235284932	19.948102661371	7.95728796428515e-06	0.00344550568853547
Kcnj15	-6.03	0.02	5.38004537555554	19.8544228868246	8.35691537927712e-06	0.00352074586303167
Aadat	-4.83	0.04	6.51303247662898	19.7376219823498	8.88351928068518e-06	0.00364411311966633
LOC117693202	-6.56	0.01	3.82116201661923	19.4953207288753	1.00846419375246e-05	0.00403075380825985
Sun3	-7.32	0.01	2.41307739285197	19.3142864210422	1.10873661058394e-05	0.00432074657144563
LOC117719135	-3.23	0.11	4.58144089557332	19.0554768173048	1.26972843094397e-05	0.00480162637912397
Gpx3	-3.46	0.09	8.37483609667831	19.0197259722101	1.29374074880169e-05	0.00480162637912397
Pdzk1ip1	-6.09	0.01	4.70163645623736	18.5204818480748	1.68088250552918e-05	0.00600400762721843
Abca13	-5.9	0.02	2.7372546166602	18.5048311677749	1.69474169616122e-05	0.00600400762721843
Slc44a5	-5.38	0.02	2.03064611921067	18.3475567301498	1.84054865030419e-05	0.00623767372528217
Tff3	8.81	449.87	4.13668597069428	18.3473690234455	1.84072999334732e-05	0.00623767372528217
LOC117712352	8.06	267.34	5.68020418785974	18.2045643719616	1.98402784284396e-05	0.00658021830090462
Apcs	8.4	337.27	4.40475232716946	17.9242127253465	2.29877914948791e-05	0.00746528528796199
Hpx	6.69	103.61	7.30477977067821	17.8757037277307	2.35812519015973e-05	0.00750172560494079
Pth1r	-3.6	0.08	5.88061878764693	17.7481493706319	2.52162670170248e-05	0.00786142340522765
Alpl	-3.42	0.09	5.51499072581359	17.3078604619107	3.17869246720436e-05	0.00958439715597061
LOC117714049	8.3	314.74	6.75617084678549	17.257517111834	3.26403612338215e-05	0.00958439715597061
Slc4a1	-6.08	0.01	2.71934708068736	17.2313015741703	3.30938559837923e-05	0.00958439715597061
Slc16a14	-5.51	0.02	2.47981110682959	17.2073882284806	3.35130468128156e-05	0.00958439715597061
LOC117719624	11.23	2398.03	4.86499400938401	17.190227242197	3.38171570168324e-05	0.00958439715597061
Reg1a	6.96	124.42	8.66342462097554	17.1325055700786	3.48605469783365e-05	0.00970368225532695
Atp6v1g3	-5.59	0.02	3.44642887360994	16.7675928017117	4.22487157186694e-05	0.0115539119407477
LOC117724578	-3.97	0.06	4.17188583234616	16.6661960068036	4.45681473248042e-05	0.0119780738017077
LOC117694396	7.62	196.27	6.59154048421262	16.5970148513058	4.62237192343355e-05	0.012024034355918
Kmo	9.61	783.98	3.27887197673079	16.5946297218695	4.62818874361738e-05	0.012024034355918
Fabp6	5.86	58.09	3.86010812791478	16.546082375458	4.74819796278369e-05	0.012097865439801
Atp6v0a4	-5.77	0.02	4.83791019004968	16.5208404621121	4.811827413829e-05	0.012097865439801
LOC117715357	6.98	126.04	6.813098059929	16.4205844862806	5.07313129784831e-05	0.0125523762969618
LOC117711292	5.25	37.96	6.05732686586086	16.32562452462	5.33378076578591e-05	0.0128130901988241
LOC117713669	8.72	420.8	2.45005226859031	16.322388173135	5.3428975040003e-05	0.0128130901988241
LOC117715244	9.35	654.19	4.64463172742416	16.2342914010397	5.59717519300274e-05	0.0130755609643183
Galnt14	-4.04	0.06	2.92968322685287	16.211195477565	5.66582858624259e-05	0.0130755609643183
Lrtm1	-8.07	0	1.37972070103956	16.1830284975235	5.75070313011032e-05	0.0130755609643183
Nphs2	-7.61	0.01	0.994868109470033	16.1494493568984	5.85355844958616e-05	0.0130755609643183
Steap2	-3.68	0.08	3.73038335249613	16.1435703598835	5.87175562934488e-05	0.0130755609643183
Itih4	7.19	145.93	6.62517239546609	16.046888675077	6.17930796973164e-05	0.0135666271312925
Dnase1	-5.3	0.03	5.35395555400793	15.9994714128553	6.33601713838148e-05	0.0137174771045959
Gldc	-4.02	0.06	6.05570971321991	15.9531920915657	6.49281970506774e-05	0.0138643936387118
LOC117704180	7.45	175.41	6.24133692363912	15.8751230125958	6.76622898675062e-05	0.0142529699250633
Fabp2	6.48	89.05	8.97127557705876	15.8129186198066	6.9923458417138e-05	0.0142544703536884
Tchhl1	-8.06	0	1.33258254544736	15.8024238773015	7.03123748334852e-05	0.0142544703536884
LOC117721017	8.07	268.93	7.0040619264426	15.7997243102106	7.04127673360282e-05	0.0142544703536884
Apoc1	6.28	77.69	6.26905189619889	15.5575470456844	8.00315296093323e-05	0.0159939933788496
Mroh7	-6.22	0.01	1.1006323857186	15.4190281188588	8.6116768873992e-05	0.0169922556102252
LOC117703542	-6.42	0.01	2.79748092479802	15.2559918905547	9.38784577481242e-05	0.018292217492222
Slc22a7	-7.01	0.01	1.81834060424295	15.2287354423524	9.52431030922625e-05	0.0183146548703384
Agr2	8.52	368.01	3.83389157189589	15.2070425749234	9.63434500492525e-05	0.0183146548703384
LOC117719621	9.06	532.33	5.43994845672562	15.0774689101481	0.000103187598786857	0.0193793769866207
LOC117715419	-3.55	0.09	4.49553728931802	14.9872066548537	0.000108242521951898	0.019380298584857
LOC117722448	7.34	161.99	5.95496206161941	14.9847962069264	0.000108380877347784	0.019380298584857
Krt20	6.12	69.78	7.40147451602674	14.9837100697408	0.000108443277834528	0.019380298584857
Klhdc7a	-4.51	0.04	3.36838334619496	14.9742710819442	0.000108987089103807	0.019380298584857
Mat1a	6.75	107.51	6.67482040047568	14.9669818749784	0.000109408921957109	0.019380298584857
LOC117710848	-3.27	0.1	3.65345914636776	14.843019559087	0.0001168396907	0.0204640123441754
Sugct	-3.51	0.09	5.16877684839278	14.760843118471	0.000122043660215783	0.0211034156215006
LOC117721014	7.75	215.45	5.62272770167976	14.7384879572875	0.000123499287566439	0.0211034156215006
LOC117720732	6.85	115.16	6.03679003598158	14.7224875957964	0.000124551849960101	0.0211034156215006
LOC117715502	8.86	463.49	4.1504648941411	14.6727384556313	0.000127882576664178	0.0214347699466796
Myl4	3.23	9.41	4.32507050491182	14.5416558444601	0.000137094463841695	0.0225211002216575
Tenm1	-6.23	0.01	2.77955050434695	14.5394741815562	0.000137253305174331	0.0225211002216575
Tchh	-3.67	0.08	3.28019471509822	14.3892326581457	0.000148649865363659	0.023728541725647
LOC117723833	-3.48	0.09	6.10661517605612	14.3835629080705	0.000149098126957536	0.023728541725647
Slc3a1	-5.4	0.02	6.18849806713049	14.3825460095982	0.000149178668790955	0.023728541725647
Lrrc19	-5	0.03	3.55964628220165	14.3237452457546	0.000153911179055665	0.0240656007057848
LOC117708921	-6.8	0.01	1.96708932798724	14.3179534324661	0.0001543854292134	0.0240656007057848
LOC117706010	5.38	41.78	7.37782685548798	14.280192835074	0.000157513655396319	0.0242042736302748
Lgals4	5.7	52.05	6.84104314107447	14.2630135336551	0.000158957902386086	0.0242042736302748
LOC117722363	6.66	100.91	6.1082309928425	14.2514999604687	0.000159933293810515	0.0242042736302748
LOC117708416	-5.98	0.02	2.63603441527762	14.2076922145132	0.000163699960470113	0.0245361056135396
LOC117710642	7.96	249.22	5.52416938954699	14.153315061257	0.000168499934947827	0.0250150189139688
LOC117721015	8.72	421.47	4.4251264928638	14.1107324087882	0.000172357560954841	0.0253022311554664
LOC117718614	-6.79	0.01	1.62875257759252	14.0848805660595	0.000174742786842704	0.0253022311554664
Hsd17b2	7.97	250.75	4.18720775835119	14.0788480916259	0.000175304141954732	0.0253022311554664
Apob	5.31	39.76	7.1857449407809	13.9341911865413	0.000189323129438214	0.0269335242585659
Apoa2	6.91	119.93	8.75240491579892	13.9263244363576	0.000190117108633469	0.0269335242585659
Dmbt1	5.31	39.71	6.42278543127155	13.9098580198935	0.00019178991485122	0.0269335242585659
Mttp	5.55	46.73	3.83760362871833	13.8751802106686	0.000195361453298041	0.0271901279822309
Tm4sf4	5.44	43.32	6.60375621669553	13.8341746392426	0.000199671267732554	0.0275440329328765
C8a	7.08	135.24	5.6614771945463	13.7996848772204	0.00020337033780347	0.0277924035952531
Rbp2	5.87	58.66	5.16774816974435	13.7843454340908	0.000205037619544144	0.0277924035952531
Apoc2	6.01	64.3	5.66683155040858	13.7670355878045	0.000206935614157697	0.0278078651162946
Cyfip2	-2.61	0.16	6.49756092734865	13.6603352519791	0.000219032390314186	0.0291818538480131
Abcc4	-2.92	0.13	4.24013660716302	13.6425186469634	0.00022112061855855	0.0292104084922938
Gsg1	-7.61	0.01	0.919995385526603	13.6224595892019	0.000223495695768065	0.029276058030526
Shc3	-4.05	0.06	3.52488540493644	13.5863930910096	0.00022783097551697	0.0295409982742681
Lgals2	7.92	242.55	3.24502102330144	13.5665437671556	0.000230252962413091	0.0295409982742681
Krt23	7.88	235.92	3.20833646960051	13.5522445912645	0.000232013790563375	0.0295409982742681
Aqp6	-7.56	0.01	0.8969785032309	13.543488570226	0.000233098716174941	0.0295409982742681
Sebox	7.18	144.84	1.05313280533397	13.5167682884106	0.000236441234852893	0.0295955370720641
Cps1	5.91	60.25	7.94769477852149	13.4720174681549	0.000242147799751182	0.0295955370720641
LOC117721697	7.7	208.13	9.30820515426323	13.4519506907167	0.000244751569549995	0.0295955370720641
LOC117713740	-5.1	0.03	2.68716331891482	13.4468837070596	0.000245413487463831	0.0295955370720641
LOC117708917	4.99	31.87	8.01013342703468	13.4467522075647	0.000245430689702489	0.0295955370720641
Tdo2	6.24	75.65	6.7880244628868	13.4442788934669	0.000245754465242521	0.0295955370720641
F9	6.44	86.96	5.25558008139963	13.4361674645629	0.00024681933662871	0.0295955370720641
Fgl1	5.43	43.23	5.55925008304102	13.4125044369366	0.000249952473806051	0.0296846308017145
Clca1	6.08	67.47	4.99710655227178	13.4018890997784	0.000251371007558784	0.0296846308017145
Uroc1	6.56	94.3	4.6366290154518	13.2972156519303	0.000265800551414576	0.0311526240259429
LOC117713284	6.66	100.83	5.2557991053298	13.2405080928367	0.000273963638419059	0.0317310958885146
Ahsg	6.69	103.34	8.43202493598451	13.2252232834483	0.000276206818301514	0.0317310958885146
LOC117713054	8.13	280.69	1.9311115094649	13.2209110200043	0.000276843022891839	0.0317310958885146
Cpa2	4.89	29.67	6.56052556454636	13.1812091609352	0.000282770243104269	0.0320789989918938
Otc	6.49	89.73	5.41576256242329	13.1717935266577	0.000284194601069095	0.0320789989918938
Esm1	-3.29	0.1	4.37322986142831	13.1595855537326	0.000286052146514834	0.0320789989918938
LOC117704850	9.08	540.32	2.78337551840105	13.1370631358329	0.000289511302951538	0.0322350156457755
F2	6.17	71.98	6.77879627922853	13.116988596368	0.000292630028585893	0.0323193318182535
Myh7	-3.26	0.1	7.79357659748901	13.1055942879129	0.000294415262906851	0.0323193318182535
Itih1	6.07	67.08	6.0563810755803	13.0796837737	0.000298515845959994	0.0325403147330377
Gc	6.08	67.43	8.38076611166505	13.0571071576459	0.000302135728338578	0.032706192592651
LOC117722327	7.3	157.3	4.77334078425167	13.0284193155257	0.000306799394460243	0.0329819928334225
LOC117718998	-5.35	0.02	2.6354765611548	12.9905431873563	0.000313068135019438	0.0332890325600577
Fabp1	7.41	170.01	8.26493750321211	12.984462949338	0.000314086415813741	0.0332890325600577
Fcgbp	4.74	26.79	7.06853463215743	12.9617810915491	0.000317914588426551	0.0332890325600577
Colec11	6.8	111.32	2.19895619337287	12.9507746135331	0.000319789146777077	0.0332890325600577
Ctrc	5.27	38.67	6.79092457354479	12.9475920200506	0.000320333261740355	0.0332890325600577
Muc2	5.47	44.29	7.66116187894666	12.8657335418499	0.000334653692923594	0.0343939092702128
LOC117705380	6.67	101.72	4.21231727659728	12.84139491876	0.000339034775322759	0.0343939092702128
LOC117694508	4.8	27.85	2.15122378240692	12.8351248106632	0.000340172768120431	0.0343939092702128
Zg16	4.35	20.34	5.83841641481904	12.8174706454584	0.000343397644609548	0.0343939092702128
Ren	-7.41	0.01	0.764371121438729	12.8115086758407	0.000344493664111149	0.0343939092702128
Anxa13	5.97	62.48	6.3318215086481	12.8092087774849	0.000344917408575613	0.0343939092702128
LOC117721701	7.63	197.72	8.38492938784074	12.7729217212113	0.000351673117301721	0.0343939092702128
Olfm4	6.43	86.11	7.98318370471659	12.7695166032804	0.000352313870970526	0.0343939092702128
Fgb	5.93	60.89	8.82510468778628	12.7662614023091	0.000352927514995133	0.0343939092702128
LOC117724825	4.23	18.79	5.37790208226297	12.7542262547929	0.000355205658228217	0.0343939092702128
LOC117720717	5.71	52.3	9.16929867809428	12.7476059800147	0.000356465132688994	0.0343939092702128
Muc13	5.13	35.06	6.4090831945244	12.7424849338776	0.000357442475094591	0.0343939092702128
LOC117713854	5.99	63.75	5.86000621068599	12.6950362256845	0.00036662749855765	0.0350542829637567
Crp	5.71	52.45	4.17731605921418	12.6839731005123	0.000368803079680273	0.0350542829637567
Clca4	4.45	21.91	6.95296398596105	12.6584300678537	0.00037387603028371	0.0353210882428028
Cpb1	5.01	32.21	7.61598859599	12.6194331382546	0.000381757083678288	0.035848370002272
C4bpb	4.47	22.12	5.24176733476374	12.5577532781524	0.000394565836179355	0.0367026394056345
LOC117707833	5.95	62	5.36599023828589	12.5516011325994	0.000395866965841632	0.0367026394056345
Stk31	-7.39	0.01	0.72286474992653	12.5419444227773	0.000397918017677202	0.0367026394056345
LOC117723190	5.09	34.12	8.91805821837799	12.5156797765235	0.000403550934941361	0.0370032469050937
LOC117714965	6.36	81.93	7.12041672158048	12.4819858351894	0.000410895162912756	0.0374563380086786
Slc34a3	-6.4	0.01	1.49157384281128	12.4597161084976	0.000415823139933957	0.0376851808447123
C5	5.12	34.84	5.59539170293338	12.4479491696322	0.000418451031206573	0.0377041310661737
LOC117711227	8.35	326.38	3.64120580140297	12.4096008533614	0.00042713215308425	0.0382651494383752
LOC117708761	7.9	239.45	1.65729576018154	12.3816445278336	0.000433575104975424	0.0386203927791823
LOC117722885	5.98	62.94	8.3181059676136	12.273614350328	0.000459407641498557	0.0406888995209063
LOC117693866	-3.44	0.09	4.64207419532784	12.2623955919767	0.000462177803258204	0.0407029807750784
Guca2a	7.33	160.37	4.69475337396468	12.2241004471709	0.000471761339319255	0.0413135716702728
Cpa1	4.64	24.96	6.44007446926043	12.1365182436002	0.000494439994948074	0.0430577130796121
Cldn10	-3.47	0.09	3.66447019660445	12.1141538503699	0.000500405396840584	0.0433351073663945
Ccdc187	-5.69	0.02	0.793056104505703	12.0849324025395	0.00050830944329133	0.0437763955912998
Dgkh	-6.35	0.01	0.0146990088340254	12.0655971671595	0.000513608551308243	0.0439897258120489
LOC117693650	-5.1	0.03	1.93497154915821	12.0446655725868	0.000519408047156556	0.0442433477545158
LOC117707095	5.45	43.71	10.4221501747926	12.0328186921667	0.000522719698670403	0.0442834492547513
Hao1	6.48	89.51	5.60011655950768	11.9520096415752	0.000545884692884317	0.0459959491496256
C2H15orf48	5.55	46.88	3.81335733142449	11.9234524559353	0.000554316557019707	0.0464553037141032
F10	6.84	114.92	6.64062920560895	11.8943457970392	0.000563046001017129	0.0467423660519109
Mep1a	-4.55	0.04	6.02970744505709	11.8894885886842	0.000564516192762103	0.0467423660519109
Fgg	5.51	45.59	8.08700723118586	11.8821277388291	0.000566751583818782	0.0467423660519109
LOC117709196	4.44	21.72	6.61871469606137	11.8723450046766	0.000569736306765657	0.0467423660519109
LOC117722643	-7.11	0.01	0.684992007311346	11.8018793241688	0.000591709608857205	0.0482909391773095
LOC117715468	5.93	60.78	6.08918531759053	11.7422985013965	0.000610955246417023	0.0494525757310622
Slc8a1	-2.67	0.16	3.72077031916199	11.7382426394587	0.000612288113683282	0.0494525757310622
