## Supplementary material for "A Multi-tissue Transcriptomic-Metabolomic Map Linking Maternal High-Fiber Diet to Reduced Offspring Type 2 Diabetes": skeletalmuscle_signif_tagwise.tsv

genes	logFC	FC	logCPM	LR	PValue	FDR
Asnsd1	11.14	2261.24	4.62802940263694	65.037418291086	7.34892743934845e-16	1.03686017241767e-11
Pln	-8.69	0	7.74829891209268	28.8877132033378	7.6697894797846e-08	0.000541065298851405
LOC117718609	-4.86	0.03	2.86227019047268	27.2677347660801	1.77142847278887e-07	0.000833102810752607
Nebl	-6.75	0.01	6.58691715755128	25.4097007543132	4.63581086260301e-07	0.00163516638651165
Hecw1	5.78	54.78	1.22283491037928	24.1724916884715	8.8081437601981e-07	0.0024854820062527
Kcnj3	-7.99	0	3.95779508971039	22.5311936003385	2.06758749453502e-06	0.00441942362664011
Gpr22	-8.86	0	2.10154869266402	22.2667240221941	2.37283089175921e-06	0.00441942362664011
Cacna1c	-5.64	0.02	4.11210034424649	22.1619791338371	2.50587490347444e-06	0.00441942362664011
Mybpc3	-7.75	0	8.67358681806643	21.8897843662185	2.88767088911522e-06	0.00452690539716963
Scn5a	-7.05	0.01	5.52057576905397	20.7025765638065	5.36437706154e-06	0.00702803243406387
Nppa	-6.48	0.01	5.17656121346616	20.6619668182902	5.47936471576317e-06	0.00702803243406387
LOC117695462	-7.52	0.01	0.936399143143602	20.2124056395586	6.93020499454418e-06	0.00724769570026323
Ryr2	-7.14	0.01	8.5650523561712	20.1918288474073	7.00515253604622e-06	0.00724769570026323
Chrm2	-7.15	0.01	4.20388373484104	20.1415560631314	7.19170315427637e-06	0.00724769570026323
LOC117714825	10.43	1381.93	3.83731562326548	19.8920923871911	8.19385462613148e-06	0.00770713966133927
Nppb	-8.3	0	3.08457928900667	19.6160073929947	9.46726882071923e-06	0.00834835598697048
Tbx20	-9.33	0	2.53247111536534	19.2592449497048	1.14116442508459e-05	0.00947099345501083
Fhl2	-5.72	0.02	7.19331141000584	18.4368592913694	1.75627726342799e-05	0.0137662866165031
Tnmd	6.94	122.74	3.05241397565758	18.0541210206308	2.14713383030624e-05	0.0159441637956793
Actc1	-5.3	0.03	9.2413763184367	17.7614803648141	2.50401885004744e-05	0.0176646009776597
LOC117704845	9.15	566.5	2.47774666459985	17.312503968107	3.17093451540587e-05	0.0213041500370768
Kcnk3	-5.13	0.03	3.62462176387143	17.1648662989636	3.42716647620584e-05	0.0219790417330856
Lbh	-3.95	0.06	5.43755899293228	16.7854104072558	4.18538592192427e-05	0.0238713679329627
Rasl10b	-6.28	0.01	3.60916555191648	16.7813466570479	4.19435882792114e-05	0.0238713679329627
LOC117706868	-8.03	0	4.39908731363759	16.7653751889277	4.22981216474638e-05	0.0238713679329627
Fam78b	-4.13	0.06	1.5390639254794	16.4054079899865	5.11391174493195e-05	0.0277508387727865
Mylk3	-4.93	0.03	6.3718013103703	16.2850833860578	5.44912255893735e-05	0.028217814764417
Ppm1e	-6.22	0.01	2.90571745930996	16.2333479282323	5.59996323909331e-05	0.028217814764417
Tnnt2	-6.35	0.01	11.4631412034151	16.108612513063	5.98114124033181e-05	0.0290992833654626
LOC117719824	7.19	145.57	4.38813607193238	15.9296975291081	6.573911267811e-05	0.0309171046925152
Nkx2-5	-8.1	0	1.42236441357026	15.7915821325693	7.07164357836205e-05	0.0317227704838876
Pkp2	-4.15	0.06	4.17253295775685	15.7588905217264	7.19490152019565e-05	0.0317227704838876
LOC117723924	7.95	247.34	1.63943076990019	15.5528746335443	8.02295647471388e-05	0.0343017857277994
Slc8a1	-3.77	0.07	5.04733790136824	15.3204096470595	9.07309389996087e-05	0.0376506711278082
Plxnb1	-3.63	0.08	4.25753538425973	15.1702102864879	9.82411092493207e-05	0.039602394582819
Rnf207	-6.6	0.01	1.59510534794351	14.9646491861538	0.000109544263510829	0.0415340102200221
Efnb3	-7.84	0	1.20122037717617	14.9224634046886	0.000112021151683521	0.0415340102200221
Slc12a7	-3.38	0.1	5.38189431718957	14.8788960850622	0.000114638347562676	0.0415340102200221
Pla2g5	-6.94	0.01	3.020024884398	14.8761062240259	0.000114808023146989	0.0415340102200221
Corin	-5.04	0.03	2.46721692183655	14.729725710279	0.000124074586279905	0.0436335935770522
Angptl7	3.1	8.58	5.77205182841359	14.6627417532463	0.000128562604125282	0.0436335935770522
Kcnip2	-3.73	0.08	4.1846393350367	14.6298602618993	0.000130825160288758	0.0436335935770522
LOC117715502	8.76	434.58	1.84016683844203	14.5565383026096	0.000136015836111998	0.0436335935770522
Adrb1	-7.3	0.01	0.750473461622826	14.5330854810844	0.000137719516810806	0.0436335935770522
Clic6	-4.95	0.03	1.49155684848675	14.4996459342043	0.000140185888717618	0.0436335935770522
Cadps	-4.67	0.04	0.609631473883581	14.4719810720285	0.000142259926610277	0.0436335935770522
Cacnb2	-3.28	0.1	3.34012507775479	14.2815556151468	0.000157399655090465	0.0462988403481634
LOC117717213	8.95	495.19	2.03876052394542	14.2802062402621	0.000157512533610592	0.0462988403481634
LOC117721709	6.45	87.19	0.328908457509905	14.1778800872492	0.000166314224791413	0.0478883142363683
